# Small RNA directs symbiosis, virulence, and natural products biosynthesis in entomopathogenic bacteria

**DOI:** 10.1101/2020.08.24.265355

**Authors:** Nick Neubacher, Nicholas J. Tobias, Michaela Huber, Xiaofeng Cai, Timo Glatter, Sacha J. Pidot, Timothy P. Stinear, Anna Lena Lütticke, Kai Papenfort, Helge B. Bode

## Abstract

Rapid modulation of gene expression is a key feature for the success of bacteria, particularly for those that rapidly have to adapt to different niches. The lifecycles of *Photorhabdus* and *Xenorhabdus* involve a mutualistic association with nematodes as well as an entomopathogenic phase^1,2^, both of which rely on the production of numerous specialized metabolites (SMs) ^3,4^. Several regulators have been previously implicated in the regulation of SM production in these genera^3,4^. However, the molecular underpinnings regulating SM production and the role of small regulatory RNAs (sRNAs) in this process are unknown. Here we describe the mechanism underlying RNA-mediated control of SM synthesis. We show that the Hfq-dependent sRNA, ArcZ, is an essential requirement for SM production. We discovered that ArcZ directly base-pairs with the mRNA encoding HexA, a key repressor of SM genes. We further demonstrate that the ArcZ regulon is not restricted to SM production, but rather modulates up to ~15% of the transcriptional output in both *Photorhabdus* and *Xenorhabdus*. Together, our study shows that sRNAs are crucial for SM production in these species, reveals previously unknown targets for biosynthetic pathway manipulations, and offers a new tool for the (over)production, isolation and identification of unknown natural products.
