## Supplementary Table S1 for "Small RNA directs symbiosis, virulence, and natural products biosynthesis in entomopathogenic bacteria"

### Sheet: degust-3
Supplementary Table S1. Significantly affected genes in the ∆hfq X. szentirmaii compared to wild type X. szentirmaii.
			log2 fold change						Raw read count
Geneid	old Geneid	product	WT	∆hfq	FDR	AveExpr	P value	X. szent WT		∆hfq		Gene cluster annotation	regulators
Xsze_RS09355	Xsze_01901	peptide synthetase	0	-5.81577	2.58201e-05	7.11744	9.82791e-08	62184	82067	1173	1439	Xsze_RS09355	SM related
Xsze_RS09360	Xsze_01902	SMP-30/gluconolactonase/LRE family protein	0	-4.21392	4.73052e-05	6.48386	8.00791e-07	23427	29869	1237	1718	Xsze_RS09360
Xsze_RS09425	Xsze_01915	class I SAM-dependent methyltransferase	0	-4.21142	2.46863e-05	7.76983	6.04269e-08	59370	69666	3488	3646	Xsze_RS09425
Xsze_RS10820	Xsze_02205	NAD(P)/FAD-dependent oxidoreductase	0	-4.13368	2.69949e-05	8.08294	1.67039e-07	80272	75288	4604	4504	PHZ
Xsze_RS10825	Xsze_02206	hypothetical protein	0	-4.28653	2.46863e-05	6.94898	5.71425e-08	36687	38012	1979	1957	PHZ
Xsze_RS10830	Xsze_02207	RNA polymerase sigma factor SigJ	0	-4.94317	2.46863e-05	7.20629	3.26613e-08	56116	55964	1876	1871	PHZ
Xsze_RS10835	Xsze_02208	antibiotic biosynthesis monooxygenase	0	-3.06529	0.000232309	10.888	1.93258e-05	441826	319000	48413	43832	PHZ
Xsze_RS10840	Xsze_02209	3-deoxy-7-phosphoheptulonate synthase	0	-4.574	0.000206561	7.09175	1.48451e-05	35254	59313	1506	2548	PHZ
Xsze_RS10845	Xsze_02210	hypothetical protein	0	-5.21009	0.000769377	4.64213	0.000118351	7772	14143	190	430	PHZ
Xsze_RS10850	Xsze_02211	hypothetical protein	0	-5.12814	0.000199236	5.19122	1.40245e-05	12193	18170	308	604	PHZ
Xsze_RS10855	Xsze_02212	PhzF family phenazine biosynthesis protein	0	-5.24107	0.000107916	5.34992	4.17347e-06	15346	19444	329	652	PHZ
Xsze_RS10860	Xsze_02213	hypothetical protein	0	-4.93994	7.62341e-05	6.81658	2.06765e-06	36689	50165	1126	1805	PHZ
Xsze_RS10865	Xsze_02214	isochorismatase family protein	0	-5.37178	0.000105528	5.74673	3.81802e-06	21041	26905	414	821	PHZ
Xsze_RS10870	Xsze_02215	phenazine biosynthesis protein	0	-4.14707	0.000110929	8.82704	4.55948e-06	108577	157868	6251	9206	PHZ
Xsze_RS14615	Xsze_02984	non-ribosomal peptide synthetase	0	-3.24898	4.78349e-05	8.81106	8.59451e-07	90671	99108	8889	11814	Xsze_RS14615
Xsze_RS14620	Xsze_02985	non-ribosomal peptide synthetase	0	-3.02493	0.000342096	8.46284	3.64577e-05	84577	56058	7411	10227	Xsze_RS14620
Xsze_RS15560	Xsze_03176	hypothetical protein	0	-2.62322	0.000106911	3.21469	3.92069e-06	1574	1584	238	289	PHZ
Xsze_RS16665	Xsze_03396	non-ribosomal peptide synthetase	0	-2.12434	0.00121312	5.25343	0.000232293	4338	6830	1334	1241	Xsze_RS16665
Xsze_RS16670	Xsze_03397	non-ribosomal peptide synthetase	0	-4.94498	0.000106683	5.1884	3.88607e-06	11427	16844	420	506	Xsze_RS16670
Xsze_RS17110	Xsze_03487	hypothetical protein	0	-2.04911	7.22355e-05	5.12008	1.76325e-06	4702	4998	1085	1329	PXA
Xsze_RS17115	Xsze_03488	non-ribosomal peptide synthetase	0	-4.11993	3.80934e-05	6.9711	4.67075e-07	30865	41606	1992	2245	PXA
Xsze_RS17590	Xsze_03586	non-ribosomal peptide synthetase	0	-2.42613	0.000153829	7.55032	9.02748e-06	25224	35132	5212	6197	XA
Xsze_RS18030	Xsze_03680	non-ribosomal peptide synthetase	0	-2.72728	4.00311e-05	6.51749	5.81303e-07	14750	17667	2398	2613	Xsze_RS18030
Xsze_RS18035	Xsze_03681	non-ribosomal peptide synthetase	0	-2.47325	7.19411e-05	6.04047	1.68211e-06	9611	11745	1816	2122	Xsze_RS18035
Xsze_RS18295	Xsze_03739	non-ribosomal peptide synthetase	0	-2.0348	0.000280925	10.0308	2.7242e-05	122234	172158	34978	37724	FCL
Xsze_RS18320	Xsze_03744	beta-ketoacyl synthase	0	-2.70051	7.17897e-05	9.43708	1.60661e-06	106983	136958	18211	20064	FCL
Xsze_RS18325	Xsze_03745	type I polyketide synthase	0	-2.87592	7.19411e-05	10.8552	1.67644e-06	305880	386446	47221	48914	FCL
Xsze_RS01205	Xsze_00243	AraC family transcriptional regulator	0	-2.28333	0.000191359	2.89906	1.29914e-05	1115	1142	207	271
Xsze_RS01245	Xsze_00251	molecular chaperone	0	-3.01122	0.00028203	3.8722	2.75574e-05	2409	3359	343	383
Xsze_RS02645	Xsze_00533	transcriptional regulator	0	2.67743	0.000130008	4.81334	6.2826e-06	854	679	4922	5070
Xsze_RS04235	Xsze_00851	LuxR family transcriptional regulator	0	-4.00456	2.58201e-05	5.05224	1.08577e-07	8645	9575	563	602
Xsze_RS04880	Xsze_00982	LysR family transcriptional regulator	0	2.01242	0.000187609	3.08378	1.24673e-05	289	288	1156	1240
Xsze_RS09420	Xsze_01914	winged helix-turn-helix transcriptional regulator	0	-2.23569	5.65138e-05	7.62351	1.15239e-06	27881	30802	5756	7093
Xsze_RS09965	Xsze_02020	AraC family transcriptional regulator	0	-2.39932	0.000193402	2.69784	1.3233e-05	1015	1022	203	194
Xsze_RS10390	Xsze_02115	LuxR family transcriptional regulator	0	-2.91388	0.000139899	4.5342	7.4374e-06	4459	4229	660	536
Xsze_RS13130	Xsze_02672	trifunctional transcriptional regulator/proline dehydrogenase/L-glutamate gamma-semialdehyde dehydrogenase	0	2.41048	0.000378342	6.93993	4.27903e-05	3995	3324	16123	24606
Xsze_RS15160	Xsze_03095	helix-turn-helix domain-containing protein	0	-3.35596	3.80934e-05	6.32467	4.82722e-07	15725	19623	1655	1873
Xsze_RS15790	Xsze_03223	LysR family transcriptional regulator	0	-2.80427	3.80934e-05	9.90509	4.63339e-07	161191	186847	24543	26512
Xsze_RS17920	Xsze_03657	molecular chaperone	0	-2.89649	0.00541727	-2.32481	0.00181079	35	39	3	7
Xsze_RS18135	Xsze_03702	transcriptional regulator LrhA	0	3.06625	3.37075e-05	9.60884	2.98664e-07	17595	19407	157937	159822	hexA
Xsze_RS20560	Xsze_04194	XRE family transcriptional regulator	0	-2.81832	3.37075e-05	5.31754	2.86219e-07	7179	7318	1024	1089
Xsze_RS00020	#N/A	hypothetical protein	0	2.05057	0.00215274	2.85906	0.000513352	259	231	817	1308
Xsze_RS00200	Xsze_00038	DUF2829 domain-containing protein	0	-3.2426	6.94027e-05	7.24654	1.49199e-06	35328	28952	3226	3736
Xsze_RS00245	Xsze_00047	MULTISPECIES: hypothetical protein	0	-2.10951	0.000250666	2.70081	2.17783e-05	911	935	225	215
Xsze_RS00250	Xsze_00048	#N/A	0	-2.1474	0.000972899	2.78851	0.000164696	1066	938	180	292
Xsze_RS00300	Xsze_00058	class I SAM-dependent methyltransferase	0	-3.14788	0.00628028	3.79094	0.00217947	1852	4279	313	342
Xsze_RS00305	Xsze_00059	3-keto-5-aminohexanoate cleavage protein	0	-3.73023	0.00450492	4.15387	0.00141263	2882	6779	382	311
Xsze_RS00310	Xsze_00060	GTP cyclohydrolase II	0	-4.03082	0.0028223	3.78263	0.000757153	2617	5517	241	238
Xsze_RS00315	Xsze_00061	hypothetical protein	0	-5.09102	0.00357386	1.78611	0.00103354	979	1941	33	51
Xsze_RS00320	Xsze_00062	MFS transporter	0	-3.78004	0.0030022	1.95465	0.000817975	726	1335	56	95
Xsze_RS00325	Xsze_00063	hypothetical protein	0	-3.5997	8.70575e-05	3.45657	2.60268e-06	2398	2861	197	248
Xsze_RS00330	Xsze_00064	hypothetical protein	0	-2.47624	0.000107916	3.8231	4.07052e-06	2122	2464	385	461
Xsze_RS00680	Xsze_00136	radical SAM protein	0	-2.82866	0.000113126	3.53223	4.789e-06	1926	2313	285	326
Xsze_RS00935	Xsze_00185	hypothetical protein	0	-4.79722	3.80934e-05	7.95638	4.85602e-07	74189	108537	3070	3569
Xsze_RS00940	Xsze_00186	hypothetical protein	0	-6.01686	3.66743e-05	6.82363	3.70056e-07	51866	75339	880	1109
Xsze_RS01535	Xsze_00309	autotransporter outer membrane beta-barrel domain-containing protein	0	-2.42621	0.00387922	5.58479	0.00115909	5201	11178	1330	1590
Xsze_RS01725	Xsze_00347	hypothetical protein	0	-2.14493	0.000193503	2.85821	1.33828e-05	998	1093	219	267
Xsze_RS01800	Xsze_00359	sugar kinase	0	-2.09027	0.000107916	4.6506	4.1288e-06	3537	3570	754	968
Xsze_RS01805	Xsze_00360	glucuronate isomerase	0	-2.37543	3.80934e-05	5.43338	4.34031e-07	6630	6850	1267	1404
Xsze_RS01810	Xsze_00361	fructuronate reductase	0	-2.44859	3.51927e-05	5.75181	3.20485e-07	8365	8886	1514	1736
Xsze_RS01830	Xsze_00365	TRAP transporter substrate-binding protein	0	-2.52858	5.68683e-05	5.97764	1.17572e-06	9428	11394	1759	1934
Xsze_RS01920	Xsze_00385	amidohydrolase	0	-2.79851	0.000233785	3.53556	1.97362e-05	1828	2399	281	339
Xsze_RS01945	Xsze_00389	bifunctional O-acetylhomoserine aminocarboxypropyltransferase/cysteine synthase	0	-3.02892	0.00017663	7.34758	1.14636e-05	25732	39456	4021	3996
Xsze_RS01990	Xsze_00399	DegT/DnrJ/EryC1/StrS family aminotransferase	0	-2.69073	0.000219337	6.4205	1.64977e-05	12270	18101	2336	2405
Xsze_RS01995	Xsze_00400	histidine phosphatase family protein	0	-2.35151	0.00116118	5.08392	0.00021806	4103	6715	946	1176
Xsze_RS02000	Xsze_00401	hypothetical protein	0	-2.44673	0.00026185	7.60838	2.37007e-05	25309	38491	5698	6057
Xsze_RS02010	Xsze_00403	aminotransferase class III-fold pyridoxal phosphate-dependent enzyme	0	-2.02682	0.00185715	6.04051	0.000409551	6893	12010	2225	2362
Xsze_RS02290	Xsze_00462	GNAT family N-acetyltransferase	0	3.42068	3.16551e-05	7.65677	2.49314e-07	4274	4175	47002	45841
Xsze_RS02800	Xsze_00564	tRNA (adenosine(37)-N6)-dimethylallyltransferase MiaA	0	2.08816	4.78349e-05	7.98347	8.50379e-07	8222	8592	36035	37368
Xsze_RS02835	Xsze_00571	4-hydroxyphenylacetate 3-monooxygenase	0	-4.90765	0.000358026	3.64929	3.98329e-05	3807	5833	139	185
Xsze_RS02885	Xsze_00579	carboxymuconolactone decarboxylase family protein	0	-2.41728	0.000113477	3.60528	4.99937e-06	1968	1886	345	396
Xsze_RS03590	Xsze_00722	class I SAM-dependent methyltransferase	0	-3.85294	3.80934e-05	5.76076	4.45808e-07	12946	15435	872	1149
Xsze_RS03595	Xsze_00723	serine/threonine protein kinase	0	-3.71105	0.000104565	5.07443	3.70597e-06	7209	9693	581	735
Xsze_RS03600	Xsze_00724	GTP cyclohydrolase II	0	-2.998	0.000530419	3.98505	7.18017e-05	2566	3679	313	492
Xsze_RS03710	Xsze_00746	DUF805 domain-containing protein	0	2.18335	0.000893548	3.37147	0.000147568	380	290	1652	1456
Xsze_RS03745	Xsze_00753	1-acyl-sn-glycerol-3-phosphate acyltransferase	0	-2.53085	0.000153829	3.93547	9.04878e-06	2274	2778	456	440
Xsze_RS03750	Xsze_00754	hypothetical protein	0	-2.05968	0.000153829	3.45627	8.92035e-06	1446	1624	372	384
Xsze_RS03830	Xsze_00771	NAD-dependent epimerase/dehydratase family protein	0	3.14786	3.54605e-05	8.16624	3.40379e-07	6040	7226	57299	63136
Xsze_RS03835	Xsze_00772	DMT family transporter	0	2.29058	0.000155038	6.55211	9.23437e-06	2487	3388	14069	15162
Xsze_RS04055	Xsze_00814	hypothetical protein	0	-2.43698	0.000110898	6.63183	4.51e-06	16884	14797	2663	3370
Xsze_RS04240	Xsze_00852	hypothetical protein	0	-3.20428	3.80934e-05	9.791	4.87535e-07	173362	195782	20632	20396
Xsze_RS04245	Xsze_00853	MFS transporter	0	-2.91248	4.21643e-05	9.08244	6.64168e-07	92534	112194	13624	14159
Xsze_RS04250	Xsze_00854	carbamoyltransferase	0	-4.0898	2.9175e-05	11.0651	2.1542e-07	555223	660619	36294	36703
Xsze_RS04255	Xsze_00855	hypothetical protein	0	-3.93863	2.58201e-05	10.1657	1.27099e-07	287954	329614	20343	20907
Xsze_RS04260	Xsze_00856	argininosuccinate synthase	0	-4.70238	2.46863e-05	9.14942	3.23318e-08	182672	215533	7330	8355
Xsze_RS04265	Xsze_00857	cysteine synthase family protein	0	-5.31248	2.46863e-05	9.04862	4.81074e-08	218441	239280	5225	6676
Xsze_RS04270	Xsze_00858	ATP-grasp domain-containing protein	0	-4.29295	2.46863e-05	8.73349	6.07588e-08	121027	137598	6135	7449
Xsze_RS04275	Xsze_00859	hypothetical protein	0	-3.28525	2.69949e-05	7.812	1.92678e-07	44181	52274	4671	5481
Xsze_RS04340	Xsze_00872	NAD(P)/FAD-dependent oxidoreductase	0	-4.27143	4.78349e-05	5.99791	8.50379e-07	16603	22321	926	1126
Xsze_RS04350	Xsze_00874	LysE family translocator	0	-2.18574	0.000117256	7.75267	5.43299e-06	32141	30860	7340	6890
Xsze_RS04670	Xsze_00938	lectin	0	-3.09075	5.65138e-05	6.58643	1.12997e-06	17153	21485	2330	2302
Xsze_RS04860	Xsze_00978	hypothetical protein	0	2.69865	9.52669e-05	3.65098	3.17473e-06	358	318	2108	2398
Xsze_RS04870	Xsze_00980	PTS trehalose transporter subunit IIBC	0	2.01486	0.000272568	6.43135	2.59759e-05	3290	2630	12000	12385
Xsze_RS04875	Xsze_00981	hypothetical protein	0	2.59672	0.000262268	3.06394	2.38836e-05	271	200	1338	1556
Xsze_RS04885	Xsze_00983	amidohydrolase	0	3.76154	2.58201e-05	7.83615	1.027e-07	4134	4369	59848	58486
Xsze_RS04890	Xsze_00984	hypothetical protein	0	3.22356	8.80242e-05	4.18171	2.81643e-06	349	471	3873	3940
Xsze_RS04895	Xsze_00985	DUF3100 domain-containing protein	0	4.43658	2.58201e-05	5.51562	1.25599e-07	695	652	14790	15132
Xsze_RS05150	Xsze_01033	phenylacetic acid degradation bifunctional protein PaaZ	0	-5.24818	3.97539e-05	6.66216	5.65635e-07	35493	51516	1110	1201
Xsze_RS05155	Xsze_01034	1,2-phenylacetyl-CoA epoxidase subunit A	0	-4.70258	2.69949e-05	4.8803	1.60329e-07	9642	10953	412	400
Xsze_RS05160	Xsze_01035	1,2-phenylacetyl-CoA epoxidase subunit B	0	-4.70596	0.000113477	3.01609	4.9351e-06	2676	2960	138	90
Xsze_RS05165	Xsze_01036	phenylacetate-CoA oxygenase subunit PaaI	0	-5.47178	2.58201e-05	4.43343	1.03278e-07	9492	10262	201	257
Xsze_RS05170	Xsze_01037	phenylacetate-CoA oxygenase subunit PaaJ	0	-4.97968	2.58201e-05	4.40369	9.8357e-08	7792	8508	248	282
Xsze_RS05175	Xsze_01038	phenylacetate-CoA oxygenase/reductase subunit PaaK	0	-5.32344	2.46863e-05	5.96548	4.45244e-08	25033	29257	677	712
Xsze_RS05180	Xsze_01039	2,3-dehydroadipyl-CoA hydratase	0	-6.22662	2.58201e-05	5.07398	7.09362e-08	18518	21472	272	275
Xsze_RS05185	Xsze_01040	2-(1,2-epoxy-1,2-dihydrophenyl)acetyl-CoA isomerase	0	-5.60955	3.80934e-05	5.89789	4.05274e-07	24424	33315	581	619
Xsze_RS05190	Xsze_01041	3-hydroxyacyl-CoA dehydrogenase	0	-5.49126	2.69949e-05	6.11721	1.86593e-07	27869	36467	698	758
Xsze_RS05195	Xsze_01042	hydroxyphenylacetyl-CoA thioesterase PaaI	0	-5.94619	0.000107916	3.40528	4.14377e-06	4974	6508	94	95
Xsze_RS05200	Xsze_01043	3-oxoadipyl-CoA thiolase	0	-5.35219	2.69949e-05	5.69143	1.85609e-07	20121	25451	525	614
Xsze_RS05205	Xsze_01044	phenylacetate--CoA ligase	0	-3.1809	0.000328238	7.42336	3.42537e-05	26984	46556	3453	4640
Xsze_RS05275	Xsze_01059	MBL fold metallo-hydrolase	0	-2.01113	0.00318897	3.29126	0.00088142	1047	1718	347	340
Xsze_RS05280	Xsze_01060	SDR family NAD(P)-dependent oxidoreductase	0	-2.44738	0.00151224	3.84919	0.000313018	1808	2932	403	467
Xsze_RS05285	Xsze_01061	ketoacyl-ACP synthase III	0	-3.31104	0.0002281	4.24836	1.87039e-05	3456	4846	426	423
Xsze_RS05320	Xsze_01069	sodium/glutamate symporter	0	2.49092	3.37075e-05	6.32321	2.95224e-07	2283	2342	12906	13807
Xsze_RS05400	Xsze_01085	serine/threonine transporter SstT	0	2.17044	0.00034851	4.49606	3.85137e-05	803	660	3497	3239
Xsze_RS05505	Xsze_01105	Hcp family type VI secretion system effector	0	-2.30463	0.000136432	12.7788	7.2168e-06	959086	1192728	203024	243514
Xsze_RS05510	Xsze_01106	type VI secretion system contractile sheath small subunit	0	-2.36169	4.46339e-05	7.97516	7.14054e-07	36310	42033	7567	8049
Xsze_RS05515	Xsze_01107	type VI secretion system contractile sheath large subunit	0	-2.31357	5.43483e-05	9.0199	1.04336e-06	73410	85559	15244	17587
Xsze_RS05520	Xsze_01108	type VI secretion system baseplate subunit TssE	0	-2.76496	0.000153829	4.08315	8.77382e-06	2672	3421	436	479
Xsze_RS05525	Xsze_01109	type VI secretion system baseplate subunit TssF	0	-2.782	3.66743e-05	6.07796	3.74264e-07	11364	12962	1659	1975
Xsze_RS05530	Xsze_01110	type VI secretion system baseplate subunit TssG	0	-2.93079	0.000113477	4.82293	4.85145e-06	4728	6065	651	796
Xsze_RS05535	Xsze_01111	type VI secretion system-associated FHA domain protein TagH	0	-2.77853	6.96326e-05	5.59678	1.5253e-06	7800	9662	1222	1380
Xsze_RS05540	Xsze_01112	type VI secretion system lipoprotein TssJ	0	-2.92889	0.000413032	4.08787	4.90532e-05	2662	3879	391	479
Xsze_RS05545	Xsze_01113	type VI secretion system baseplate subunit TssK	0	-2.936	4.68333e-05	6.11079	7.72294e-07	11827	14502	1629	1892
Xsze_RS05550	Xsze_01114	DotU family type IV/VI secretion system protein	0	-2.85111	0.000116729	4.77206	5.315e-06	4445	5687	647	789
Xsze_RS05555	Xsze_01115	type VI secretion system ATPase TssH	0	-2.59705	8.46918e-05	6.80424	2.43882e-06	17240	20586	2784	3660
Xsze_RS05565	Xsze_01117	type VI secretion system-associated protein TagO	0	-2.38488	0.00026185	4.59206	2.37196e-05	3262	4369	672	818
Xsze_RS05570	Xsze_01118	type VI secretion system protein TssA	0	-2.28106	0.000251071	5.5658	2.20137e-05	6297	8146	1276	1782
Xsze_RS05575	Xsze_01119	type VI secretion system membrane subunit TssM	0	-2.11155	0.000199236	7.15856	1.39998e-05	18900	21915	4080	5716
Xsze_RS05580	Xsze_01120	hypothetical protein	0	-2.31705	0.000144319	6.15055	7.81449e-06	10530	11227	1861	2683
Xsze_RS05585	Xsze_01121	type VI secretion system tip protein VgrG	0	-2.31521	8.70575e-05	7.38907	2.68726e-06	22876	28677	4843	5761
Xsze_RS05590	Xsze_01122	DUF1795 domain-containing protein	0	-2.54943	0.000110898	6.63981	4.5309e-06	14293	19101	2782	3018
Xsze_RS05945	Xsze_01196	hypothetical protein	0	2.22966	0.000226075	5.18469	1.8073e-05	1174	1127	4691	6531
Xsze_RS06395	Xsze_01289	phage tail protein	0	-3.4674	4.15372e-05	5.52068	6.13397e-07	9468	11527	962	980
Xsze_RS07535	Xsze_01526	hypothetical protein	0	-2.15671	0.000272185	3.90793	2.58586e-05	1921	2452	455	548
Xsze_RS07895	Xsze_01601	radical SAM protein	0	-7.22364	0.000148223	3.29846	8.31773e-06	7079	9646	44	71
Xsze_RS07900	Xsze_01602	hypothetical protein	0	-4.87109	0.000272568	3.56387	2.60893e-05	3601	5319	147	160
Xsze_RS07905	Xsze_01603	hypothetical protein	0	-3.64417	0.000517502	3.14516	6.90343e-05	1749	2618	164	188
Xsze_RS07910	Xsze_01604	hypothetical protein	0	-2.02848	0.00263115	4.47366	0.000681263	2356	3997	736	814
Xsze_RS07935	Xsze_01609	hypothetical protein	0	-2.12945	0.00195467	4.1315	0.000435387	1971	3183	586	594
Xsze_RS07940	Xsze_01610	hypothetical protein	0	-2.83304	0.00429118	3.08879	0.00132126	1118	2160	194	258
Xsze_RS07960	Xsze_01614	NCS2 family permease	0	2.50027	3.97539e-05	6.59455	5.50178e-07	2694	2873	16106	16219
Xsze_RS07965	Xsze_01615	penicillin acylase family protein	0	-2.02453	0.000273647	5.90375	2.63466e-05	7095	9629	2052	2124
Xsze_RS08020	Xsze_01627	gluconate permease	0	-5.43627	2.46863e-05	7.74793	2.81716e-08	87539	107161	2214	2383
Xsze_RS08025	Xsze_01628	SDR family oxidoreductase	0	-4.79693	3.5411e-05	6.36787	3.31189e-07	25849	34447	1013	1195
Xsze_RS08555	Xsze_01738	alpha/beta hydrolase	0	-3.80423	0.000175128	5.60575	1.11819e-05	10013	15523	872	961
Xsze_RS08690	Xsze_01766	aldehyde dehydrogenase family protein	0	-5.40085	5.65138e-05	5.34943	1.12328e-06	15366	21434	421	461
Xsze_RS08695	Xsze_01767	hypothetical protein	0	-3.04187	0.000611465	2.32857	8.69068e-05	1097	895	98	152
Xsze_RS08700	Xsze_01768	SprT family zinc-dependent metalloprotease	0	-2.43601	0.000153829	3.07689	8.96866e-06	1254	1435	256	254
Xsze_RS08775	Xsze_01783	hypothetical protein	0	-3.94973	4.21643e-05	5.50691	6.45897e-07	10956	13706	727	907
Xsze_RS08780	Xsze_01785	iron-sulfur cluster-binding domain-containing protein	0	-3.38437	0.000258888	3.75323	2.30023e-05	2522	3516	293	294
Xsze_RS08785	Xsze_01786	oxidoreductase	0	-2.67041	0.000358026	3.79809	3.99178e-05	2037	2829	370	406
Xsze_RS09035	Xsze_01837	hypothetical protein	0	3.57298	3.18692e-05	4.67502	2.58844e-07	521	493	5824	6588
Xsze_RS09170	Xsze_01864	hypothetical protein	0	-5.65969	0.000576375	-1.56746	7.96535e-05	150	177	4	2
Xsze_RS09175	Xsze_01865	hypothetical protein	0	-6.28903	0.000233018	3.48223	1.95312e-05	5571	8216	84	93
Xsze_RS09180	Xsze_01866	hypothetical protein	0	-5.45587	0.000107916	3.80838	4.17591e-06	5498	7348	139	158
Xsze_RS09185	Xsze_01867	ABC transporter ATP-binding protein	0	-4.49488	3.00221e-05	4.20814	2.29064e-07	6026	5983	269	278
Xsze_RS09190	Xsze_01868	FtsX-like permease family protein	0	-2.77435	4.73052e-05	4.57835	8.05933e-07	4030	4536	625	660
Xsze_RS09195	Xsze_01869	TolC family protein	0	-2.1136	7.22355e-05	4.57233	1.74308e-06	3235	3548	763	847
Xsze_RS09350	Xsze_01900	hypothetical protein	0	-3.21447	0.000250347	2.66364	2.1689e-05	1229	1407	173	124
Xsze_RS09365	Xsze_01903	hypothetical protein	0	-2.99114	0.0006855	1.71682	0.000100893	541	738	88	76
Xsze_RS09490	Xsze_01930	phage baseplate protein	0	-2.1146	0.00465942	-0.270127	0.00147707	136	102	27	28
Xsze_RS09530	Xsze_01938	phage tail protein	0	-3.13697	0.0073709	2.42371	0.00268313	1520	791	99	160
Xsze_RS09535	Xsze_01939	aminotransferase class III-fold pyridoxal phosphate-dependent enzyme	0	-2.34243	0.00169774	2.59222	0.000362698	750	1144	193	184
Xsze_RS09640	Xsze_01958	hypothetical protein	0	-3.05139	0.00423369	1.69728	0.00129105	462	877	78	80
Xsze_RS09670	Xsze_01963	virulence protein	0	-2.5286	4.9295e-05	6.65656	9.0995e-07	15216	18111	2706	3220
Xsze_RS09680	Xsze_01965	insecticidal toxin complex protein A	0	-2.48882	0.000253572	9.04084	2.24676e-05	70186	104043	13878	17609
Xsze_RS09700	Xsze_01969	chitinase	0	-2.03259	0.00219889	4.40592	0.000528211	2285	3763	698	779
Xsze_RS09990	Xsze_02025	hypothetical protein	0	-2.42463	0.000343547	1.77532	3.67598e-05	556	530	98	109
Xsze_RS10020	Xsze_02032	hypothetical protein	0	-5.58381	5.63775e-05	7.51614	1.09619e-06	67465	111753	1812	1905
Xsze_RS10025	NA	IS6 family transposase	0	-2.4943	0.000243554	6.83546	2.08606e-05	15236	22644	3111	3674
Xsze_RS10355	Xsze_02108	inositol 2-dehydrogenase	0	2.58509	7.22355e-05	4.95343	1.83122e-06	772	969	4947	5767
Xsze_RS10360	Xsze_02109	solute:sodium symporter family transporter	0	2.94001	0.000117256	5.41016	5.51214e-06	939	1173	7078	9715
Xsze_RS10365	Xsze_02110	Gfo/Idh/MocA family oxidoreductase	0	2.92025	0.000130008	5.75999	6.30363e-06	1174	1544	8983	12272
Xsze_RS10370	Xsze_02111	5-dehydro-2-deoxygluconokinase	0	2.66053	0.000113477	6.31814	4.91962e-06	1972	2388	12037	16573
Xsze_RS10375	Xsze_02112	myo-inosose-2 dehydratase	0	2.84874	0.00026185	5.80051	2.34865e-05	1146	1756	9012	12329
Xsze_RS10380	Xsze_02113	5-deoxy-glucuronate isomerase	0	2.80316	0.000140634	6.20243	7.54569e-06	1619	2243	11979	15668
Xsze_RS10395	Xsze_02116	type VI secretion system contractile sheath small subunit	0	-3.00721	0.000109006	3.28556	4.31946e-06	1793	2006	205	283
Xsze_RS10400	Xsze_02117	type VI secretion system contractile sheath large subunit	0	-2.43804	0.000117256	4.38814	5.50051e-06	3013	3695	593	674
Xsze_RS10405	Xsze_02118	type VI secretion system baseplate subunit TssK	0	-2.66781	0.000121587	3.251	5.77562e-06	1514	1780	255	276
Xsze_RS10410	Xsze_02119	DotU family type IV/VI secretion system protein	0	-2.40573	0.000284453	2.66948	2.78642e-05	935	1079	162	231
Xsze_RS10415	Xsze_02120	hypothetical protein	0	-2.74053	0.000116566	5.45602	5.25124e-06	6795	8898	1086	1310
Xsze_RS10420	Xsze_02121	Hcp family type VI secretion system effector	0	-2.70514	7.22355e-05	6.38282	1.80255e-06	12920	16488	2166	2436
Xsze_RS10425	Xsze_02122	type VI secretion system ATPase TssH	0	-3.12173	0.000183362	4.78412	1.20496e-05	4765	6516	576	746
Xsze_RS10430	Xsze_02123	type VI secretion system tip protein VgrG	0	-2.37275	0.00114757	3.7886	0.000214346	1795	2596	337	537
Xsze_RS10810	Xsze_02203	MexW/MexI family multidrug efflux RND transporter permease subunit	0	-2.68239	4.62403e-05	6.63672	7.51135e-07	18021	16524	2649	2881
Xsze_RS10815	Xsze_02204	efflux RND transporter periplasmic adaptor subunit	0	-4.84959	0.000107916	4.59101	4.24971e-06	9184	8451	394	255
Xsze_RS10915	Xsze_02224	MFS transporter	0	-3.12316	0.000840952	3.53461	0.000135157	1908	2889	219	345
Xsze_RS11200	Xsze_02284	methylated-DNA-	0	-2.54103	0.000539427	6.24647	7.32272e-05	9788	16089	2089	2341
Xsze_RS11520	Xsze_02346	hypothetical protein	0	-2.71128	0.000204656	3.76961	1.46075e-05	2096	2720	357	393
Xsze_RS11630	Xsze_02367	class I SAM-dependent methyltransferase	0	-4.49004	5.32821e-05	5.69664	1.00978e-06	14491	19527	771	768
Xsze_RS11650	Xsze_02371	hypothetical protein	0	2.32077	0.000609744	2.49073	8.59915e-05	199	149	779	995
Xsze_RS11655	Xsze_02372	hypothetical protein	0	3.92001	0.00100663	-0.583611	0.000173779	14	9	193	172
Xsze_RS11720	Xsze_02386	citrate synthase	0	-2.7001	2.69949e-05	7.35573	1.64837e-07	27334	29907	4249	4804
Xsze_RS11895	#N/A	hypothetical protein	0	-2.95362	0.00026185	2.11773	2.33771e-05	828	831	87	136
Xsze_RS11970	Xsze_02436	ABC transporter ATP-binding protein	0	-2.13474	0.000198945	5.80734	1.38571e-05	7066	9152	1671	2109
Xsze_RS11975	Xsze_02437	secretion protein HlyD	0	-2.20779	3.93983e-05	6.56709	5.13933e-07	13223	14727	2937	3276
Xsze_RS12145	Xsze_02471	hypothetical protein	0	-2.35216	0.00156167	1.45579	0.000326708	472	384	68	105
Xsze_RS12175	Xsze_02478	bifunctional phosphoribosyl-AMP cyclohydrolase/phosphoribosyl-ATP diphosphatase HisIE	0	-4.48033	3.66743e-05	5.96817	3.7911e-07	17770	23091	883	982
Xsze_RS12180	Xsze_02479	imidazole glycerol phosphate synthase subunit HisF	0	-4.0425	3.80934e-05	5.91892	4.4636e-07	15052	18836	935	1171
Xsze_RS12185	Xsze_02480	1-(5-phosphoribosyl)-5	0	-3.93055	2.69949e-05	5.76894	1.48384e-07	13627	15569	984	981
Xsze_RS12190	Xsze_02481	imidazole glycerol phosphate synthase subunit HisH	0	-4.2991	2.69949e-05	5.10694	1.9072e-07	9930	11074	475	625
Xsze_RS12195	Xsze_02482	bifunctional histidinol-phosphatase/imidazoleglycerol-phosphate dehydratase HisB	0	-4.54986	2.46863e-05	6.28201	3.5909e-08	25404	26215	1023	1247
Xsze_RS12200	Xsze_02483	histidinol-phosphate transaminase	0	-3.74177	2.58201e-05	6.37169	8.2216e-08	20820	20631	1564	1622
Xsze_RS12205	Xsze_02484	histidinol dehydrogenase	0	-3.32174	3.80934e-05	6.11165	4.17948e-07	15699	14266	1474	1605
Xsze_RS12210	Xsze_02485	ATP phosphoribosyltransferase	0	-3.60257	3.97539e-05	5.84673	5.58263e-07	14520	12966	1142	1182
Xsze_RS12225	Xsze_02489	HAAAP family serine/threonine permease	0	2.11913	0.000182143	7.7522	1.19247e-05	7639	6570	31705	31483
Xsze_RS12630	Xsze_02575	thioesterase	0	-4.31341	7.19411e-05	5.39571	1.65506e-06	11226	14783	564	777
Xsze_RS12635	Xsze_02576	alpha/beta hydrolase	0	-3.15039	0.000272185	5.02856	2.57122e-05	5452	8141	710	834
Xsze_RS12640	Xsze_02577	serine hydrolase family protein	0	-2.17825	9.37014e-05	5.2256	3.09033e-06	4978	5966	1168	1309
Xsze_RS12645	Xsze_02578	hypothetical protein	0	-4.23804	0.000113615	3.98652	5.03338e-06	4151	5319	281	235
Xsze_RS12650	Xsze_02579	alpha-hydroxy-acid oxidizing protein	0	-2.60796	7.62341e-05	5.33318	2.08595e-06	6150	7548	1103	1195
Xsze_RS12705	Xsze_02591	membrane protein	0	2.03579	0.000210945	7.70905	1.5316e-05	7734	6472	28344	31329
Xsze_RS12820	Xsze_02612	flagellar type III secretion system protein FlhB	0	-2.10577	7.59451e-05	6.45609	1.98134e-06	12517	12438	2655	3332
Xsze_RS12900	Xsze_02627	flagellar basal body P-ring formation protein FlgA	0	-2.00653	7.62341e-05	6.40348	2.02817e-06	11793	11453	2696	3269
Xsze_RS12980	Xsze_02642	hypothetical protein	0	-2.85638	0.000595736	4.40046	8.32717e-05	3144	4793	571	535
Xsze_RS13025	Xsze_02651	flagellar hook-length control protein FliK	0	-2.09502	0.000215718	6.71094	1.58749e-05	12972	16975	3137	4042
Xsze_RS13030	Xsze_02652	flagella biosynthesis chaperone FliJ	0	-2.04901	0.000202011	5.31426	1.4369e-05	5543	5563	1144	1646
Xsze_RS13045	Xsze_02655	flagellar motor switch protein FliG	0	-2.07826	9.0951e-05	6.59264	2.95485e-06	12932	14279	2906	3748
Xsze_RS13050	Xsze_02656	flagellar basal body M-ring protein FliF	0	-2.2181	8.70575e-05	7.44522	2.68796e-06	24936	26581	4977	6483
Xsze_RS13175	Xsze_02681	hypothetical protein	0	2.88371	0.000117256	3.07545	5.48106e-06	223	202	1464	1766
Xsze_RS13465	Xsze_02741	hypothetical protein	0	2.15449	0.00114757	6.99079	0.000213668	4812	3537	15077	23640
Xsze_RS13765	Xsze_02801	Hcp family type VI secretion system effector	0	-2.09379	9.82229e-05	5.99366	3.36032e-06	9221	8822	1928	2436
Xsze_RS14120	Xsze_02880	hypothetical protein	0	-2.13159	0.000384596	6.17852	4.38841e-05	8653	12449	2425	2442
Xsze_RS14380	NA	hypothetical protein	0	-4.26782	0.000817341	2.9992	0.000130356	1908	3036	104	156
Xsze_RS14385	Xsze_02935	hypothetical protein	0	-3.55349	0.000140634	4.59177	7.52098e-06	4891	6564	426	572
Xsze_RS14475	Xsze_02953	tail protein	0	-3.49005	0.000224702	6.12981	1.7631e-05	12611	20475	1460	1478
Xsze_RS14480	#N/A	endoribonuclease GhoS	0	-4.27947	0.00206014	0.710303	0.000468418	398	618	15	43
Xsze_RS14490	Xsze_02956	RNA ligase RtcB family protein	0	-2.098	7.22355e-05	6.15306	1.77108e-06	10168	10005	2177	2684
Xsze_RS14495	Xsze_02957	peptide chain release factor H	0	-2.02702	9.52669e-05	4.6784	3.19725e-06	3312	3777	865	920
Xsze_RS14635	Xsze_02986	linear amide C-N hydrolase	0	-3.6266	7.27877e-05	5.69541	1.86718e-06	10773	14424	1016	1058
Xsze_RS15610	Xsze_03186	DUF2165 family protein	0	-2.275	0.000263288	2.52562	2.40413e-05	803	937	165	204
Xsze_RS15615	Xsze_03187	hypothetical protein	0	-2.40662	0.000638288	0.856253	9.17865e-05	269	302	50	60
Xsze_RS15960	Xsze_03257	hypothetical protein	0	-4.3527	0.000344331	0.626538	3.69831e-05	424	539	19	29
Xsze_RS16220	Xsze_03306	hypothetical protein	0	-2.3154	0.000107916	8.09742	4.2437e-06	37322	46937	8647	8613
Xsze_RS16245	Xsze_03312	hypothetical protein	0	2.12623	7.62341e-05	7.51324	2.10146e-06	5884	6095	27335	26344
Xsze_RS16320	Xsze_03328	alkene reductase	0	-3.15331	8.70575e-05	5.70651	2.72524e-06	11319	10008	1291	1178
Xsze_RS16420	NA	hypothetical protein	0	-2.91081	0.00108109	-0.128322	0.00019535	182	161	24	22
Xsze_RS16425	Xsze_03345	1-(5-phosphoribosyl)-5-((5-phosphoribosylamino)methylideneamino)imidazole-4-carboxamide isomerase	0	-3.84495	6.31193e-05	3.55831	1.32049e-06	2818	3316	205	232
Xsze_RS16430	Xsze_03346	hypothetical protein	0	-2.78051	0.000378342	3.71215	4.28347e-05	2018	2722	382	325
Xsze_RS16440	Xsze_03348	adenylosuccinate synthase	0	-3.66834	0.00172945	1.70344	0.000373303	676	915	101	41
Xsze_RS16445	Xsze_03349	NUDIX domain-containing protein	0	-2.50677	0.00102139	1.19407	0.000178234	355	395	50	89
Xsze_RS16780	Xsze_03420	hypothetical protein	0	-2.03444	0.000429808	3.85661	5.2475e-05	1770	2265	525	484
Xsze_RS17035	#N/A	hypothetical protein, partial	0	-3.03966	0.000437936	1.42677	5.4001e-05	529	522	77	56
Xsze_RS17040	#N/A	hypothetical protein	0	-5.31317	0.000653809	0.999946	9.48667e-05	804	943	11	42
Xsze_RS17090	Xsze_03484	amino acid adenylation domain-containing protein	0	3.22829	5.65138e-05	6.52161	1.15448e-06	1917	2203	20734	18860
Xsze_RS17120	Xsze_03490	hypothetical protein	0	-9.24094	8.70575e-05	4.60327	2.7403e-06	33699	50027	57	83
Xsze_RS17125	Xsze_03491	PAS domain S-box protein	0	-4.96739	0.000131407	4.84518	6.66255e-06	9039	13372	371	352
Xsze_RS17130	Xsze_03492	MSMEG_0572 family nitrogen starvation response protein	0	-3.18801	0.00211231	2.6322	0.000495975	1601	1032	127	162
Xsze_RS17270	Xsze_03522	alpha/beta hydrolase	0	-3.14364	0.000219337	5.7674	1.64175e-05	9031	13642	1170	1415
Xsze_RS17365	Xsze_03543	hypothetical protein	0	-2.74068	0.00816458	-2.40402	0.00307252	28	39	3	7
Xsze_RS17370	Xsze_03544	hypothetical protein	0	-2.85078	0.000401769	1.25435	4.70649e-05	460	418	59	65
Xsze_RS17420	Xsze_03553	phage holin, lambda family	0	-2.19754	0.000185858	5.44296	1.23032e-05	6916	5888	1317	1547
Xsze_RS17530	Xsze_03576	hypothetical protein	0	-4.7527	8.70575e-05	5.12539	2.59057e-06	10699	14479	389	570
Xsze_RS17535	Xsze_03577	oxidoreductase	0	-4.19155	0.000104071	4.31098	3.66287e-06	5044	6684	313	340
Xsze_RS17540	Xsze_03578	ATP-grasp domain-containing protein	0	-3.97816	0.000216303	3.68887	1.60244e-05	2969	4120	233	224
Xsze_RS17545	Xsze_03579	ATP-grasp domain-containing protein	0	-2.14639	0.00096761	4.10273	0.000162896	2037	3006	521	632
Xsze_RS17580	NA	hypothetical protein	0	-2.58553	0.000611465	0.831204	8.69092e-05	278	320	44	58
Xsze_RS17585	NA	hypothetical protein	0	-4.15247	0.000610928	0.196165	8.63088e-05	284	385	15	23
Xsze_RS17690	Xsze_03607	amidase	0	-2.4784	0.000147795	5.34194	8.18458e-06	5719	7509	1166	1252
Xsze_RS17770	Xsze_03628	DUF2829 domain-containing protein	0	-4.20188	0.000401769	4.09402	4.7267e-05	3988	6285	282	278
Xsze_RS17775	Xsze_03629	DUF2829 domain-containing protein	0	-3.70257	0.000270563	1.93482	2.53419e-05	845	1046	85	65
Xsze_RS17780	Xsze_03630	NupC/NupG family nucleoside CNT transporter	0	-5.81987	2.46863e-05	6.45526	1.73883e-08	43423	47054	736	913
Xsze_RS17785	NA	hypothetical protein	0	-4.12716	0.00100498	0.0491241	0.000172651	274	323	10	28
Xsze_RS17790	Xsze_03632	chitin-binding protein	0	-4.9389	7.22355e-05	5.04656	1.81502e-06	10695	14664	420	419
Xsze_RS17860	Xsze_03645	phosphotransferase RcsD	0	-2.48612	3.97539e-05	6.31276	5.67494e-07	11969	13874	2210	2522
Xsze_RS17935	Xsze_03660	hypothetical protein	0	-2.10883	0.000193402	3.18723	1.31901e-05	1236	1360	271	349
Xsze_RS18015	Xsze_03677	hypothetical protein	0	-2.79261	0.00246881	-0.112329	0.000624911	190	145	28	21
Xsze_RS18020	Xsze_03678	hypothetical protein	0	-2.84788	0.000153829	2.28425	8.93303e-06	872	920	112	144
Xsze_RS18025	Xsze_03679	hypothetical protein	0	-5.2906	0.000447221	-0.0671451	5.58064e-05	389	434	6	17
Xsze_RS18185	Xsze_03714	hypothetical protein	0	-4.46184	0.00109294	1.35156	0.000198749	764	897	19	73
Xsze_RS18190	Xsze_03715	hypothetical protein	0	-3.24967	0.0014232	2.2002	0.000286252	826	1152	68	158
Xsze_RS18225	Xsze_03722	aspartate aminotransferase family protein	0	-2.12367	0.00172349	9.32855	0.000370318	76496	110258	16589	28320
Xsze_RS18235	Xsze_03724	cyclic peptide export ABC transporter	0	-4.62992	0.000344331	2.62668	3.70348e-05	1763	2513	76	99
Xsze_RS18445	Xsze_03769	HAD family phosphatase	0	-2.41485	0.000111134	3.09707	4.62262e-06	1317	1389	246	275
Xsze_RS18580	NA	hypothetical protein	0	-2.27728	0.000810841	1.23137	0.000128122	361	348	62	89
Xsze_RS18585	Xsze_03794	hypothetical protein	0	-4.39958	2.68035e-05	5.02508	1.38537e-07	9534	11000	477	520
Xsze_RS18590	Xsze_03795	sulfite exporter TauE/SafE family protein	0	-4.11294	4.73052e-05	4.05755	8.15005e-07	4372	5154	251	314
Xsze_RS18790	Xsze_03833	peptidase M4 family protein	0	2.03225	0.000221066	2.95123	1.70846e-05	269	254	1063	1137
Xsze_RS19215	Xsze_03921	hypothetical protein	0	-2.89495	0.00026733	1.67568	2.4871e-05	546	649	81	83
Xsze_RS19240	Xsze_03925	hypothetical protein	0	-4.87333	0.0012511	2.15639	0.000242646	1280	2109	68	49
Xsze_RS19260	Xsze_03930	hypothetical protein	0	-2.46142	0.000217357	2.09239	1.62095e-05	672	698	120	135
Xsze_RS19275	Xsze_03933	hypothetical protein	0	-2.42928	0.000116566	4.2553	5.27888e-06	2808	3267	596	563
Xsze_RS19320	Xsze_03942	paerucumarin biosynthesis protein PvcA	0	-2.27401	0.000809719	7.11607	0.000127546	16253	26908	3857	5090
Xsze_RS19345	Xsze_03947	serine protease inhibitor ecotin	0	-2.46408	0.000235425	6.77931	1.99326e-05	14577	21418	3218	3359
Xsze_RS19365	Xsze_03951	phage tail protein	0	-2.21627	0.000273647	4.60814	2.64016e-05	3931	3304	720	876
Xsze_RS19370	Xsze_03952	phage tail protein	0	-2.32726	0.000193503	7.40962	1.33413e-05	29182	23298	4815	5919
Xsze_RS19380	Xsze_03953	phage tail assembly protein	0	-2.47593	0.000209857	7.51227	1.51853e-05	33508	25929	4871	6086
Xsze_RS19385	Xsze_03954	phage major tail tube protein	0	-2.40956	0.000240689	7.64092	2.05264e-05	36235	27363	5507	6739
Xsze_RS19390	Xsze_03955	phage tail sheath protein	0	-2.47797	0.000240689	9.20198	2.0556e-05	108474	83368	15453	19963
Xsze_RS19410	Xsze_03959	tail protein	0	-2.15228	0.000280926	6.04151	2.73804e-05	10541	8587	1938	2487
Xsze_RS19420	Xsze_03961	hypothetical protein	0	-2.14226	0.000666247	6.48808	9.74036e-05	14306	11684	2412	3733
Xsze_RS19425	Xsze_03962	hypothetical protein	0	-2.49268	0.000362926	7.38592	4.09107e-05	31681	23302	4247	5787
Xsze_RS19435	Xsze_03964	baseplate assembly protein	0	-2.54187	0.000943612	6.00675	0.000157462	13037	8675	1561	2244
Xsze_RS19440	Xsze_03965	baseplate assembly protein	0	-2.43291	0.00206014	4.74952	0.000469827	5366	3433	687	958
Xsze_RS19445	Xsze_03966	phage baseplate assembly protein V	0	-2.47764	0.000511457	6.25287	6.81019e-05	14666	10360	1989	2594
Xsze_RS19450	Xsze_03967	endopeptidase	0	-2.50999	0.00017001	4.20544	1.05446e-05	3212	2837	487	604
Xsze_RS19495	Xsze_03977	SDR family oxidoreductase	0	-3.22863	4.17867e-05	5.75071	6.27366e-07	10862	11770	1060	1437
Xsze_RS19500	Xsze_03978	AMP-dependent synthetase	0	-2.96397	0.000313205	1.81781	3.19911e-05	605	747	91	86
Xsze_RS19895	Xsze_04058	hypothetical protein	0	-2.65412	0.00965531	-0.592747	0.00377955	93	140	10	32
Xsze_RS20180	Xsze_04116	hypothetical protein	0	3.06164	0.00274559	3.22546	0.000725084	225	219	1360	2635
Xsze_RS20185	Xsze_04117	hypothetical protein	0	4.65678	0.000982833	2.59558	0.000167635	101	67	1642	2750
Xsze_RS20485	Xsze_04178	hypothetical protein	0	2.58048	0.000153829	4.77505	8.994e-06	797	738	4052	5460
Xsze_RS20540	Xsze_04189	hypothetical protein	0	-5.46323	4.21643e-05	8.19277	6.57144e-07	122046	145567	2490	3841
Xsze_RS20545	Xsze_04190	hypothetical protein	0	-5.20944	2.58201e-05	8.94055	1.14739e-07	186366	224892	4969	6488
Xsze_RS20765	Xsze_04239	hypothetical protein	0	-2.03193	0.000639258	2.98286	9.21991e-05	949	1258	265	285
Xsze_RS20770	Xsze_04240	hypothetical protein	0	-2.25576	0.000840962	1.69343	0.000135365	428	543	109	99
Xsze_RS20775	Xsze_04241	hypothetical protein	0	-2.16509	0.00223904	1.42648	0.000542263	319	473	86	92
Xsze_RS20915	Xsze_04275	hypothetical protein	0	-5.46422	3.94757e-05	6.55446	5.24659e-07	35754	51283	894	1103
Xsze_RS20920	Xsze_04276	hypothetical protein	0	-2.3086	0.00117328	2.67321	0.000222355	824	1150	163	247
Xsze_RS21020	Xsze_04294	Hcp family type VI secretion system effector	0	-2.40936	7.17897e-05	6.02239	1.61125e-06	9319	11299	1843	2132
Xsze_RS21435	Xsze_04374	TIGR03756 family integrating conjugative element protein, partial	0	3.00589	0.00377535	-1.26378	0.00111597	6	15	76	90
Xsze_RS21440	NA	integrating conjugative element protein, partial	0	2.26092	0.00673315	0.123474	0.00239209	21	53	167	169
