## Supplementary Table S4 for "Small RNA directs symbiosis, virulence, and natural products biosynthesis in entomopathogenic bacteria"

### Sheet: Sheet1
Supplementary Table S4. sRNAs enriched in RIPseq experiment at different ODs in P. laumondii TTO1 containing a Hfg -3xFLAG tag compared to an untagged wild type strain. The start and end of the identified sequence is shown together with the annotation of the sRNA from Supplementary Table S3.
OD = 0.5					OD = 5.0
Start enriched	End enriched	Annotation	Average enrichment		Start enriched	End enriched	Annotation	Average enrichment
147359	147523	sRNA_00039	8.08886		98893	98939	RyhB	9.26855
278739	278759	sRNA_00073	3.37526		147352	147523	sRNA_00039	6.55606
296617	296649	sRNA_00075	4.27907		422327	422450	Spot_42	10.3256
422464	422470	Spot_42	3.54159		424516	424529	sRNA_00101	4.58935
424517	424565	sRNA_00101	7.00842		748914	748920	GcvB	3.24502
748830	749037	GcvB	7.63964		763278	763302	CsrB	4.61797
763277	763572	CsrB	17.1549		1221894	1221924	sRNA_00324	4.19583
924008	924074	sRNA_00243	8.63641		1227124	1227197	sRNA_00326	4.59437
1685950	1686044	sRNA_00408	6.33025		1889004	1889084	RybB	8.68006
1857028	1857123	sRNA_00462	6.35113		2094215	2094274	sRNA_00527	6.59513
1888988	1889406	sRNA_00470	10.6608		2190271	2190288	cspA	4.67662
2190349	2190409	cspA	4.82287		2303813	2303895	sRNA_00597	8.77193
2303811	2303890	sRNA_00597	10.5741		2347223	2347230	sRNA_00614	3.7689
2347423	2347438	sRNA_00614	3.67448		2950394	2950442	RtT	7.29488
2951016	2951130	sRNA_00776	11.7941		2951016	2951125	sRNA_00776	9.61838
3018417	3018544	fnrS	9.55354		3018406	3018544	fnrS	31.9774
3028844	3028907	RyhB	9.6483		3028869	3028892	RyhB	6.78367
3054215	3054345	sRNA_00804	16.1616		3054208	3054336	sRNA_00804	11.6963
3076159	3076186	RprA	10.2697		3067466	3067485	sok	6.71593
3121777	3121793	LR-PK1	3.19536		3067466	3067485	sRNA_00808	6.71593
3189590	3189683	SraC	18.4772		3068152	3068171	sok	8.67786
3299716	3299808	CyaR	7.40447		3076154	3076187	RprA	8.73748
3299715	3299799	sRNA_00867	7.25165		3121779	3121835	LR-PK1	4.31687
3881816	3881913	sRNA_01037	5.16708		3189679	3189704	RyeB	9.35709
4452921	4453002	cspA	5.1962		3500706	3500773	Cobalamin riboswitch	7.17579
4497718	4497889	sRNA_01196	7.86302		4174325	4174432	sRNA_01102	11.8428
4646853	4646928	sRNA_01235	8.33483		4497766	4497808	sRNA_01196	5.42077
4652285	4652388	sRNA_01237	17.3703		4646903	4646908	sRNA_01235	3.63603
4692929	4693013	ArcZ	6.17239		4652307	4652381	sRNA_01237	11.0364
4735240	4735404	sRNA_01262	11.6929		4896606	4896666	sRNA_01301	4.3507
4735410	4735455	sRNA_01262	17.2503		5022348	5022350	sRNA_01349	3.07533
4896626	4896685	sRNA_01301	4.82775		5022358	5022366	sRNA_01349	3.30511
5022369	5022376	sRNA_01349	3.95463		5261164	5261335	sRNA_01426	6.51822
5419747	5419853	sRNA_01455	9.71797		5293598	5293633	rimP	3.91207
5419877	5420011	GlmY	17.4263		5300566	5300657	greA	4.43266
5567081	5567122	sRNA_01493	3.83296		5419914	5419982	GlmY	8.79194
5623419	5623528	sRNA_01513	9.23679		5437601	5437746	sRNA_01459	4.90579
