## Supplementary Table S7 for "Small RNA directs symbiosis, virulence, and natural products biosynthesis in entomopathogenic bacteria"

### Sheet: regulated_in_both
Supplementary Table S7. Significantly affected genes in P. laumondii TT01 ∆hfq and ∆arcZ
Geneid	old_locus_tag	product	TTO1 WT	∆arcZ	ArcZ knock-in	∆hfq	Gene cluster abbreviation
PLU_RS04585	plu0920	transcriptional regulator	0	-2.27411	-0.0375752	-2.62238			regulators
PLU_RS04590	plu0921	transcriptional regulator	0	-3.29301	0.0959804	-3.29118			SM related
PLU_RS04600	plu0923	transcriptional regulator	0	-3.40219	-0.0281282	-2.77464			Phage related
PLU_RS04605	plu0924	transcriptional regulator	0	-3.55577	-0.109069	-3.46937			cell wall
PLU_RS04610	plu0925	transcriptional regulator	0	-3.41138	-0.0454271	-3.53736			virulence
PLU_RS06355	plu1277	transcriptional regulator	0	-3.41138	0.165374	-2.33504			cell processes
PLU_RS07630	plu1510	transcriptional regulator	0	-2.53205	0.215426	-2.13256			hypothetical
PLU_RS09890	plu1983	LuxR family transcriptional regulator	0	-2.32284	-0.163522	-2.88587			unknown
PLU_RS10885	plu2179	fumarate/nitrate reduction transcriptional regulator	0	-2.25379	0.21972	-2.32546
PLU_RS12870	plu2600	SlyA family transcriptional regulator	0	-4.11688	0.42279	-2.07081
PLU_RS13075	plu2638	AraC family transcriptional regulator	0	-4.96467	0.471777	-5.49157
PLU_RS13485	plu2720	transcriptional regulator	0	-4.39082	0.0676756	-4.25629
PLU_RS15150	plu3045	Cro/Cl family transcriptional regulator	0	-3.10558	0.0896198	-2.77132
PLU_RS15385	plu3090	transcriptional regulator	0	5.2295	-0.0476722	5.94759	hexA
PLU_RS17390	plu3506	transcriptional regulator	0	3.31348	-0.0711089	6.11702
PLU_RS18510	plu3729	LuxR family transcriptional regulator	0	-2.10771	0.183161	-2.66868
PLU_RS00880	plu0182	spore coat protein CotF	0	-5.37488	-0.168891	-5.21044	Cbp
PLU_RS00885	plu0183	spore coat protein CotG	0	-3.6821	-0.190772	-3.8889	Cbp
PLU_RS00895	plu0185	carbapenem biosynthesis protein CpmD	0	-2.07956	-0.177423	-2.19842	Cbp
PLU_RS04465	plu0897	non-ribosomal peptide synthetase	0	-4.77029	0.847687	-3.90651	MVAP
PLU_RS04470	plu0898	non-ribosomal peptide synthetase	0	-2.20159	0.949973	-2.5198	MVAP
PLU_RS05975	plu1210	hypothetical protein	0	-2.56266	0.684938	-2.0255	PLU_RS05975
PLU_RS11540	plu2316	hypothetical protein	0	-3.59682	-0.00583481	-5.75401	Yer
PLU_RS11550	plu2318	ABC transporter permease	0	-2.19909	0.078933	-4.53096	Yer
PLU_RS13525	plu2728	2,3-dihydro-2,3-dihydroxybenzoate synthetase	0	-4.73128	0.566068	-2.12134	Sid
PLU_RS13530	plu2729	enterobactin synthase subunit E	0	-5.19267	0.518271	-2.47265	Sid
PLU_RS13550	plu2733	hypothetical protein	0	-2.74022	0.462682	-2.28572	Sid
PLU_RS17495	plu3529	aspartyl beta-hydroxylase	0	-2.52396	0.980157	-2.13775	PLU_RS17495
PLU_RS17525	plu3535	ornithine racemase	0	-2.89019	0.631664	-2.77764	PLU_RS17525
PLU_RS17530	plu3536	hypothetical protein	0	-5.3945	0.465395	-5.3799	PLU_RS17530
PLU_RS17535	plu3537	hypothetical protein	0	-5.55645	0.67258	-5.14344	PLU_RS17535
PLU_RS17540	plu3538	diaminobutyrate--2-oxoglutarate transaminase	0	-5.98094	0.468398	-6.043	PLU_RS17540
PLU_RS20720	plu4190	hypothetical protein	0	-6.14207	0.998672	-5.81728	AQ
PLU_RS20725	plu4191	hypothetical protein	0	-6.3585	0.912802	-6.18674	AQ
PLU_RS20730	plu4192	hypothetical protein	0	-6.32791	0.683799	-6.28128	AQ
PLU_RS20735	plu4193	hypothetical protein	0	-5.09174	0.963402	-6.33577	AQ
PLU_RS20740	plu4194	ketoacyl reductase	0	-4.8205	0.862923	-6.15503	AQ
PLU_RS00055	plu0010	tail assembly protein	0	-2.13052	0.706981	-2.72139
PLU_RS00060	plu0011	phage tail tape measure protein	0	-2.42725	0.632584	-3.57079
PLU_RS00070	plu0014	major tail tube protein	0	-2.24795	0.585373	-3.94672
PLU_RS00075	plu0015	tail sheath protein	0	-2.12269	0.617283	-3.98887
PLU_RS00100	plu0021	phage tail protein	0	-2.12183	0.746767	-2.84768
PLU_RS00105	plu0022	tail protein	0	-2.23528	0.744298	-2.85244
PLU_RS00110	plu0023	phage baseplate protein	0	-2.3807	0.763915	-3.1477
PLU_RS00120	plu0025	phage baseplate protein	0	-2.15154	0.846498	-3.46435
PLU_RS02035	plu0418	fimbria A protein	0	8.02407	-0.154139	4.27536
PLU_RS09600	plu1925	flagellar hook-associated protein FlgL	0	-2.88412	0.765047	-2.06813
PLU_RS09750	plu1954	flagellin	0	-3.93989	0.660347	-2.38348
PLU_RS09760	plu1956	flagellar biosynthesis protein FliZ	0	2.35968	0.086027	2.68954
PLU_RS10775	plu2157	fimbrial outer membrane usher protein SthC	0	-2.02503	0.638899	-2.14436
PLU_RS10780	plu2158	fimbrial assembly chaperone	0	-3.72397	0.244455	-4.2045
PLU_RS10785	plu2159	fimbrial protein	0	-4.96217	0.693377	-3.92421
PLU_RS11850	plu2385	phage tail protein	0	6.23079	9.98e-05	2.93154
PLU_RS11860	plu2387	phage tail protein	0	6.6724	0.164031	3.09113
PLU_RS11865	plu2388	phage tail protein	0	4.96644	-0.245298	3.22298
PLU_RS11870	plu2389	phage tail protein	0	5.23228	0.115811	2.97927
PLU_RS11890	plu2393	phage baseplate protein	0	5.8941	0.279596	3.57507
PLU_RS12305	plu2481	attachment protein	0	-3.2297	0.269395	-3.1769
PLU_RS13130	plu2649	flagellar biosynthesis protein FlhE	0	-6.27579	0.302175	-5.23575
PLU_RS14720	plu2961	phage tail protein	0	-2.72882	0.338327	-5.33346
PLU_RS21575	plu4369	phage tail fiber assembly	0	-2.29961	0.136272	-2.43034
PLU_RS23850	plu4807	spore coat protein	0	-5.73834	0.649202	-3.983
PLU_RS01810	plu0372	type VI secretion protein	0	-4.89937	-0.61302	-2.22579
PLU_RS04440	plu0892	colicin transporter	0	-3.12258	-0.0945529	-2.1468
PLU_RS05800	plu1174	iron ABC transporter substrate-binding protein	0	-2.78773	0.583452	-2.14045
PLU_RS07075	plu1409	MFS transporter	0	-4.76804	-0.552658	-3.93397
PLU_RS07605	plu1505	MFS transporter	0	-2.41985	-0.548866	-2.16397
PLU_RS08130	plu1614	formate transporter FocA	0	-2.14639	0.374483	-2.35997
PLU_RS09445	plu1893	colicin transporter	0	-3.24753	-0.59106	-2.21289
PLU_RS09930	plu1992	PTS fructose transporter subunit IIA	0	-3.83708	0.349023	-3.49841
PLU_RS09935	plu1993	PTS fructose transporter subunits IIBC	0	-3.87222	0.384787	-3.23773
PLU_RS10190	plu2041	two-component system sensor histidine kinase	0	-3.01405	0.205725	-2.24648
PLU_RS11685	plu2350	ABC transporter substrate-binding protein	0	-3.48835	0.58944	-2.4441
PLU_RS14810	plu2978	type VI secretion system protein	0	-5.40404	0.727983	-5.13622
PLU_RS15595	plu3134	4-hydroxybenzoate transporter	0	-3.07442	0.985117	-3.89305
PLU_RS18565	plu3738	iron transporter	0	-2.03196	0.280443	-2.15001
PLU_RS19795	plu3994	membrane protein	0	-4.98871	0.324221	-4.97344
PLU_RS19800	plu3995	membrane protein	0	-2.95775	0.44871	-3.18795
PLU_RS23830	plu4803	glycosyl transferase	0	-6.48759	0.352186	-4.84453
PLU_RS23840	plu4805	glycosyl transferase	0	-6.07775	0.529318	-3.85656
PLU_RS23855	plu4808	glycosyl transferase	0	-5.56095	0.654715	-5.00191
PLU_RS24195	plu4882	MFS transporter	0	-5.254	-0.00464099	-3.51995
PLU_RS03250	plu0658	hemolysin D	0	-5.39536	-0.904552	-3.59501
PLU_RS04825	plu0969	virulence protein	0	5.22672	0.1081	2.82268
PLU_RS04830	plu0970	toxin	0	7.94583	0.110309	4.06757
PLU_RS02020	plu0415	molecular chaperone	0	4.02201	-0.203065	2.03931
PLU_RS02040	plu0419	tyrosine recombinase	0	3.93509	-0.733795	3.79018
PLU_RS02585	plu0524	cystathionine beta-synthase	0	-3.43931	-0.879966	-2.21477
PLU_RS03235	plu0655	serralysin	0	-6.60045	-0.136326	-3.58928
PLU_RS03240	NA	proteinase inhibitor	0	-7.22255	-0.858132	-4.02216
PLU_RS03245	plu0657	peptidase	0	-6.14171	-0.802289	-3.55928
PLU_RS03255	plu0659	peptidase	0	-3.92028	-0.753667	-3.05974
PLU_RS03260	plu0660	flap endonuclease Xni	0	-2.42866	-0.426954	-2.79799
PLU_RS04200	plu0842	S-adenosylmethionine decarboxylase proenzyme	0	2.20984	-0.473974	3.80106
PLU_RS04205	plu0843	polyamine aminopropyltransferase	0	2.04276	-0.690474	3.54141
PLU_RS04705	plu0944	DNA-binding protein	0	-3.56365	0.59741	-3.86674
PLU_RS04720	plu0947	antibiotic biosynthesis monooxygenase	0	-2.72969	0.66522	-2.84085
PLU_RS04985	plu1000	ring-hydroxylating dioxygenase	0	-3.07968	0.144457	-2.1515
PLU_RS06095	plu1234	glycerophosphodiester phosphodiesterase	0	3.69621	-0.215532	3.68474
PLU_RS06280	plu1266	cold-shock protein	0	-2.21315	-0.471701	2.20618
PLU_RS06670	plu1334	peptide chain release factor 1	0	3.45192	-0.0680848	2.98679
PLU_RS06840	plu1369	MBL fold hydrolase	0	-5.24044	0.349565	-3.60975
PLU_RS07445	plu1472	CAAX amino protease	0	3.46562	-0.257985	2.04464
PLU_RS07875	plu1563	alcohol dehydrogenase	0	-2.0716	0.603962	-2.3993
PLU_RS11695	plu2352	chitin-binding protein	0	2.12167	0.0134226	2.00197
PLU_RS11915	plu2398	ATPase AAA	0	7.0307	0.807072	3.76913
PLU_RS11930	plu2401	cysteine protease	0	3.97633	-0.0704762	2.11459
PLU_RS12875	plu2601	oxidoreductase	0	-2.73323	0.674481	-2.75301
PLU_RS13155	plu2654	4-amino-4-deoxy-L-arabinose-phosphoundecaprenol flippase subunit ArnF	0	2.43843	-0.00536307	2.91655
PLU_RS13175	plu2658	bifunctional polymyxin resistance protein ArnA	0	2.82188	-0.150164	2.2508
PLU_RS13185	plu2660	UDP-4-amino-4-deoxy-L-arabinose--oxoglutarate aminotransferase	0	3.13233	0.0638274	2.77306
PLU_RS13730	plu2768	3-phosphoshikimate-1-carboxyvinyltransferase	0	-4.06095	0.348978	-2.95483
PLU_RS13735	plu2769	3-phosphoshikimate 1-carboxyvinyltransferase	0	-3.16048	0.553259	-3.28219
PLU_RS13840	plu2790	N-acetylmuramoyl-L-alanine amidase	0	3.21084	-0.450478	3.58845
PLU_RS14765	plu2968	uroporphyrin-III methyltransferase	0	-4.62107	0.135327	-2.2687
PLU_RS14925	plu3001	trypsin	0	-2.13972	0.359144	-6.00969
PLU_RS15130	plu3041	phenylacetate-CoA ligase	0	-5.2632	-0.222386	-4.1191
PLU_RS15145	plu3044	carboxymuconolactone decarboxylase	0	-5.29455	0.0308557	-4.17592
PLU_RS15955	plu3205	C4-dicarboxylate transporter	0	2.90187	-0.240337	2.52816
PLU_RS17410	plu3510	lipase	0	2.78285	0.280554	3.64936
PLU_RS17550	plu3540	2-methylcitrate dehydratase	0	-2.10429	0.582766	-2.12113
PLU_RS17555	plu3541	methylcitrate synthase	0	-3.0986	0.655693	-2.73187
PLU_RS18570	plu3739	aldehyde dehydrogenase	0	-4.66245	0.385501	-3.64575
PLU_RS18705	plu3767	ATP synthase	0	2.94621	0.383256	5.82063
PLU_RS19005	plu3828	5'-nucleotidase	0	2.3611	-0.0931649	2.7268
PLU_RS19465	plu3926	ribonuclease	0	3.39057	0.0707675	3.14846
PLU_RS19760	plu3987	isopentenyl-diphosphate delta isomerase	0	-2.55609	-0.363825	-2.74972
PLU_RS20670	plu4181	acyl-protein synthase	0	-3.29487	0.495569	-2.47506
PLU_RS20970	NA	photopexin B	0	-2.41091	0.054827	-2.27673
PLU_RS21055	plu4258	4-hydroxyphenylacetate 3-monooxygenase	0	-3.92398	-0.303578	-2.10181
PLU_RS21060	plu4259	glutathione S-transferase	0	-3.26111	-0.262256	-2.02073
PLU_RS21640	plu4382	D-alanyl-lipoteichoic acid biosynthesis protein DltD	0	-2.53189	0.098087	-4.00104
PLU_RS21645	plu4383	DltB protein for D-alanine esterification of lipoteichoic acid and wall teichoic acid	0	-2.11473	0.266245	-2.95917
PLU_RS21650	plu4384	D-alanine-D-alanyl carrier protein ligase	0	-2.20073	0.41724	-2.42934
PLU_RS21845	plu4417	uridine phosphorylase	0	2.63744	-0.576165	2.79571
PLU_RS22130	plu4484	amino acid ABC transporter substrate-binding protein	0	-2.57596	-0.249171	-2.37409
PLU_RS23695	plu4775	phosphatidate cytidylyltransferase	0	-4.33804	-0.159032	-3.17511
PLU_RS23700	plu4776	acyltransferase	0	-4.30186	-0.280283	-3.39794
PLU_RS23705	plu4777	CDP-alcohol phosphatidyltransferase	0	-4.00736	-0.179582	-2.84169
PLU_RS23795	plu4796	UDP-N-acetyl-D-glucosamine dehydrogenase	0	-6.87191	0.291823	-4.56461
PLU_RS23800	plu4797	oxidoreductase	0	-4.21939	0.348819	-2.80441
PLU_RS23805	plu4798	serine acetyltransferase	0	-4.6158	0.295559	-2.00308
PLU_RS23815	plu4800	WzxA protein	0	-6.46128	0.359446	-6.80159
PLU_RS23820	plu4801	WblE protein	0	-6.45687	0.29456	-6.48136
PLU_RS23825	plu4802	WblL protein	0	-5.63063	0.348359	-5.35208
PLU_RS23835	plu4804	UDP-N-acetylglucosamine 2-epimerase	0	-6.81201	0.444571	-4.98415
PLU_RS23845	plu4806	WblJ protein	0	-6.22063	0.712963	-3.80059
PLU_RS23860	plu4809	NADH-dependent dehydratase	0	-3.25448	0.813041	-2.5545
PLU_RS24065	plu4853	LPS biosynthesis protein	0	-4.18368	0.045276	-2.72316
PLU_RS24200	plu4883	ribokinase	0	-4.40266	0.104712	-3.05374
PLU_RS00780	plu0160	hypothetical protein	0	-2.88831	0.759327	-3.13365
PLU_RS01125	NA	hypothetical protein	0	-2.24376	-0.604203	-4.75738
PLU_RS01130	plu0231	hypothetical protein	0	-2.63763	-0.582527	-4.60448
PLU_RS01815	plu0373	hypothetical protein	0	-6.9916	-0.0674094	-4.87967
PLU_RS02030	plu0417	hypothetical protein	0	5.33321	-0.0372119	2.00913
PLU_RS02345	plu0480	hypothetical protein	0	4.15173	0.719812	-3.94449
PLU_RS02800	plu0567	hypothetical protein	0	5.13941	0.173643	7.52738
PLU_RS03145	plu0639	hypothetical protein	0	-2.28981	-0.976708	-2.03229
PLU_RS04435	plu0891	hypothetical protein	0	-3.06433	-0.209038	-2.14682
PLU_RS04810	plu0966	hypothetical protein	0	5.95677	-0.248594	5.25983
PLU_RS04990	plu1001	hypothetical protein	0	-3.03049	0.0164554	-2.07616
PLU_RS05685	plu1150	hypothetical protein	0	-4.82464	-0.995122	-3.80726
PLU_RS06920	plu1385	hypothetical protein	0	4.00435	-0.130066	2.88016
PLU_RS07085	plu1411	hypothetical protein	0	-3.16858	-0.43048	-2.91679
PLU_RS07935	plu1574	hypothetical protein	0	-2.27281	0.784816	-3.01613
PLU_RS08195	plu1628	hypothetical protein	0	-4.69761	0.578586	-2.34268
PLU_RS08875	plu1770	hypothetical protein	0	2.5967	-0.0268379	3.34839
PLU_RS09415	plu1886	hypothetical protein	0	-3.6735	0.752232	-2.39469
PLU_RS09435	plu1891	hypothetical protein	0	-2.7204	-0.670493	-2.21913
PLU_RS09940	plu1994	hypothetical protein	0	-3.91308	0.130698	-3.42245
PLU_RS09945	plu1995	hypothetical protein	0	-3.65047	0.168448	-3.59707
PLU_RS09950	plu1996	hypothetical protein	0	-2.83783	0.154305	-2.68131
PLU_RS10280	plu2058	hypothetical protein	0	-4.50036	0.678497	-2.29675
PLU_RS10950	plu2193	hypothetical protein	0	2.1968	-0.326127	2.5844
PLU_RS11225	plu2248	hypothetical protein	0	-4.70745	0.168497	-3.99758
PLU_RS11260	plu2256	hypothetical protein	0	-2.43429	0.753604	-3.46295
PLU_RS11410	plu2286	hypothetical protein	0	4.88901	0.0968541	2.60181
PLU_RS11525	plu2313	hypothetical protein	0	-2.1656	-0.630123	-2.77953
PLU_RS11855	plu2386	hypothetical protein	0	7.83503	0.0658973	5.02561
PLU_RS11900	plu2395	hypothetical protein	0	6.62653	0.0779531	3.85537
PLU_RS11905	NA	hypothetical protein	0	6.18984	0.292718	3.31484
PLU_RS11910	plu2397	hypothetical protein	0	6.88322	0.784107	3.13459
PLU_RS11920	plu2399	hypothetical protein	0	7.687	0.604155	3.37998
PLU_RS11925	plu2400	hypothetical protein	0	5.51312	0.223752	4.80121
PLU_RS11965	plu2408	hypothetical protein	0	-3.5268	0.524175	-3.30623
PLU_RS11970	plu2409	hypothetical protein	0	-4.6208	0.29781	-2.95019
PLU_RS11975	plu2410	hypothetical protein	0	-4.64622	0.179671	-2.4499
PLU_RS11985	plu2412	hypothetical protein	0	-2.8448	-0.281465	-2.07463
PLU_RS12560	plu2532	hypothetical protein	0	3.64102	0.0525659	3.62882
PLU_RS12570	plu2535	hypothetical protein	0	2.27855	-0.0137421	2.98459
PLU_RS13725	plu2767	hypothetical protein	0	-4.97706	0.444413	-3.83883
PLU_RS13785	plu2779	hypothetical protein	0	-3.9318	0.199703	-2.14108
PLU_RS13835	plu2789	hypothetical protein	0	4.83738	0.387887	3.10037
PLU_RS13970	plu2816	hypothetical protein	0	-2.48723	0.338055	-2.80402
PLU_RS13975	plu2817	hypothetical protein	0	-3.99471	-0.00971627	-2.3247
PLU_RS14785	plu2972	hypothetical protein	0	-3.48125	-0.0316044	-7.29931
PLU_RS14800	plu2976	hypothetical protein	0	2.40243	0.0261855	-2.60443
PLU_RS14805	plu2977	hypothetical protein	0	-2.71373	0.507179	-4.26875
PLU_RS15015	plu3020	hypothetical protein	0	4.13674	-0.467318	3.5421
PLU_RS15120	plu3039	hypothetical protein	0	-6.12234	0.0997003	-5.00902
PLU_RS15125	plu3040	hypothetical protein	0	-5.70145	-0.209272	-4.32471
PLU_RS15135	plu3042	hypothetical protein	0	-5.52768	-0.12057	-4.62841
PLU_RS15140	plu3043	hypothetical protein	0	-5.51231	-0.124419	-5.15593
PLU_RS15455	plu3104	hypothetical protein	0	-3.1224	-0.120835	-2.1342
PLU_RS15695	plu3154	hypothetical protein	0	-2.25298	-0.00165816	-2.48818
PLU_RS16450	plu3307	hypothetical protein	0	2.59479	-0.0521218	3.21462
PLU_RS17400	plu3508	hypothetical protein	0	2.04249	-0.232147	2.65717
PLU_RS17680	plu3565	hypothetical protein	0	-3.77969	0.0419459	-2.02737
PLU_RS17685	plu3566	hypothetical protein	0	-4.21245	0.163101	-2.53296
PLU_RS17690	plu3567	hypothetical protein	0	-5.81806	0.20185	-3.95307
PLU_RS19450	NA	hypothetical protein	0	-2.21761	0.37215	-2.57159
PLU_RS19475	NA	hypothetical protein	0	-3.91713	-0.359185	-2.29795
PLU_RS20630	plu4173	hypothetical protein	0	-2.63203	-0.172702	-3.0784
PLU_RS20640	plu4175	hypothetical protein	0	-3.027	-0.115235	-2.70214
PLU_RS20920	plu4232	hypothetical protein	0	-2.6417	-0.0984731	-2.35673
PLU_RS21415	plu4336	hypothetical protein	0	-4.36681	0.491249	-3.51538
PLU_RS21580	plu4370	hypothetical protein	0	-3.34968	0.0426065	-2.78728
PLU_RS21635	NA	hypothetical protein	0	-3.28203	-0.0790831	-2.70972
PLU_RS21695	plu4393	hypothetical protein	0	-2.1147	0.409284	-3.03336
PLU_RS21855	plu4419	hypothetical protein	0	-4.88691	-0.320839	-2.20784
PLU_RS22190	plu4496	hypothetical protein	0	-2.70558	0.612486	-3.64005
PLU_RS22225	plu4502	hypothetical protein	0	-3.78561	0.0657543	-5.2409
PLU_RS22270	plu4511	hypothetical protein	0	-3.09691	0.821907	-2.38526
PLU_RS22275	plu4512	hypothetical protein	0	-2.11798	0.758529	-2.38999
PLU_RS22655	plu4588	hypothetical protein	0	-3.40178	0.594516	-2.13231
PLU_RS22885	plu4631	hypothetical protein	0	-3.63694	-0.598468	-3.70206
PLU_RS23780	plu4793	hypothetical protein	0	2.45733	0.25282	2.77649
PLU_RS24180	plu4879	hypothetical protein	0	-3.07685	-0.312962	-2.92251
PLU_RS24255	plu4894	hypothetical protein	0	-2.12132	0.139116	-2.1425
PLU_RS24580	plu2411	hypothetical protein	0	-3.96391	0.267085	-2.5707
PLU_RS24640	plu3507	hypothetical protein	0	5.81965	-0.0822322	3.98077
PLU_RS24770	plu0006	#N/A	0	-3.46473	-0.0203541	-3.7354
PLU_RS25255	NA	#N/A	0	-4.87051	0.305812	-5.16821
PLU_RS25290	plu2191	#N/A	0	2.78889	-0.679212	3.39951
PLU_RS25370	plu2413	#N/A	0	-2.43885	-0.0226414	-2.16358
PLU_RS25720	plu4238	#N/A	0	-3.14162	0.290402	-5.07404
PLU_RS25960	plu0889	#N/A	0	-4.27174	-0.586911	-4.2944
PLU_RS26010	NA	#N/A	0	-2.35939	-0.281874	-2.05347
PLU_RS26090	plu2962	#N/A	0	-2.20501	0.36949	-5.4514
