## Supplementary Table S8 for "Small RNA directs symbiosis, virulence, and natural products biosynthesis in entomopathogenic bacteria"

### Sheet: Tabelle1
Supplementary table S8. Significantly affected genes in P. laumondii TT01 only in ∆arcZ
locus	old locus	gene id	TT01 WT	∆arcz	knock-in	∆hfq	Gene cluster abbreviation
PLU_RS04575	plu0918	transcriptional regulator	0	-2.92494	-0.187975	-1.76131			regulators
PLU_RS04580	plu0919	transcriptional regulator	0	-2.68063	-0.157119	-1.70766			SM related
PLU_RS04595	plu0922	transcriptional regulator	0	-2.65184	-0.0610609	-1.85328			Phage related
PLU_RS09905	plu1987	RpiR family transcriptional regulator	0	-2.20962	0.145635	-1.7721			cell wall
PLU_RS09980	plu2002	LuxR family transcriptional regulator	0	-2.15971	0.104547	-1.41724			virulence
PLU_RS09985	plu2003	LuxR family transcriptional regulator	0	-2.76548	0.0277413	-1.13468			cell processes
PLU_RS09995	plu2004	LuxR family transcriptional regulator	0	-3.68268	0.721835	-1.13831			hypothetical
PLU_RS10000	plu2005	LuxR family transcriptional regulator	0	-4.49558	0.568101	-1.18315			unknown
PLU_RS10005	plu2006	LuxR family transcriptional regulator	0	-4.31596	0.429106	-1.14129
PLU_RS10010	plu2007	LuxR family transcriptional regulator	0	-4.2928	0.29443	-1.07631
PLU_RS10015	plu2008	LuxR family transcriptional regulator	0	-4.04268	0.158532	-0.877385
PLU_RS10020	plu2009	LuxR family transcriptional regulator	0	-4.32787	0.0551666	-0.840359
PLU_RS10030	plu2010	LuxR family transcriptional regulator	0	-3.81792	0.0404811	-0.781303
PLU_RS10035	plu2011	LuxR family transcriptional regulator	0	-3.8703	-0.0283802	-0.429007
PLU_RS10040	plu2012	LuxR family transcriptional regulator	0	-3.8188	-0.000162232	-0.51193
PLU_RS10045	plu2013	LuxR family transcriptional regulator	0	-3.99858	0.0278659	-0.162617
PLU_RS10050	plu2015	LuxR family transcriptional regulator	0	-3.75575	0.0104465	-0.279866
PLU_RS10055	plu2016	LuxR family transcriptional regulator	0	-3.62476	-0.0633122	-0.178012
PLU_RS11350	plu2274	transcriptional regulator	0	-2.00888	0.157449	-1.52024
PLU_RS12080	plu2434	CysB family transcriptional regulator	0	-2.44275	-0.467859	-1.90861
PLU_RS15820	plu3179	two-component system response regulator	0	-2.15372	-0.0410256	-0.914166
PLU_RS16025	plu3219	LuxR family transcriptional regulator	0	-2.98355	0.268393	-1.23353
PLU_RS16030	plu3220	LuxR family transcriptional regulator	0	-3.04522	0.377253	-1.43581
PLU_RS18745	plu3775	AraC family transcriptional regulator	0	2.43339	-0.08328	1.31594
PLU_RS21065	plu4260	transcriptional regulator	0	-2.1856	-0.237197	-0.592905
PLU_RS21135	plu4274	LuxR family transcriptional regulator	0	-2.33692	-0.439947	-0.390858
PLU_RS21200	plu4288	LuxR family transcriptional regulator	0	-2.33808	-0.0481795	0.629264
PLU_RS23620	plu4760	transcriptional regulator	0	-2.22819	-0.369816	0.145068
PLU_RS09380	plu1881	hypothetical protein	0	-2.1257	0.269885	-0.683399	Gdb
PLU_RS09400	plu1883	branched-chain alpha-keto acid dehydrogenase	0	-2.71842	0.248781	-1.38428	IPS
PLU_RS09405	plu1884	branched-chain alpha-keto acid dehydrogenase subunit E2	0	-2.69955	0.142211	-1.39393	IPS
PLU_RS09410	plu1885	hypothetical protein	0	-2.44647	0.135015	-1.08653	IPS
PLU_RS11535	plu2315	AraC family transcriptional regulator	0	-2.55233	-0.456847	-1.77634	Yer
PLU_RS13535	plu2730	hypothetical protein	0	-4.47756	0.374921	-0.946665	Sid
PLU_RS13540	plu2731	hypothetical protein	0	-3.09027	0.38851	-1.31224	Sid
PLU_RS13545	plu2732	hypothetical protein	0	-3.59161	0.453191	-1.76777	Sid
PLU_RS13565	plu2736	ABC transporter	0	-2.16673	-0.0159674	0.244336	Sid
PLU_RS13570	plu2737	hypothetical protein	0	-3.25868	-0.337227	-0.922952	Sid
PLU_RS16260	plu3263	non-ribosomal peptide synthetase	0	-3.33092	0.0345092	-1.78741	GXP
PLU_RS19420	plu3916	amidohydrolase	0	-2.16431	0.177284	-1.42406	PLU_RS19420
PLU_RS19425	plu3917	dihydroorotate dehydrogenase	0	-2.25175	0.068152	-1.62555	PLU_RS19425
PLU_RS19430	plu3918	hypothetical protein	0	-2.40283	0.25083	-1.41884	PLU_RS19430
PLU_RS02025	plu0416	fimbrial assembly protein	0	4.73023	-0.164741	1.75497
PLU_RS08540	plu1700	phage baseplate protein	0	3.36539	-0.111989	-0.0732835
PLU_RS08560	plu1704	phage tail protein	0	3.61992	0.174741	-0.181595
PLU_RS08565	plu1705	phage tail protein	0	3.0189	0.128727	0.75575
PLU_RS08570	plu1706	phage tail protein	0	5.02967	-0.095472	0.109591
PLU_RS08580	plu1708	phage tail protein	0	5.21888	-0.0678473	-1.96147
PLU_RS08645	NA	phage baseplate protein	0	-4.0316	0.19291	-1.20702
PLU_RS08670	plu1726	phage tail protein	0	-4.52991	0.196126	-1.20355
PLU_RS08675	plu1727	phage tail protein	0	-3.42474	0.245217	-1.12646
PLU_RS08680	plu1728	phage tail protein	0	-5.25147	0.335508	-1.29618
PLU_RS08690	plu1730	phage tail protein	0	-5.92264	0.25413	-1.29853
PLU_RS09550	plu1915	flagellar biosynthesis protein FlgB	0	-3.08763	0.80046	-1.55854
PLU_RS09555	plu1916	flagellar basal body rod protein FlgC	0	-2.89269	0.78721	-1.0628
PLU_RS09560	plu1917	flagellar basal body rod modification protein FlgD	0	-3.00848	0.639165	-0.938412
PLU_RS09565	plu1918	flagellar hook protein FlgE	0	-2.02773	0.581722	-0.278236
PLU_RS09595	plu1924	flagellar hook protein FlgK	0	-2.69102	0.671363	-1.20508
PLU_RS09745	plu1953	flagellar cap protein FliD	0	-2.88474	0.537949	-0.927334
PLU_RS12300	plu2480	attachment protein	0	4.36089	0.0712428	1.55788
PLU_RS01795	plu0369	type VI secretion protein	0	-2.44893	-0.367485	-1.26071
PLU_RS01805	plu0371	type VI secretion protein	0	-3.72705	-0.505735	-1.71953
PLU_RS02905	plu0587	Na+/H+ antiporter NhaA	0	3.16362	0.18906	0.264229
PLU_RS03975	plu0798	MATE family efflux transporter	0	2.56773	-0.262577	1.52261
PLU_RS04965	plu0995	membrane protein	0	2.71049	-0.498434	0.302342
PLU_RS06350	plu1276	multidrug transporter	0	-2.82642	-0.00812057	-1.60972
PLU_RS06940	plu1389	sulfate/thiosulfate transporter permease subunit	0	-2.17293	-0.798245	-1.32498
PLU_RS07615	plu1507	membrane protein	0	-2.03409	-0.470379	-1.2531
PLU_RS07620	plu1508	multidrug ABC transporter ATP-binding protein	0	-2.33983	-0.635799	-1.11241
PLU_RS07625	plu1509	transporter	0	-2.33115	-0.182234	-0.400921
PLU_RS07745	plu1535	threonine transporter RhtB	0	2.58879	-0.0840291	1.98107
PLU_RS07760	plu1538	heme ABC transporter ATP-binding protein	0	2.96204	0.3682	-0.770378
PLU_RS08190	plu1627	membrane protein	0	-3.53978	0.670085	-0.429371
PLU_RS09010	plu1803	transporter	0	-4.64364	-0.0476555	0.70996
PLU_RS09060	plu1813	amino acid transporter	0	-2.63957	0.00683728	-0.660094
PLU_RS09780	plu1960	sulfurtransferase	0	-2.7183	0.242391	-1.92028
PLU_RS10155	plu2033	aquaporin Z	0	-3.08385	0.454608	-0.557759
PLU_RS13045	plu2632	ligand-gated channel protein	0	-2.1312	-0.359086	-0.138434
PLU_RS13460	plu2715	TonB-dependent receptor	0	-4.17838	-0.612963	-1.38938
PLU_RS13830	plu2788	membrane protein	0	2.5878	-0.126445	0.742029
PLU_RS14140	plu2850	ligand-gated channel protein	0	-2.6888	-0.258631	-0.118147
PLU_RS14145	plu2851	iron ABC transporter ATP-binding protein	0	-2.23282	-0.343049	0.071063
PLU_RS15270	plu3067	membrane protein	0	2.12367	-0.498767	0.453252
PLU_RS15650	plu3144	autoinducer 2 import system permease LsrC	0	-2.19725	0.154023	-1.23543
PLU_RS15655	plu3145	autoinducer 2 import system permease LsrD	0	-2.61342	0.0619163	-1.25879
PLU_RS18525	plu3732	sodium:proton antiporter	0	-2.41395	-0.280393	0.135416
PLU_RS19535	plu3940	biopolymer transporter ExbD	0	-2.05016	0.0404936	-1.48623
PLU_RS19540	plu3941	biopolymer transporter ExbB	0	-2.08272	0.0899854	-1.43453
PLU_RS20325	plu4107	membrane protein	0	-2.69057	0.201703	-1.71357
PLU_RS21675	plu4389	membrane protein	0	-3.10093	0.835743	0.611543
PLU_RS22140	plu4486	amino acid ABC transporter ATP-binding protein	0	-2.11771	-0.160611	-1.38935
PLU_RS22145	plu4487	amino acid ABC transporter substrate-binding protein	0	-2.53947	-0.522726	-1.60104
PLU_RS23140	plu4679	multidrug transporter	0	-3.07086	-0.155305	-1.3488
PLU_RS24320	plu4906	membrane protein insertase	0	2.13725	0.31475	0.05217
PLU_RS04805	plu0965	toxin	0	2.66468	-0.121947	1.53982
PLU_RS12015	plu2420	cytotoxic necrotizing factor	0	4.44089	0.117525	-0.472829
PLU_RS15555	plu3126	hemolysin D	0	2.07986	0.13308	1.35489
PLU_RS17425	plu3513	heme receptor	0	-2.23261	-0.153939	-0.162735
PLU_RS20495	plu4142	cytotoxin	0	2.3416	-0.0345363	1.25905
PLU_RS20600	plu4167	toxin	0	2.6953	0.0284295	1.19725
PLU_RS20610	plu4169	insecticidal toxin complex protein TccA1	0	3.42845	0.493551	1.1509
PLU_RS20675	NA	toxin	0	3.88802	-0.268816	0.330997
PLU_RS22150	plu4488	toxin	0	3.07232	0.0181881	0.156415
PLU_RS24700	plu4168	insecticidal toxin complex protein TccB1	0	3.09179	0.507042	1.07666
PLU_RS00135	plu0029	DNA-invertase	0	3.06509	-0.288647	-0.581802
PLU_RS00255	plu0055	D-ribose pyranase	0	-2.14061	-0.411575	-1.56829
PLU_RS00370	plu0075	superoxide dismutase	0	-2.04488	-0.188208	-0.902754
PLU_RS00835	plu0172	C4-dicarboxylate ABC transporter substrate-binding protein	0	-2.01116	-0.355206	0.294539
PLU_RS00935	plu0194	glycerol-3-phosphate dehydrogenase	0	4.01931	0.218328	0.272828
PLU_RS01800	plu0370	lysozyme	0	-3.81112	-0.518478	-1.77899
PLU_RS01950	plu0401	alcohol dehydrogenase	0	-2.15837	-0.430581	-1.9929
PLU_RS02060	plu0423	protein SlyX	0	3.08843	0.299845	0.30637
PLU_RS02095	plu0430	30S ribosomal protein S7	0	2.00594	0.354617	0.18604
PLU_RS02120	plu0435	50S ribosomal protein L11	0	2.01264	0.314595	0.145829
PLU_RS02125	plu0436	50S ribosomal protein L1	0	2.25463	0.495762	0.000815093
PLU_RS02560	plu0519	nucleoside transporter NupC	0	2.25087	0.108354	1.63826
PLU_RS02735	plu0554	phosphonate ABC transporter ATPase	0	2.91366	-0.0542968	-0.882256
PLU_RS02840	plu0575	galactose-1-phosphate uridylyltransferase	0	-2.22832	-0.27581	-0.0640482
PLU_RS02845	plu0576	galactokinase	0	-2.77554	-0.310495	0.157557
PLU_RS02915	NA	30S ribosomal protein S20	0	2.17039	0.214613	0.0317865
PLU_RS02985	plu0606	dihydrofolate reductase	0	2.29493	0.287075	0.98198
PLU_RS03265	plu0661	LOG family protein	0	-2.33237	-0.249229	-1.53422
PLU_RS03325	plu0672	30S ribosomal protein S2	0	2.48555	0.946919	-0.241089
PLU_RS03495	plu0700	permease	0	2.16148	-0.193849	0.14684
PLU_RS03505	plu0702	6-carboxy-5,6,7,8-tetrahydropterin synthase	0	2.50257	0.327281	-0.483522
PLU_RS03515	plu0704	sulfite reductase subunit beta	0	-2.43748	-0.611024	-0.842639
PLU_RS03520	plu0705	phosphoadenosine phosphosulfate reductase	0	-2.44277	-0.547784	-0.810057
PLU_RS03535	plu0708	siroheme synthase	0	-2.53928	-0.715555	-1.68687
PLU_RS03590	plu0719	RNA polymerase sigma factor	0	-2.11258	0.299589	0.754539
PLU_RS03715	plu0746	CRISPR-associated protein Cse1	0	-2.83236	-0.542063	-0.418858
PLU_RS03725	plu0748	CRISPR-associated protein Cse4	0	-3.10087	-0.422266	-0.157093
PLU_RS03730	plu0749	CRISPR-associated protein Cas5	0	-3.12794	-0.223559	-0.403998
PLU_RS03735	plu0750	CRISPR-associated protein Cse3	0	-2.67267	0.0622417	-0.670868
PLU_RS04305	plu0864	hypoxanthine phosphoribosyltransferase	0	2.41703	-0.00943911	1.08975
PLU_RS04420	NA	HNH nuclease	0	-2.67846	-0.57596	-0.809463
PLU_RS04490	plu0901	DNA-binding protein	0	-2.13949	-0.488345	-1.54144
PLU_RS04520	plu0907	deoxyguanosinetriphosphate triphosphohydrolase	0	-2.07517	-0.0744458	-1.7207
PLU_RS04560	plu0915	cysteine desulfurase	0	-2.36748	-0.742159	1.01876
PLU_RS04820	plu0968	holin	0	3.04938	-0.0868262	1.99966
PLU_RS05050	plu1015	DNA-binding protein	0	2.37931	-0.491302	2.00397
PLU_RS05165	plu1039	single-stranded DNA-binding protein	0	2.03347	-0.0785591	0.787065
PLU_RS05680	plu1149	adhesin	0	-2.77272	-0.981413	-1.24361
PLU_RS05885	plu1191	diaminopimelate decarboxylase	0	2.22878	-0.814896	0.942281
PLU_RS06235	plu1258	16S rRNA-processing protein M	0	2.05753	0.49816	-0.367063
PLU_RS06240	plu1259	tRNA (guanine-N(1)-)-methyltransferase	0	2.17065	0.571194	-0.247454
PLU_RS06245	plu1260	50S ribosomal protein L19	0	2.23737	0.690195	-0.0627746
PLU_RS06270	plu1264	DNA-binding protein	0	2.1831	0.419022	-1.8272
PLU_RS06675	plu1335	cytolysin-activating lysine-acyltransferase rtxC	0	2.02789	-0.0886342	1.12044
PLU_RS06970	plu1395	cysteine synthase A	0	-2.18163	-0.146769	-0.582963
PLU_RS07135	NA	potassium-transporting ATPase subunit F	0	2.00251	-0.571921	-0.187313
PLU_RS07505	plu1485	biotin synthase	0	2.93753	0.106951	0.921047
PLU_RS07510	plu1486	8-amino-7-oxononanoate synthase	0	2.71131	-0.0400267	0.861529
PLU_RS07515	plu1487	malonyl-[acyl-carrier protein] O-methyltransferase BioC	0	3.10821	0.14409	1.21792
PLU_RS07520	plu1488	dithiobiotin synthetase	0	3.08349	-0.106043	1.20722
PLU_RS07775	plu1541	3-ketoacyl-ACP reductase	0	-2.25724	-0.0226229	-0.290702
PLU_RS07960	plu1579	UDP pyrophosphate phosphatase	0	2.68572	-0.449605	0.333404
PLU_RS08615	plu1716	ATPase AAA	0	-4.29646	0.271936	-1.4846
PLU_RS08970	plu1793	CRISPR type I-F system protein Csy1	0	-3.6226	-0.149724	-1.42569
PLU_RS08975	plu1794	CRISPR type I-F system protein Csy2	0	-3.55497	-0.118789	-1.4275
PLU_RS08980	plu1795	CRISPR-associated protein Cas5	0	-3.90544	-0.243476	-1.57646
PLU_RS08985	plu1796	CRISPR-associated protein Csy4	0	-3.61233	-0.129071	-1.43387
PLU_RS09220	NA	cold-shock protein	0	3.20199	0.10341	0.733488
PLU_RS09265	plu1853	methyl-accepting chemotaxis protein	0	-2.84186	0.851677	-1.69309
PLU_RS09270	plu1854	methyl-accepting chemotaxis protein	0	-2.11337	0.96375	-1.0515
PLU_RS09840	plu1971	phospholipase D	0	-3.0688	-0.325699	-0.340645
PLU_RS10075	plu2020	lipopolysaccharide core biosynthesis protein RfaZ	0	2.5231	0.0935482	1.04042
PLU_RS10150	plu2032	universal stress protein	0	-3.7085	-0.197898	-0.452268
PLU_RS10185	plu2040	FAD-binding protein	0	-2.16062	-0.073249	-0.423439
PLU_RS10255	plu2054	GTP-binding protein	0	2.25802	0.580801	-0.613339
PLU_RS10790	plu2160	hydrolase	0	-2.29186	0.261197	-1.24403
PLU_RS10820	plu2167	NAD(P) transhydrogenase subunit alpha	0	-2.06075	-0.27546	-0.89668
PLU_RS10845	plu2171	urease subunit gamma	0	-2.18079	-0.2312	-0.513101
PLU_RS10850	plu2172	urease subunit beta	0	-2.73213	-0.180448	-0.427365
PLU_RS10855	plu2173	urease subunit alpha	0	-2.28227	-0.123564	-0.163268
PLU_RS10860	plu2174	urease accessory protein UreE	0	-2.40067	-0.20051	-0.48915
PLU_RS10880	plu2178	universal stress protein E	0	-2.25176	-0.0346842	-0.409773
PLU_RS11120	plu2227	dithiobiotin synthetase	0	-2.61939	-0.1092	-3.48554
PLU_RS11270	plu2258	aminopeptidase	0	-2.23066	-0.0781213	-0.959504
PLU_RS11625	plu2338	peroxiredoxin	0	-2.80702	-0.296515	0.245002
PLU_RS11655	plu2344	3-ketoacyl-ACP reductase	0	-2.16839	0.0818841	-1.00312
PLU_RS12290	plu2478	outer membrane protein W	0	-3.72807	0.507229	-1.09927
PLU_RS12945	plu2613	pyruvate kinase	0	2.36633	0.498519	0.2357
PLU_RS13160	plu2655	4-amino-4-deoxy-L-arabinose-phosphoundecaprenol flippase subunit ArnE	0	2.36922	-0.805407	1.39622
PLU_RS13165	plu2656	undecaprenyl phosphate-alpha-4-amino-4-deoxy-L-arabinose arabinosyl transferase	0	2.34052	-0.155134	1.79533
PLU_RS13170	plu2657	4-deoxy-4-formamido-L-arabinose- phosphoundecaprenol deformylase ArnD	0	2.46401	-0.232025	1.70045
PLU_RS13180	plu2659	undecaprenyl-phosphate 4-deoxy-4-formamido-L-arabinose transferase	0	3.0224	-0.179065	1.46218
PLU_RS13215	plu2666	50S ribosomal protein L20	0	2.13654	0.45281	0.546055
PLU_RS13340	plu2690	DNA polymerase III subunit theta	0	2.24318	-0.0823135	0.424301
PLU_RS13665	plu2756	molecular chaperone TorD	0	-2.16127	0.20734	-0.86845
PLU_RS13740	plu2770	asparagine synthase	0	-2.02449	0.786129	-1.87865
PLU_RS13790	plu2780	protease	0	2.92662	-0.0121795	0.434215
PLU_RS13795	plu2781	fructose-bisphosphate aldolase	0	-2.14109	0.507265	0.180583
PLU_RS13940	plu2810	peptidase T	0	-2.278	-0.0435375	-1.46334
PLU_RS13995	plu2821	NADH dehydrogenase	0	2.2812	-0.258354	1.40485
PLU_RS14220	plu2866	Bcr/CflA family drug resistance efflux transporter	0	2.15245	-0.312991	1.22265
PLU_RS14755	plu2966	GHMP kinase	0	-2.30234	-0.332011	-0.0436712
PLU_RS14760	plu2967	threonine-phosphate decarboxylase	0	-2.90592	-0.144662	-0.704754
PLU_RS14910	plu2998	cobalamin biosynthesis protein CobD	0	-2.08291	-0.347486	0.48557
PLU_RS14915	plu2999	cobyrinic acid a,c-diamide synthase	0	-4.1328	-0.329597	-0.546213
PLU_RS15300	plu3073	2-succinyl-5-enolpyruvyl-6-hydroxy-3- cyclohexene-1-carboxylate synthase	0	-2.2019	-0.266733	-0.719279
PLU_RS15390	plu3091	aminotransferase AlaT	0	2.26248	-0.227035	1.14807
PLU_RS15445	plu3102	methyltransferase	0	-2.72674	-0.0661959	-1.46132
PLU_RS15450	plu3103	NIFS-like protein	0	-2.98352	-0.0546256	-1.91436
PLU_RS15460	plu3105	alanine glycine permease	0	-4.67843	-0.49973	-1.32605
PLU_RS15465	plu3106	succinylglutamate desuccinylase	0	-4.25016	-0.451264	-0.996404
PLU_RS15470	plu3107	N-succinylarginine dihydrolase	0	-3.26994	-0.382159	-0.972917
PLU_RS15475	plu3108	N-succinylglutamate 5-semialdehyde dehydrogenase	0	-3.59816	-0.488649	-0.955805
PLU_RS15480	plu3109	arginine N-succinyltransferase	0	-3.50785	-0.579225	-0.32684
PLU_RS15485	plu3110	succinylornithine aminotransferase	0	-3.35606	-0.509299	-0.449781
PLU_RS15635	plu3141	autoinducer 2 kinase LsrK	0	-2.71477	-0.15299	-0.497681
PLU_RS15660	plu3146	autoinducer 2-binding protein LsrB	0	-3.06148	-0.128851	-0.884348
PLU_RS15665	plu3147	aldolase	0	-2.48784	-0.0248969	-1.72222
PLU_RS15670	plu3148	autoinducer 2-degrading protein LsrG	0	-2.39306	-0.0359006	-1.65387
PLU_RS15720	plu3158	NUDIX hydrolase	0	2.18215	0.0250356	0.354552
PLU_RS15930	plu3201	3-ketoacyl-CoA thiolase	0	-2.15073	-0.330791	0.10526
PLU_RS15995	plu3213	formamidase	0	-2.25668	-0.974596	1.25597
PLU_RS16360	plu3286	inositol monophosphatase	0	2.02268	0.0254868	0.357352
PLU_RS17440	plu3516	multidrug resistance protein NorM	0	-2.13355	0.520204	0.236939
PLU_RS17445	plu3517	O-acetylhomoserine aminocarboxypropyltransferase	0	-3.38916	0.398555	-1.56208
PLU_RS17675	plu3564	chorismate mutase	0	-2.47961	-0.126274	-1.55778
PLU_RS18520	plu3731	aminotransferase	0	-2.6735	-0.444099	0.0400417
PLU_RS18595	plu3744	protein-tyrosine phosphatase	0	-2.12225	0.391524	-1.9068
PLU_RS18820	NA	cold-shock protein	0	2.16028	-0.190852	1.82177
PLU_RS19030	plu3834	enterobactin transporter	0	2.48886	-0.326767	1.40776
PLU_RS19435	NA	peptide synthetase	0	-2.82931	0.372652	-1.56358
PLU_RS19700	plu3974	dihydroneopterin aldolase	0	2.28326	0.167076	-0.245529
PLU_RS19890	plu4014	30S ribosomal protein S9	0	2.46325	0.752233	-0.0779571
PLU_RS19895	plu4015	50S ribosomal protein L13	0	2.11649	0.32299	-0.394673
PLU_RS20355	plu4115	glycerol dehydrogenase	0	-2.54801	-0.145772	0.0671075
PLU_RS20375	plu4119	sn-glycerol-3-phosphate transporter	0	2.07741	0.131746	0.998256
PLU_RS20400	plu4124	fumarate reductase flavoprotein subunit	0	-3.82557	-0.285185	-0.774277
PLU_RS20995	plu4249	peptide chain release factor 3	0	2.20366	0.557522	-0.917506
PLU_RS21130	plu4273	APC family amino acid permease	0	-3.72969	0.116611	0.178332
PLU_RS21205	plu4289	ribonucleoside hydrolase	0	-2.86197	-0.0964643	0.215139
PLU_RS21210	plu4290	glycosyl transferase	0	-2.14596	0.756481	-1.34061
PLU_RS21545	plu4362	endonuclease	0	-2.59173	-0.366813	-0.496586
PLU_RS21765	plu4402	fatty acid oxidation complex subunit alpha	0	-2.45805	-0.198223	-0.095961
PLU_RS22245	plu4506	prenyltransferase	0	-3.62648	-0.114701	-0.31315
PLU_RS22255	plu4508	phosphoenolpyruvate synthase	0	-3.26719	0.589576	-1.29923
PLU_RS22325	plu4523	RNA helicase	0	2.13362	-0.126641	0.608911
PLU_RS22340	NA	30S ribosomal protein S15	0	2.01704	0.388779	0.271005
PLU_RS22355	plu4529	translation initiation factor IF-2	0	2.10165	0.439071	-0.138917
PLU_RS22360	plu4530	transcription termination factor NusA	0	2.36426	0.425603	-0.164892
PLU_RS22365	plu4531	ribosome maturation protein RimP	0	2.46838	0.184395	0.186725
PLU_RS22420	plu4540	GTPase Obg	0	2.1865	0.1005	0.528751
PLU_RS22425	NA	50S ribosomal protein L27	0	2.60018	0.237651	-0.45452
PLU_RS22430	plu4542	50S ribosomal protein L21	0	2.41703	0.0137189	-0.497853
PLU_RS22570	plu4570	50S ribosomal protein L9	0	2.57676	0.942884	0.210811
PLU_RS22580	plu4572	primosomal replication protein n	0	2.36216	0.776627	0.116385
PLU_RS22585	plu4573	30S ribosomal protein S6	0	2.42875	0.765529	0.134012
PLU_RS22865	plu4627	iron reductase	0	-2.9743	-0.679355	-0.633274
PLU_RS23280	plu4701	50S ribosomal protein L17	0	2.37302	0.767164	0.217457
PLU_RS23285	plu4702	DNA-directed RNA polymerase subunit alpha	0	2.35718	0.642708	-0.0758055
PLU_RS23290	plu4703	30S ribosomal protein S4	0	2.14724	0.597848	-0.228479
PLU_RS23295	plu4704	30S ribosomal protein S11	0	2.14877	0.551203	-0.252081
PLU_RS23300	plu4705	30S ribosomal protein S13	0	2.11113	0.477265	-0.284839
PLU_RS23305	plu4706	preprotein translocase subunit SecY	0	2.2077	0.529712	-0.131622
PLU_RS23310	plu4707	50S ribosomal protein L15	0	2.0922	0.512589	0.0329781
PLU_RS23315	plu4708	50S ribosomal protein L30	0	2.16718	0.556161	-0.0627192
PLU_RS23345	plu4714	50S ribosomal protein L5	0	2.01376	0.378229	-0.277236
PLU_RS23365	plu4718	50S ribosomal protein L29	0	2.00899	0.891526	-0.0307981
PLU_RS23380	plu4721	50S ribosomal protein L22	0	2.16202	0.778248	-0.14682
PLU_RS23385	plu4722	30S ribosomal protein S19	0	2.08994	0.70953	0.158102
PLU_RS23390	plu4723	50S ribosomal protein L2	0	2.14441	0.728572	-0.296856
PLU_RS23395	plu4724	50S ribosomal protein L23	0	2.30098	0.684588	-0.283236
PLU_RS23400	plu4725	50S ribosomal protein L4	0	2.48561	0.664029	-0.253403
PLU_RS23405	plu4726	50S ribosomal protein L3	0	2.47079	0.554327	-0.174159
PLU_RS23410	plu4727	30S ribosomal protein S10	0	2.30824	0.45147	-0.217861
PLU_RS23545	plu4745	acetylornithine deacetylase	0	-2.03503	-0.0200067	-1.43862
PLU_RS23810	plu4799	aminotransferase DegT	0	-4.77249	0.334696	-1.98493
PLU_RS23980	plu4836	SAM-dependent methyltransferase	0	-3.17739	-0.0219186	-1.75165
PLU_RS24120	plu4864	50S ribosomal protein L28	0	2.07706	0.613774	0.216221
PLU_RS24170	plu4876	reverse transcriptase	0	2.40089	0.346194	0.859001
PLU_RS24745	plu4507	3-hydroxyacyl-ACP dehydratase	0	-3.06649	0.184332	-1.77656
PLU_RS00530	plu0106	hypothetical protein	0	-2.12377	-0.116251	-1.81509
PLU_RS01355	plu0278	hypothetical protein	0	-2.13413	-0.0366965	-1.03319
PLU_RS02010	plu0413	hypothetical protein	0	3.06993	-0.347512	0.854387
PLU_RS02015	plu0414	hypothetical protein	0	3.36866	-0.298888	1.05681
PLU_RS02515	plu0510	hypothetical protein	0	-3.12251	0.742614	-1.50389
PLU_RS02855	plu0578	hypothetical protein	0	3.06416	-0.414955	0.371038
PLU_RS03135	plu0637	hypothetical protein	0	-2.14066	-0.851846	0.0239387
PLU_RS03160	plu0642	hypothetical protein	0	-3.10589	-0.979763	-0.580918
PLU_RS03645	plu0730	hypothetical protein	0	2.50968	-0.0159111	1.55647
PLU_RS03720	plu0747	hypothetical protein	0	-3.39659	-0.526655	-0.511088
PLU_RS03885	plu0780	hypothetical protein	0	2.37188	-0.468822	0.401797
PLU_RS03890	plu0781	hypothetical protein	0	2.26942	-0.240992	0.38638
PLU_RS03895	plu0782	hypothetical protein	0	2.20671	-0.359701	0.852426
PLU_RS03905	plu0784	hypothetical protein	0	2.00071	-0.186608	1.02583
PLU_RS04005	plu0804	hypothetical protein	0	2.25559	-0.162128	0.496754
PLU_RS04045	plu0812	hypothetical protein	0	-2.66989	-0.921594	-0.111561
PLU_RS04065	NA	hypothetical protein	0	2.31905	-0.190859	0.0143036
PLU_RS04270	plu0857	hypothetical protein	0	-2.02445	0.370109	-1.22152
PLU_RS04405	plu0884	hypothetical protein	0	-3.06936	-0.373448	-1.69023
PLU_RS04410	plu0885	hypothetical protein	0	-2.33459	-0.230229	-1.21881
PLU_RS04415	plu0886	hypothetical protein	0	-2.46978	-0.620433	-1.38111
PLU_RS04425	plu0888	hypothetical protein	0	-2.80864	-0.441297	-1.09827
PLU_RS04430	plu0890	hypothetical protein	0	-3.60891	-0.38168	-1.53034
PLU_RS04555	plu0914	hypothetical protein	0	-3.7537	-0.634466	0.659985
PLU_RS04615	plu0926	hypothetical protein	0	2.82952	0.122642	1.17587
PLU_RS04845	plu0972	hypothetical protein	0	-2.11858	-0.174742	-0.157318
PLU_RS04970	plu0996	hypothetical protein	0	3.10994	-0.469323	0.929181
PLU_RS04975	plu0997	hypothetical protein	0	3.16453	-0.241671	1.07627
PLU_RS04980	plu0999	hypothetical protein	0	-2.69002	0.313384	-1.80349
PLU_RS05690	NA	hypothetical protein	0	-2.19068	-0.205105	-0.859057
PLU_RS06745	plu1352	hypothetical protein	0	-2.37437	-0.229162	-1.98284
PLU_RS06750	plu1354	hypothetical protein	0	-2.11044	-0.138973	-0.815177
PLU_RS06820	NA	hypothetical protein	0	-2.35686	0.0960166	-1.19855
PLU_RS06830	plu1368	hypothetical protein	0	-2.33458	-0.264309	-1.41048
PLU_RS07080	plu1410	hypothetical protein	0	-4.05786	-0.33701	-2.8207
PLU_RS07105	plu1415	hypothetical protein	0	-2.07527	-0.122624	-1.88399
PLU_RS07320	plu1456	hypothetical protein	0	2.08057	0.430958	0.237978
PLU_RS08180	NA	hypothetical protein	0	-2.86463	-0.344951	-1.96242
PLU_RS08420	plu1676	hypothetical protein	0	2.71587	0.537717	1.09579
PLU_RS08425	plu1677	hypothetical protein	0	2.68021	0.365422	1.54498
PLU_RS08490	NA	hypothetical protein	0	6.64038	0.718136	-0.425617
PLU_RS08510	plu1694	hypothetical protein	0	7.20331	0.763333	0.183424
PLU_RS08525	plu1697	hypothetical protein	0	2.2877	-0.00842651	-0.135248
PLU_RS08530	plu1698	hypothetical protein	0	2.29028	0.019151	0.156629
PLU_RS08545	plu1701	hypothetical protein	0	2.39148	0.326507	-0.11225
PLU_RS08550	plu1702	hypothetical protein	0	2.70603	0.253262	0.256887
PLU_RS08555	plu1703	hypothetical protein	0	2.26317	-0.0203881	0.739545
PLU_RS08575	plu1707	hypothetical protein	0	5.32141	-0.250621	-0.665809
PLU_RS08595	plu1712	hypothetical protein	0	-5.23927	0.496416	-0.974387
PLU_RS08600	plu1713	hypothetical protein	0	-4.71418	0.421381	-1.79446
PLU_RS08605	plu1714	hypothetical protein	0	-4.28678	0.169572	-3.1251
PLU_RS08610	plu1715	hypothetical protein	0	-4.66198	0.216675	-0.698592
PLU_RS08620	plu1717	hypothetical protein	0	-4.05953	0.0288846	-1.76611
PLU_RS08625	plu1718	hypothetical protein	0	-3.88335	0.296382	-0.940211
PLU_RS08630	plu1719	hypothetical protein	0	-3.33944	0.156345	-1.18079
PLU_RS08635	plu1720	hypothetical protein	0	-2.68113	0.170031	-1.11931
PLU_RS08640	plu1721	hypothetical protein	0	-4.10688	0.218277	-1.40268
PLU_RS08655	plu1723	hypothetical protein	0	-2.50971	0.195787	-0.742642
PLU_RS08660	plu1724	hypothetical protein	0	-3.00857	0.196157	-0.62088
PLU_RS08665	plu1725	hypothetical protein	0	-5.15344	0.117521	-1.56764
PLU_RS08685	plu1729	hypothetical protein	0	-5.73517	0.23795	-1.34298
PLU_RS08695	NA	hypothetical protein	0	-4.13263	0.316397	-2.24608
PLU_RS08705	plu1732	hypothetical protein	0	2.17214	0.291118	1.81481
PLU_RS09440	NA	hypothetical protein	0	-3.06902	-0.571798	-1.74935
PLU_RS09465	plu1897	hypothetical protein	0	3.06817	0.820322	-0.00148889
PLU_RS09990	NA	hypothetical protein	0	-4.14719	0.0211553	-1.30643
PLU_RS10025	NA	hypothetical protein	0	-4.08891	-0.00585492	-0.766733
PLU_RS10275	NA	hypothetical protein	0	-3.93253	0.308651	-1.88928
PLU_RS10470	plu2095	hypothetical protein	0	-2.6879	-0.165874	-1.8746
PLU_RS11590	plu2326	hypothetical protein	0	5.17825	0.285699	2.53132
PLU_RS11790	plu2373	hypothetical protein	0	-3.3921	0.136693	0.609895
PLU_RS11795	plu2374	hypothetical protein	0	-2.45976	-0.52341	-1.64585
PLU_RS11875	plu2390	hypothetical protein	0	5.02416	-0.144161	2.65653
PLU_RS11880	plu2391	hypothetical protein	0	4.39203	0.0616778	1.89188
PLU_RS11885	plu2392	hypothetical protein	0	4.12855	-0.00918006	1.1354
PLU_RS11895	plu2394	hypothetical protein	0	5.70634	0.0268419	1.98762
PLU_RS12710	plu2568	hypothetical protein	0	-2.58434	-0.699755	-1.97584
PLU_RS14670	plu2952	hypothetical protein	0	-2.2866	-0.567263	-0.955211
PLU_RS15310	plu3075	hypothetical protein	0	3.55418	0.482903	-0.297051
PLU_RS15315	plu3076	hypothetical protein	0	2.28303	0.282499	0.196174
PLU_RS15600	plu3135	hypothetical protein	0	-2.1234	-0.158495	-1.20739
PLU_RS15620	plu3139	hypothetical protein	0	-2.64795	-0.300007	-1.66005
PLU_RS15630	NA	hypothetical protein	0	-2.51379	-0.468711	-1.04484
PLU_RS15825	plu3180	hypothetical protein	0	-2.41095	-0.0673823	-0.256171
PLU_RS15950	NA	hypothetical protein	0	2.44835	-0.101562	0.369767
PLU_RS16205	plu3254	hypothetical protein	0	-2.11251	-0.2577	-1.82587
PLU_RS16240	plu3260	hypothetical protein	0	-2.02321	-0.936192	-0.56965
PLU_RS16565	plu3331	hypothetical protein	0	3.04571	0.547855	-0.543477
PLU_RS16570	plu3332	hypothetical protein	0	2.51228	0.694206	-1.63163
PLU_RS17370	plu3502	hypothetical protein	0	3.67622	-0.0959283	2.40295
PLU_RS17420	plu3512	hypothetical protein	0	-2.14849	-0.0680732	-0.529291
PLU_RS17430	plu3514	hypothetical protein	0	-2.33602	-0.248244	-0.205546
PLU_RS17435	plu3515	hypothetical protein	0	-3.87446	0.132358	-0.743762
PLU_RS17650	plu3558	hypothetical protein	0	-2.1724	-0.16442	0.476751
PLU_RS17965	plu3625	hypothetical protein	0	2.17723	-0.667665	0.203886
PLU_RS17970	plu3626	hypothetical protein	0	2.2466	-0.596405	2.03844
PLU_RS17985	plu3630	hypothetical protein	0	6.69257	-0.173682	0.644916
PLU_RS17990	NA	hypothetical protein	0	4.3344	0.302966	1.1243
PLU_RS17995	plu3631	hypothetical protein	0	3.06918	0.18855	0.586904
PLU_RS18560	NA	hypothetical protein	0	-2.0994	-0.579153	-1.45906
PLU_RS18825	NA	hypothetical protein	0	-2.15976	0.407226	-1.33715
PLU_RS19765	plu3988	hypothetical protein	0	3.67954	-0.397049	-0.626495
PLU_RS20530	NA	hypothetical protein	0	2.43718	-0.118628	0.721524
PLU_RS20635	plu4174	hypothetical protein	0	-3.03481	-0.142044	-1.67269
PLU_RS20645	plu4176	hypothetical protein	0	-3.00349	-0.223106	-1.47546
PLU_RS20650	plu4177	hypothetical protein	0	-2.32314	0.106245	-1.7016
PLU_RS20660	plu4179	hypothetical protein	0	-2.11735	0.881449	-1.05199
PLU_RS20665	plu4180	hypothetical protein	0	-2.37253	0.748402	-1.44343
PLU_RS20980	plu4244	hypothetical protein	0	-2.55401	-0.788263	-1.89434
PLU_RS21125	plu4272	hypothetical protein	0	-3.78245	0.334231	-0.0623432
PLU_RS21190	plu4286	hypothetical protein	0	-2.17752	0.260302	0.537447
PLU_RS21540	NA	hypothetical protein	0	-3.14778	-0.688957	-1.7432
PLU_RS21550	plu4363	hypothetical protein	0	-3.04637	-0.443355	-1.22484
PLU_RS21585	plu4371	hypothetical protein	0	-2.0445	-0.36986	-0.695387
PLU_RS21665	plu4387	hypothetical protein	0	-2.06813	0.945487	0.893153
PLU_RS21670	plu4388	hypothetical protein	0	-2.40752	0.90325	0.77716
PLU_RS21680	plu4390	hypothetical protein	0	-3.16759	0.717078	-0.513229
PLU_RS22730	plu4600	hypothetical protein	0	-2.17176	-0.655547	-1.52084
PLU_RS22735	plu4601	hypothetical protein	0	-2.32747	-0.689258	-1.8292
PLU_RS22835	plu4621	hypothetical protein	0	-2.28649	-0.767507	-0.606777
PLU_RS24245	plu4892	hypothetical protein	0	2.21094	0.0277394	2.00397
PLU_RS24400	plu0062	hypothetical protein	0	-2.72101	-0.0242142	-1.41512
PLU_RS24435	plu0387	hypothetical protein	0	-3.26097	-0.124317	-1.35123
PLU_RS03470	plut009	#N/A	0	2.02015	0.645304	-0.692989
PLU_RS03480	plur009	#N/A	0	2.67015	0.243075	-1.9447
PLU_RS10420	plut051	#N/A	0	2.32045	-0.439221	1.14479
PLU_RS22095	plut067	#N/A	0	2.68215	-0.677273	0.647441
PLU_RS25065	NA	#N/A	0	-3.46644	-0.571262	1.04735
PLU_RS25075	plu0971	#N/A	0	2.34969	-0.0565833	1.84473
PLU_RS25225	plu1769	#N/A	0	-2.6382	-0.0630055	0.431117
PLU_RS25245	NA	#N/A	0	2.71801	0.186553	1.95722
PLU_RS25275	NA	#N/A	0	2.24845	-0.3679	-0.540515
PLU_RS25300	plu2229	#N/A	0	2.21537	-0.557227	-0.69536
PLU_RS25340	plu2311	#N/A	0	3.44314	0.118844	0.737846
PLU_RS25365	NA	#N/A	0	-2.8834	-0.256611	-1.74457
PLU_RS25430	NA	#N/A	0	-4.01315	-0.197205	0.609895
PLU_RS25460	plu2975	#N/A	0	2.02944	0.0257822	-0.497564
PLU_RS25470	NA	#N/A	0	-2.25896	0.509814	0.929249
PLU_RS25655	NA	#N/A	0	-5.54045	-0.303958	0.368456
PLU_RS25690	NA	#N/A	0	3.76454	0.250636	-0.117288
PLU_RS25825	NA	#N/A	0	2.14037	0.570824	-0.259289
PLU_RS25890	plu0412	#N/A	0	2.7897	-0.181947	0.511564
PLU_RS26030	plu2230	#N/A	0	3.07224	0.53473	-0.711001
PLU_RS26145	NA	#N/A	0	2.86428	0.149726	0.254523
PLU_RS26175	NA	#N/A	0	-2.74119	-0.316257	-1.63864
