## Supplementary Table S10 for "Small RNA directs symbiosis, virulence, and natural products biosynthesis in entomopathogenic bacteria"

### Sheet: CopraRNA_result_tt01
Supplementary Table S10. Top 200 hits with false discovery rate and p-values as defined by Copra in P. laumondii TTO1 as potentially interacting with ArcZ. Additionally, orthologous coding sequences from strains also used for prediction are shown.
Photorhabdus laumondii TTO1: NC_005126	fdr	p-value	Escherichia coli K12: NC_000913	Citrobacter koseri ATCC BAA-895: NC_009792	Citrobacter rodentium ICC168: NC_013716	Escherichia fergusonii ATCC 35469: NC_011740	Pectobacterium carotovorum subsp. carotovorum PC1: NC_012917	Salmonella enterica subsp. enterica serovar Typhimurium str. LT2: NC_003197	Serratia proteamaculans 568: NC_009832	Yersinia pestis CO92: NC_003143	Annotation
plu_rs19855	0	0	b3209	cko_rs19670	rod_rs22780	efer_rs16050	pc1_rs01535	stm3327	spro_rs22285	ypo3553	isoprenoid biosynthesis protein ElbB
plu_rs00260	0.00369446	2.89e-06	b3749	cko_rs00400	rod_rs19795	efer_rs20235	pc1_rs21185	stm3882	spro_rs25185		ribose import ATP-binding protein RbsA
plu_rs02350	0.0656103	7.7e-05	b3990	cko_rs12795	rod_rs18555	efer_rs18855	pc1_rs01065	stm4159	spro_rs01460	ypo3743	2-iminoacetate synthase ThiH
plu_rs24200	0.128005	0.00020032	b2100	cko_rs02990	rod_rs11030		pc1_rs04990	stm2144			ribokinase
plu_rs03760	0.153127	0.000359453					pc1_rs04380		spro_rs19020		Derived by automated computational analysis using gene prediction method: Protein Homology.
plu_rs10535	0.153127	0.000319383	b1864	cko_rs04765	rod_rs09440	efer_rs06115	pc1_rs09055	stm1899	spro_rs14245	ypo2055	YebC/PmpR family DNA-binding transcriptional regulator
plu_rs01725	0.183366	0.00219249		cko_rs18595	rod_rs13935	efer_rs09935	pc1_rs16125			ypo3606	type VI secretion system tip protein VgrG
plu_rs02300	0.183366	0.00313951	b3418	cko_rs20655	rod_rs21705	efer_rs17010		stm3515	spro_rs23795	ypo0123	LuxR family transcriptional regulator
plu_rs02915	0.183366	0.00322828	b0023	cko_rs14420	rod_rs00115	efer_rs00335	pc1_rs18205	stm0043	spro_rs03590	ypo0472	30S ribosomal protein S20
plu_rs03020	0.183366	0.00255242	b0055	cko_rs14215	rod_rs00320	efer_rs00580	pc1_rs18085	stm0094	spro_rs03750	ypo0496	molecular chaperone DjlA
plu_rs03360	0.183366	0.00109962	b0176	cko_rs13630	rod_rs00905	efer_rs01225	pc1_rs04735	stm0223	spro_rs19395	ypo1051	sigma E protease regulator RseP
plu_rs03580	0.183366	0.00134841	b2743	cko_rs17565	rod_rs15085	efer_rs01800	pc1_rs16710	stm2926	spro_rs04245	ypo3357	protein-L-isoaspartate O-methyltransferase
plu_rs03850	0.183366	0.00309965	b2334			efer_rs04260		stm0199	spro_rs24210		MrfE protein
plu_rs04165	0.183366	0.00320585	b3133	cko_rs19315		efer_rs21760			spro_rs19735	ypo0834	PTS N-acetylgalactosamine transporter subunit IIB
plu_rs04520	0.183366	0.00313591	b0160	cko_rs13700	rod_rs00830	efer_rs01150	pc1_rs15375	stm0208	spro_rs04045	ypo3383	dGTPase
plu_rs04910	0.183366	0.00203112	b2661	cko_rs19795	rod_rs22615	efer_rs02250	pc1_rs11085	stm2791	spro_rs13040	ypo1290	NAD-dependent succinate-semialdehyde dehydrogenase
plu_rs04955	0.183366	0.00299851		cko_rs21820	rod_rs08985			stm4591	spro_rs25625	ypo1710	phfB; Derived by automated computational analysis using gene prediction method: Protein Homology.
plu_rs06360	0.183366	0.00213349	b2683	cko_rs17240		efer_rs02135	pc1_rs16565		spro_rs19155	ypo3265	L-valine transporter subunit YgaH
plu_rs06845	0.183366	0.00224157	b2520	cko_rs01190	rod_rs12175	efer_rs03370		stm2532	spro_rs18530	ypo2573	Derived by automated computational analysis using gene prediction method: Protein Homology.
plu_rs07430	0.183366	0.00160892	b0751	cko_rs10115	rod_rs03760	efer_rs11850	pc1_rs06295	stm0757	spro_rs06635	ypo1128	nicotinamide riboside transporter PnuC
plu_rs07640	0.183366	0.00202546	b0797	cko_rs09845	rod_rs04080	efer_rs11615	pc1_rs07635	stm0820	spro_rs06885		ATP-dependent RNA helicase RhlE
plu_rs07785	0.183366	0.00272455	b2153	cko_rs02770	rod_rs11300	efer_rs11250	pc1_rs08335	stm2193	spro_rs08030	ypo1505	GTP cyclohydrolase I FolE
plu_rs07895	0.183366	0.00125759	b2023	cko_rs03305	rod_rs10705	efer_rs10585	pc1_rs08690	stm2075	spro_rs08290	ypo1545	imidazole glycerol phosphate synthase subunit HisH
plu_rs08915	0.183366	0.00114283	b0962	cko_rs08920	rod_rs05225	efer_rs05580	pc1_rs12600	stm1075	spro_rs09025	ypo1440	DNA helicase IV
plu_rs09005	0.183366	0.00112025	b1315	cko_rs17035	rod_rs16155		pc1_rs06715	stm2753	spro_rs16340	ypo2584	gfo/Idh/MocA family oxidoreductase
plu_rs11120	0.183366	0.00293614	b1593	cko_rs06825	rod_rs07345	efer_rs07300	pc1_rs10180	stm1489	spro_rs11735	ypo2269	ATP-dependent dethiobiotin synthetase BioD
plu_rs11565	0.183366	0.00144771		cko_rs03955						ypo1910	hybrid non-ribosomal peptide synthetase/type I polyketide synthase
plu_rs11565	0.183366	0.00144771		cko_rs03955						ypo1910	hybrid non-ribosomal peptide synthetase/type I polyketide synthase
plu_rs11565	0.183366	0.00144771		cko_rs03955			pc1_rs02855			ypo1910	hybrid non-ribosomal peptide synthetase/type I polyketide synthase
plu_rs11565	0.183366	0.00144771		cko_rs03955					spro_rs05020	ypo1910	hybrid non-ribosomal peptide synthetase/type I polyketide synthase
plu_rs12700	0.183366	0.000797057	b4529	cko_rs06110	rod_rs08175	efer_rs08165	pc1_rs11405	stm1649	spro_rs13345	ypo2331	DUF333 domain-containing protein
plu_rs12855	0.183366	0.00280114	b1638	cko_rs07040	rod_rs07140	efer_rs07110	pc1_rs11785	stm1448	spro_rs11380	ypo2370	pyridoxine/pyridoxamine 5'-phosphate oxidase
plu_rs12865	0.183366	0.00230304	b1641	cko_rs07055	rod_rs07125	efer_rs07095	pc1_rs11800	stm1445	spro_rs11365	ypo2373	glycine zipper 2TM domain-containing protein
plu_rs13020	0.183366	0.00198426	b1688	cko_rs07350	rod_rs06795	efer_rs06890	pc1_rs12155	stm1364	spro_rs11150	ypo2408	AI-2E family transporter
plu_rs15370	0.183366	0.00253228	b2286	cko_rs02240	rod_rs13270	efer_rs04530	pc1_rs13745	stm2326	spro_rs16925	ypo2553	NADH-quinone oxidoreductase subunit NuoC/D
plu_rs15385	0.183366	0.00202747	b2289	cko_rs02225	rod_rs13285	efer_rs04515	pc1_rs13760	stm2330	spro_rs16940	ypo2556	transcriptional regulator LrhA
plu_rs17870	0.183366	0.0026301	b2910	cko_rs18245	rod_rs24240	efer_rs14335	pc1_rs02220	stm3060	spro_rs20140	ypo0912	cell division protein ZapA
plu_rs18140	0.183366	0.00268154	b0082	cko_rs14090	rod_rs00450	efer_rs00765	pc1_rs17935	stm0120	spro_rs03870	ypo0547	ribosomal RNA small subunit methyltransferase H
plu_rs18865	0.183366	0.00179116	b2222	cko_rs02420		efer_rs04800	pc1_rs05785		spro_rs03050		CoA transferase subunit B
plu_rs18950	0.183366	0.000889312	b0495	cko_rs11225	rod_rs02770	efer_rs02905	pc1_rs05595	stm0507	spro_rs05945	ypo3079	ABC transporter ATP-binding protein
plu_rs19275	0.183366	0.00230906	b0422	cko_rs11665	rod_rs02365	efer_rs13115	pc1_rs05140	stm0424	spro_rs05555	ypo3175	exodeoxyribonuclease 7 small subunit
plu_rs20985	0.183366	0.00115692	b4377	cko_rs14630	rod_rs24135	efer_rs22310		stm4563	spro_rs03390	ypo0433	patatin family protein
plu_rs21010	0.183366	0.00276578	b4371	cko_rs14665	rod_rs24030	efer_rs22005	pc1_rs03060	stm4556	spro_rs03355	ypo0427	16S rRNA methyltransferase
plu_rs23295	0.183366	0.00294906	b3297	cko_rs20100	rod_rs22315	efer_rs16490	pc1_rs18950	stm3417	spro_rs23220	ypo0232	30S ribosomal protein S11
plu_rs24120	0.183366	0.000661514	b3637	cko_rs21700	rod_rs20590	efer_rs19625	pc1_rs20485	stm3728	spro_rs24865	ypo0050	50S ribosomal protein L28
plu_rs03415	0.183388	0.00341372	b0189	cko_rs13565	rod_rs00995	efer_rs01290	pc1_rs04795	stm0237	spro_rs19295	ypo1064	Rho-binding antiterminator
plu_rs15650	0.183388	0.00340733	b1514			efer_rs07895		stm4075		ypo0411	autoinducer 2 import system permease LsrC
plu_rs20820	0.183388	0.00350214		cko_rs18585	rod_rs18820	efer_rs09930	pc1_rs16130		spro_rs09160	ypo0973	type VI secretion system tube protein Hcp
plu_rs22135	0.183388	0.00351565	b1918	cko_rs04475	rod_rs09775	efer_rs05950	pc1_rs01185	stm1952	spro_rs15025	ypo1847	amino acid ABC transporter permease
plu_rs10395	0.192353	0.00376278	b3160	cko_rs19425	rod_rs23095	efer_rs15730	pc1_rs20870	stm3276	spro_rs13145	ypo3484	alkanal monooxygenase alpha chain
plu_rs03990	0.20033	0.00404335					pc1_rs04370		spro_rs24320	ypo3839	UPF0261 family protein
plu_rs25830	0.20033	0.00407558	b3337	cko_rs20235	rod_rs22115	efer_rs16630	pc1_rs22065	stm3444	spro_rs23345	ypo0205	bacterioferritin-associated ferredoxin
plu_rs03170	0.201918	0.00440095	b2818	cko_rs17885	rod_rs14150	efer_rs01470	pc1_rs04570		spro_rs19555	ypo1022	N-acetylglutamate synthase
plu_rs07315	0.201918	0.00444565	b0740	cko_rs10160	rod_rs03725	efer_rs11905	pc1_rs06255	stm0748	spro_rs06590	ypo1124	protein TolB
plu_rs07505	0.201918	0.00466087	b0775	cko_rs09950	rod_rs03945	efer_rs11745	pc1_rs07520	stm0794	spro_rs06775	ypo1151	biotin synthase
plu_rs09260	0.201918	0.00446218	b1887	cko_rs04625	rod_rs09605	efer_rs05755	pc1_rs12935	stm1920	spro_rs15280	ypo1667	chemotaxis protein CheW
plu_rs18745	0.201918	0.00460486		cko_rs06295	rod_rs07975				spro_rs24045	ypcd1.49	AraC family transcriptional regulator
plu_rs23520	0.201918	0.00462909	b3961	cko_rs12955	rod_rs18700	efer_rs19005	pc1_rs00905	stm4125	spro_rs24530	ypo3915	DNA-binding transcriptional regulator OxyR
plu_rs23975	0.201918	0.00449144	b3606	cko_rs21560	rod_rs20760	efer_rs18045	pc1_rs00645	stm3695	spro_rs24715	ypo0071	tRNA
plu_rs01855	0.203241	0.00485043	b3860	cko_rs13460	rod_rs19280	efer_rs18125	pc1_rs21120	stm3997	spro_rs25110	ypo0015	thiol:disulfide interchange protein DsbA
plu_rs22960	0.203241	0.00483568	b3802	cko_rs00660	rod_rs19545	efer_rs18530	pc1_rs19855	stm3935	spro_rs00900	ypo3852	protoheme IX biogenesis protein HemY
plu_rs01025	0.210498	0.00628083	b3406	cko_rs20600	rod_rs21780	efer_rs16950	pc1_rs19480	stm3503	spro_rs23735	ypo0135	transcription elongation factor GreB
plu_rs02375	0.210498	0.00579945	b3994	cko_rs12770	rod_rs18530	efer_rs18830	pc1_rs01090	stm4164	spro_rs01485	ypo3739	phosphomethylpyrimidine synthase
plu_rs02420	0.210498	0.00789713	b4006	cko_rs12725	rod_rs18470	efer_rs18770	pc1_rs01135	stm4176	spro_rs01530	ypo3728	bifunctional phosphoribosylaminoimidazolecarboxamide formyltransferase/inosine monophosphate cyclohydrolase
plu_rs02725	0.210498	0.00691554	b4389	cko_rs14555	rod_rs24195	efer_rs22375	pc1_rs02235	stm4579	spro_rs03445	ypo0443	DNA repair protein RadA
plu_rs02805	0.210498	0.00784283	b0008	cko_rs14460	rod_rs00040	efer_rs00295	pc1_rs18250	stm0007	spro_rs03550	ypo0463	transaldolase
plu_rs02890	0.210498	0.00768784	b3723			efer_rs20100	pc1_rs06655		spro_rs11945		cryptic beta-glucoside bgl operon antiterminator
plu_rs03105	0.210498	0.00759678	b2821	cko_rs17900	rod_rs14165	efer_rs13885	pc1_rs04545	stm2995	spro_rs19570	ypo1019	pitrilysin
plu_rs04335	0.210498	0.00647659	b0131	cko_rs13805	rod_rs00725	efer_rs01000	pc1_rs15490	stm0180	spro_rs20510	ypo3403	aspartate 1-decarboxylase
plu_rs06365	0.210498	0.00747714	b2682	cko_rs13265	rod_rs19040	efer_rs02140	pc1_rs16560	stm4042	spro_rs19150	ypo3264	branched-chain amino acid ABC transporter permease
plu_rs06450	0.210498	0.00624408	b0634	cko_rs10695	rod_rs03270	efer_rs12480	pc1_rs05880	stm0639	spro_rs06170	ypo2603	cell wall shape-determining protein
plu_rs06510	0.210498	0.00789925	b0657	cko_rs10610	rod_rs03350	efer_rs12355	pc1_rs05945	stm0666	spro_rs06245	ypo2616	apolipoprotein N-acyltransferase
plu_rs06915	0.210498	0.00705981	b2434	cko_rs01575	rod_rs11825	efer_rs03795	pc1_rs03805	stm2449	spro_rs17760	ypo3031	N-acetyltransferase
plu_rs08070	0.210498	0.0076756	b0891	cko_rs09225	rod_rs04880	efer_rs05290	pc1_rs08585	stm0961	spro_rs08650	ypo1377	outer membrane lipoprotein carrier protein LolA
plu_rs08710	0.210498	0.00604449	b2972	cko_rs09385	rod_rs25675	efer_rs14645	pc1_rs14135		spro_rs21780	ypo0806	prepilin peptidase
plu_rs08830	0.210498	0.00583254					pc1_rs16060	stm2773	spro_rs03635	ypo1985	N-glycosyltransferase
plu_rs09280	0.210498	0.00553994	b1883	cko_rs04650	rod_rs09560	efer_rs05795	pc1_rs12920	stm1917	spro_rs15260	ypo1679	chemotaxis response regulator protein-glutamate methylesterase
plu_rs09670	0.210498	0.00724776	b1948	cko_rs04325	rod_rs10050	efer_rs09700	pc1_rs12810	stm1979	spro_rs15145	ypo1820	flagellar biosynthetic protein FliP
plu_rs10670	0.210498	0.00728889	b1174	cko_rs05095	rod_rs09110	efer_rs08940	pc1_rs09645	stm1816	spro_rs14140	ypo2076	cell division topological specificity factor
plu_rs12040	0.210498	0.00563738					pc1_rs13475		spro_rs16700		TetR/AcrR family transcriptional regulator
plu_rs12160	0.210498	0.00790604	b1270	cko_rs05795	rod_rs08595	efer_rs08480	pc1_rs10005	stm1718	spro_rs13640	ypo2214	cob
plu_rs12635	0.210498	0.00740631	b1765	cko_rs07635	rod_rs06460	efer_rs06580	pc1_rs09810	stm1296	spro_rs13955	ypo2163	NAD
plu_rs13045	0.210498	0.00727317		cko_rs15995			pc1_rs20955		spro_rs11120	ypo0283	ligand-gated channel protein
plu_rs13390	0.210498	0.00549717	b1820	cko_rs05000	rod_rs09205	efer_rs06355	pc1_rs09570	stm1833	spro_rs14430	ypo1755	DUF986 domain-containing protein
plu_rs13770	0.210498	0.00566114	b2076	cko_rs03085	rod_rs10945	efer_rs10875	pc1_rs14705	stm2128	spro_rs18225	ypo2849	multidrug resistance protein MdtC
plu_rs15555	0.210498	0.00673898			rod_rs23765	efer_rs02860	pc1_rs07040	stm2692	spro_rs08215	ypo3919	HlyD family type I secretion periplasmic adaptor subunit
plu_rs15800	0.210498	0.00568493	b2320	cko_rs02045	rod_rs13485	efer_rs04330	pc1_rs13895	stm2370	spro_rs17075	ypo2763	erythronate-4-phosphate dehydrogenase
plu_rs16325	0.210498	0.00782462	b2526	cko_rs01160	rod_rs12205	efer_rs03340	pc1_rs14995	stm2539	spro_rs18570	ypo2892	molecular chaperone HscA
plu_rs16380	0.210498	0.00662987	b2536	cko_rs01105	rod_rs12290	efer_rs03290	pc1_rs15075	stm2554	spro_rs18625	ypo2904	3-phenylpropionate MFS transporter
plu_rs18210	0.210498	0.0059012	b0071	cko_rs14140	rod_rs00400	efer_rs00710	pc1_rs17985	stm0110	spro_rs03815	ypo0530	3-isopropylmalate dehydratase small subunit
plu_rs19005	0.210498	0.00530375	b0480	cko_rs11340	rod_rs02710	efer_rs02805	pc1_rs05400	stm0494	spro_rs05890		bifunctional UDP-sugar hydrolase/5'-nucleotidase
plu_rs20275	0.210498	0.00656126	b3457	cko_rs20815	rod_rs21545	efer_rs17225	pc1_rs00510	stm3563	spro_rs01170	ypo3807	high-affinity branched-chain amino acid ABC transporter permease LivH
plu_rs21270	0.210498	0.00557323	b0713	cko_rs10400	rod_rs03605	efer_rs12110	pc1_rs06155	stm0714	spro_rs06485	ypo2700	LamB/YcsF family protein
plu_rs21620	0.210498	0.00639104	b4039	cko_rs16570	rod_rs18255	efer_rs20600	pc1_rs02530	stm4233	spro_rs22905	ypo0310	chorismate--pyruvate lyase
plu_rs21830	0.210498	0.00599645	b3832	cko_rs00790	rod_rs19410	efer_rs18260	pc1_rs20275	stm3969	spro_rs01260	ypo3782	DNA recombination protein RmuC
plu_rs23455	0.210498	0.00728783	b3972	cko_rs12890	rod_rs18640	efer_rs18940	pc1_rs00960	stm4137	spro_rs01380	ypo3760	UDP-N-acetylenolpyruvoylglucosamine reductase
plu_rs00265	0.210866	0.0106301	b3750	cko_rs00405	rod_rs19790	efer_rs20240	pc1_rs21180	stm3883	spro_rs25180	ypo2499	ribose ABC transporter permease
plu_rs00605	0.210866	0.00998207	b3494	cko_rs21070	rod_rs21230	efer_rs17515	pc1_rs20990	stm3590	spro_rs24060	ypo3969	universal stress protein B
plu_rs01480	0.210866	0.00993095	b3541	cko_rs21255	rod_rs21030	efer_rs17725	pc1_rs00235	stm3627	spro_rs00715	ypo4000	dipeptide ABC transporter ATP-binding protein
plu_rs02385	0.210866	0.00954935	b3996	cko_rs12760	rod_rs18520	efer_rs18820	pc1_rs01100	stm4166	spro_rs01495	ypo3736	NAD
plu_rs03015	0.210866	0.0100366	b0054	cko_rs14220	rod_rs00315	efer_rs00575	pc1_rs18090	stm0093	spro_rs03745	ypo0495	LPS-assembly protein LptD
plu_rs03380	0.210866	0.00893711	b0180	cko_rs13610	rod_rs00925	efer_rs01245	pc1_rs04755	stm0227	spro_rs19375	ypo1055	beta-hydroxyacyl-ACP dehydratase
plu_rs05460	0.210866	0.0104482			rod_rs15805	efer_rs19650		stm3846	spro_rs21260	ypmt1.75c	Derived by automated computational analysis using gene prediction method: Protein Homology.
plu_rs05765	0.210866	0.00840582	b2963	cko_rs18515	rod_rs24690	efer_rs14615	pc1_rs04390	stm3112	spro_rs20770	ypo0954	lytic murein transglycosylase
plu_rs06335	0.210866	0.00950917	b2584	cko_rs00910	rod_rs12500	efer_rs02580	pc1_rs16610	stm2651	spro_rs19195	ypo3272	protein lysine acetyltransferase
plu_rs06870	0.210866	0.0092533	b2516	cko_rs01210	rod_rs12155	efer_rs03390	pc1_rs14935	stm2524	spro_rs18505	ypo2880	cytoskeleton protein RodZ
plu_rs07590	0.210866	0.0103411	b0785	cko_rs09900	rod_rs03995	efer_rs11690	pc1_rs07575	stm0806	spro_rs06850	ypo1162	molybdopterin synthase catalytic subunit MoaE
plu_rs07890	0.210866	0.0105696	b2024	cko_rs03300	rod_rs10710	efer_rs10590	pc1_rs08685	stm2076	spro_rs08285	ypo1544	1-
plu_rs09905	0.210866	0.0098553		cko_rs18200	rod_rs04950		pc1_rs14970		spro_rs10290	ypo1253	MurR/RpiR family transcriptional regulator
plu_rs12345	0.210866	0.0104725	b1247	cko_rs05700	rod_rs08720	efer_rs08585	pc1_rs09900	stm1742	spro_rs13825	ypo2186	oligopeptide ABC transporter ATP-binding protein OppF
plu_rs12360	0.210866	0.00900267	b1244	cko_rs05685	rod_rs08735	efer_rs08600	pc1_rs09885	stm1745	spro_rs13840	ypo2183	oligopeptide ABC transporter permease OppB
plu_rs14010	0.210866	0.00993373	b1105	cko_rs08270	rod_rs05860	efer_rs09170	pc1_rs12335	stm1207	spro_rs09855	ypo1613	penicillin-binding protein activator LpoB
plu_rs14145	0.210866	0.00881826		cko_rs10080	rod_rs03795		pc1_rs15045	stm0771	spro_rs16480	ypo1312	ABC transporter ATP-binding protein
plu_rs14650	0.210866	0.011011	b1140			efer_rs09015		stm1871	spro_rs10405		recombinase
plu_rs14685	0.210866	0.00902774		cko_rs08665	rod_rs05410		pc1_rs07395	stm1123	spro_rs07940	ypo2684	Derived by automated computational analysis using gene prediction method: GeneMarkS+.
plu_rs16360	0.210866	0.010058	b2533	cko_rs01125	rod_rs12240	efer_rs03305	pc1_rs15030	stm2546	spro_rs18605	ypo2899	inositol-1-monophosphatase
plu_rs16540	0.210866	0.0103492	b1547		rod_rs01265	efer_rs20430	pc1_rs07880	stm0926		ypmt1.04c	Derived by automated computational analysis using gene prediction method: Protein Homology.
plu_rs17325	0.210866	0.00923484	b1438	cko_rs06315	rod_rs07950				spro_rs17415	ypo2973	type II toxin-antitoxin system HicB family antitoxin
plu_rs17600	0.210866	0.0109415	b2890	cko_rs18145	rod_rs24340	efer_rs09525	pc1_rs03255	stm3040	spro_rs19970	ypo0888	lysine--tRNA ligase
plu_rs17885	0.210866	0.00887809	b2914	cko_rs18260	rod_rs24215	efer_rs14355	pc1_rs18340	stm3063	spro_rs20155	ypo0915	ribose-5-phosphate isomerase
plu_rs18020	0.210866	0.00976778	b0108	cko_rs13970	rod_rs00570	efer_rs00885	pc1_rs17810	stm0144	spro_rs03995	ypo3425	prepilin peptidase-dependent pilin
plu_rs18070	0.210866	0.0108197	b0096	cko_rs14020	rod_rs00520	efer_rs00835	pc1_rs17865	stm0134	spro_rs03940	ypo0561	UDP-3-O-[3-hydroxymyristoyl] N-acetylglucosamine deacetylase
plu_rs18890	0.210866	0.00883807	b0526	cko_rs11170	rod_rs02810	efer_rs02960	pc1_rs14530	stm0537	spro_rs05985	ypo3073	cysteine--tRNA ligase
plu_rs19395	0.210866	0.0106914	b0399	cko_rs11800	rod_rs02230	efer_rs13230	pc1_rs05025	stm0397	spro_rs05355	ypo3205	phosphate regulon transcriptional regulatory protein PhoB
plu_rs19850	0.210866	0.0092585	b3208	cko_rs19665	rod_rs22785	efer_rs16045	pc1_rs01540	stm3326	spro_rs22280	ypo3552	monofunctional biosynthetic peptidoglycan transglycosylase
plu_rs21350	0.210866	0.00816795	b4349		rod_rs16875	efer_rs15525	pc1_rs14265	stm4525	spro_rs20980		type I restriction-modification system subunit M
plu_rs22465	0.210866	0.0107869	b4233	cko_rs15380	rod_rs16245	efer_rs21520	pc1_rs18500	stm4416	spro_rs02410	ypo3519	UDP-N-acetylmuramate:L-alanyl-gamma-D-glutamyl- meso-diaminopimelate ligase
plu_rs22515	0.210866	0.00925283	b4214	cko_rs15465	rod_rs16130	efer_rs21330	pc1_rs17070	stm4404	spro_rs02355	ypo3529	3'
plu_rs22635	0.210866	0.00881507	b4170	cko_rs15660	rod_rs15935	efer_rs21070	pc1_rs18540	stm4359	spro_rs02230	ypo0371	DNA mismatch repair protein MutL
plu_rs23150	0.210866	0.00998773	b3772	cko_rs00510	rod_rs19690	efer_rs18685	pc1_rs20095	stm3905	spro_rs24400	ypo3896	threonine ammonia-lyase biosynthetic
plu_rs23670	0.210866	0.0110548	b3921	cko_rs13145	rod_rs18905	efer_rs19245	pc1_rs00760	stm4083	spro_rs24670	ypo0087	DUF805 domain-containing protein
plu_rs24125	0.210866	0.00932993	b3638	cko_rs21705	rod_rs20585	efer_rs19630	pc1_rs20490	stm3729	spro_rs24870	ypo0049	JAB domain-containing protein
plu_rs24140	0.210866	0.00909253	b3641	cko_rs21720	rod_rs20570	efer_rs19645	pc1_rs20505	stm3732	spro_rs24885	ypo0046	nucleoid occlusion factor SlmA
plu_rs24390	0.210866	0.0106557	b1154		rod_rs25895		pc1_rs05420	stm2235			Derived by automated computational analysis using gene prediction method: GeneMarkS+.
plu_rs05780	0.211794	0.0112692	b2960	cko_rs18500	rod_rs24705	efer_rs14600	pc1_rs04405	stm3109	spro_rs20755	ypo0951	tRNA
plu_rs22410	0.211794	0.0112086	b3181	cko_rs19525	rod_rs22930	efer_rs15910	pc1_rs02800	stm3299	spro_rs02485	ypo3505	transcription elongation factor GreA
plu_rs04540	0.213639	0.0120338	b2781	cko_rs17705	rod_rs14925	efer_rs01640	pc1_rs16905	stm2954	spro_rs04065	ypo3378	nucleoside triphosphate pyrophosphohydrolase
plu_rs05900	0.213639	0.0120736	b0223	cko_rs12630	rod_rs01175	efer_rs01455	pc1_rs16400	stm0311	spro_rs04900	ypo3242	class II glutamine amidotransferase
plu_rs06985	0.213639	0.0133719	b2411	cko_rs01705	rod_rs11720	efer_rs03905	pc1_rs16980	stm2427	spro_rs17670	ypo2989	DNA ligase
plu_rs09770	0.213639	0.0126848	b1015	cko_rs08650	rod_rs05420	efer_rs09595	pc1_rs20050	stm1125	spro_rs15005	ypo1853	sodium/proline symporter PutP
plu_rs10070	0.213639	0.0130939		cko_rs11120			pc1_rs01865	stm0550	spro_rs07730		helix-turn-helix transcriptional regulator
plu_rs10730	0.213639	0.0128531	b1383	cko_rs06150	rod_rs08140	efer_rs08140		stm1644	spro_rs13320	ypo2326	DUF1318 domain-containing protein
plu_rs10785	0.213639	0.0135405		cko_rs18630	rod_rs09000			stm0177	spro_rs14715		fimbrial protein
plu_rs12905	0.213639	0.0118809	b1660	cko_rs07145	rod_rs07035	efer_rs06995		stm1428	spro_rs11255	ypo2389	Bcr/CflA family drug resistance efflux transporter
plu_rs12975	0.213639	0.0118122	b1681	cko_rs07305	rod_rs06830	efer_rs06925	pc1_rs12120	stm1372	spro_rs11185	ypo2401	signal peptide peptidase SppA
plu_rs13800	0.213639	0.0120341	b2103	cko_rs02980	rod_rs11040	efer_rs10995	pc1_rs14760	stm2146	spro_rs18340	ypo2859	bifunctional hydroxymethylpyrimidine kinase/phosphomethylpyrimidine kinase
plu_rs14895	0.213639	0.0134669		cko_rs03505	rod_rs10490			stm2031			cobalt-precorrin-7
plu_rs15225	0.213639	0.0128135	b4280	cko_rs17055			pc1_rs06695	stm4433	spro_rs12285		gfo/Idh/MocA family oxidoreductase
plu_rs16040	0.213639	0.0133699							spro_rs09240	ypo1488	type VI secretion system baseplate subunit TssE
plu_rs18060	0.213639	0.0127961	b0097	cko_rs14015	rod_rs00525	efer_rs00840	pc1_rs17855	stm0135	spro_rs03950	ypo0563	SecA regulator SecM
plu_rs19905	0.213639	0.0126543	b3233	cko_rs19760	rod_rs22675	efer_rs16135	pc1_rs01475	stm3347	spro_rs22335	ypo3565	Derived by automated computational analysis using gene prediction method: Protein Homology.
plu_rs20245	0.213639	0.0123501	b1790	cko_rs07710			pc1_rs11590	stm1279	spro_rs03075	ypo2762	AraC family transcriptional regulator
plu_rs20375	0.213639	0.0122804	b2240	cko_rs02375	rod_rs13100	efer_rs04740	pc1_rs19730	stm2283	spro_rs01020		MFS transporter
plu_rs21330	0.213639	0.0122655	b0528	cko_rs11165	rod_rs02820	efer_rs02970	pc1_rs14525	stm0541	spro_rs05990	ypo2825	ribosome-associated protein
plu_rs21400	0.213639	0.0125213	b0356	cko_rs06225	rod_rs08050	efer_rs07980	pc1_rs08320	stm1627	spro_rs08015	ypo1502	S-
plu_rs21750	0.213639	0.0128052	b3849	cko_rs00865	rod_rs19335	efer_rs18180	pc1_rs20195	stm3986	spro_rs01350	ypo3762	Trk system potassium transporter TrkH
plu_rs22355	0.213639	0.0130987	b3168	cko_rs19465	rod_rs23055	efer_rs15845	pc1_rs02920	stm3286	spro_rs02540	ypo3496	translation initiation factor IF-2
plu_rs22830	0.213639	0.0133869	b3822	cko_rs00740	rod_rs19460	efer_rs18410	pc1_rs19760	stm3958	spro_rs00990	ypo3833	DNA helicase RecQ
plu_rs22885	0.213639	0.013045	b3820	cko_rs00730	rod_rs19470	efer_rs18425	pc1_rs19770	stm3956	spro_rs00980	ypo3835	Derived by automated computational analysis using gene prediction method: Protein Homology.
plu_rs24005	0.213639	0.0132518	b3613	cko_rs21595	rod_rs20710	efer_rs18080	pc1_rs20410	stm3705	spro_rs24755	ypo0063	murein hydrolase activator EnvC
plu_rs24110	0.213639	0.0133785	b2044	cko_rs03225	rod_rs10800	efer_rs10710	pc1_rs06570	stm2100	spro_rs08250		glycosyltransferase family 1 protein
plu_rs25625	0.213639	0.0132089	b0466	cko_rs11410	rod_rs02640	efer_rs12860	pc1_rs05345	stm0480	spro_rs05810	ypo3128	DUF2496 domain-containing protein
plu_rs19590	0.214459	0.0136764	b3031	cko_rs18885	rod_rs17625	efer_rs14965	pc1_rs01610	stm3182	spro_rs21895	ypo0667	esterase YqiA
plu_rs01930	0.214778	0.0137807	b3355	cko_rs20370	rod_rs21960	efer_rs16720	pc1_rs19200	stm3464	spro_rs23495	ypo0178	phosphoribulokinase
plu_rs18185	0.216298	0.0139629					pc1_rs17965		spro_rs03840	ypo0537	long-chain fatty acid--CoA ligase
plu_rs02055	0.218941	0.0143048	b3349	cko_rs20290	rod_rs22040	efer_rs16685	pc1_rs19160	stm3455	spro_rs23400	ypo0193	peptidylprolyl isomerase
plu_rs12645	0.218941	0.0142643	b1767	cko_rs07645	rod_rs06450	efer_rs06565	pc1_rs09800	stm1294	spro_rs13965	ypo2161	L-asparaginase 1
plu_rs00090	0.220415	0.0147183	b1156		rod_rs12755	efer_rs13480	pc1_rs07885	stm1868		ypmt1.03c	tail fiber assembly protein
plu_rs07180	0.220415	0.0146101	b0723	cko_rs10300	rod_rs03655	efer_rs12045	pc1_rs06185	stm0734	spro_rs06525	ypo1111	succinate dehydrogenase flavoprotein subunit
plu_rs12435	0.220415	0.0145531	b2736				pc1_rs00575	stm2918	spro_rs07685		NAD
plu_rs22530	0.220415	0.0147461	b1916	cko_rs04485	rod_rs09765	efer_rs05960	pc1_rs20715	stm1950	spro_rs00585	ypo0985	LuxR family transcriptional regulator
plu_rs10430	0.221445	0.0149016	b1035	cko_rs08620	rod_rs05520	efer_rs09505	pc1_rs08965	stm1137	spro_rs09930	ypo2038	molecular chaperone
plu_rs00490	0.222156	0.0152184	b3401	cko_rs20580	rod_rs21800	efer_rs16915	pc1_rs19415	stm3498	spro_rs23685	ypo0139	redox-regulated molecular chaperone Hsp33
plu_rs08055	0.222156	0.0153628	b0888	cko_rs09240	rod_rs04865	efer_rs05275	pc1_rs08570	stm0958	spro_rs08635	ypo1374	thioredoxin-disulfide reductase
plu_rs11840	0.222156	0.0151914	b1633	cko_rs07015	rod_rs07165	efer_rs07135	pc1_rs10050	stm1453	spro_rs11465	ypo2239	endonuclease III
plu_rs12425	0.222156	0.0154567			rod_rs12745		pc1_rs00830		spro_rs15015	ypo1817	type II toxin-antitoxin system HicB family antitoxin
plu_rs15470	0.222156	0.0150457	b1745	cko_rs07550	rod_rs06550	efer_rs06680		stm1306	spro_rs14560	ypo1965	succinylarginine dihydrolase
plu_rs20100	0.222156	0.0154709	b3239	cko_rs19790	rod_rs22620	efer_rs16190		stm3363	spro_rs22525	ypo3690	Derived by automated computational analysis using gene prediction method: Protein Homology.
plu_rs07070	0.223237	0.0156336					pc1_rs06075			ypo2687	EamA family transporter
plu_rs01185	0.223385	0.0158187	b3887	cko_rs13345	rod_rs19145	efer_rs19440	pc1_rs21070	stm4028	spro_rs25045	ypo0029	D-aminoacyl-tRNA deacylase
plu_rs07710	0.223385	0.0157947	b0207	cko_rs12695	rod_rs01105	efer_rs01385		stm0255	spro_rs04660	ypo1075	2 5-didehydrogluconate reductase DkgB
plu_rs04370	0.224934	0.0160164	b0146	cko_rs13770	rod_rs00760	efer_rs01080	pc1_rs15455	stm0187	spro_rs20465	ypo3396	DNA/RNA nuclease SfsA
plu_rs07120	0.227902	0.0164953	b0696	cko_rs10445	rod_rs03545	efer_rs12165	pc1_rs06090	stm0704	spro_rs06430	ypo2690	potassium-transporting ATPase subunit C
plu_rs10445	0.227902	0.0163689	b1066	cko_rs08470	rod_rs05670	efer_rs09360	pc1_rs08985	stm1167	spro_rs14325	ypo2041	30S ribosomal protein S5 alanine N-acetyltransferase
plu_rs15770	0.227902	0.0164164	b2314	cko_rs02075	rod_rs13455	efer_rs04360	pc1_rs13865	stm2364	spro_rs17045	ypo2770	SPOR domain-containing protein
plu_rs06570	0.230101	0.0167586	b0676	cko_rs10535	rod_rs03425	efer_rs12270	pc1_rs06015	stm0682	spro_rs06325	ypo2625	transcriptional regulator
plu_rs07195	0.230101	0.0175841	b0727	cko_rs10285	rod_rs03670	efer_rs12025	pc1_rs06200	stm0737	spro_rs06540	ypo1114	dihydrolipoyllysine-residue succinyltransferase
plu_rs08235	0.230101	0.0170606	b0921		rod_rs05050	efer_rs05410	pc1_rs08850	stm0991	spro_rs08840	ypo1402	tRNA uridine 5-oxyacetic acid
plu_rs10820	0.230101	0.0169367	b1603	cko_rs06885	rod_rs07295	efer_rs07255	pc1_rs10475	stm1479	spro_rs13260	ypo2303	NAD
plu_rs12845	0.230101	0.0175247	b1636	cko_rs07030	rod_rs07150	efer_rs07120	pc1_rs11775	stm1450	spro_rs11390	ypo2368	pyridoxamine kinase
plu_rs15920	0.230101	0.0173335	b2340	cko_rs01980	rod_rs13545	efer_rs04235	pc1_rs13955	stm2387	spro_rs17295	ypo2748	phosphohistidine phosphatase
plu_rs16310	0.230101	0.0177347	b2523	cko_rs01175	rod_rs12190	efer_rs03355	pc1_rs14980	stm2536	spro_rs18555	ypo2889	peptidase B
plu_rs17400	0.230101	0.0172346							spro_rs23950	ypo3345	Derived by automated computational analysis using gene prediction method: Protein Homology.
plu_rs18160	0.230101	0.0176813	b0077	cko_rs14110	rod_rs00430	efer_rs00740	pc1_rs17960	stm0116	spro_rs03845	ypo0539	acetolactate synthase 3 large subunit
plu_rs19650	0.230101	0.0172571	b3042	cko_rs18940	rod_rs17695	efer_rs15060	pc1_rs03915	stm3196	spro_rs22010	ypo0656	Derived by automated computational analysis using gene prediction method: Protein Homology.
plu_rs20220	0.230101	0.0174741	b3258	cko_rs19900	rod_rs22515	efer_rs16290	pc1_rs01235	stm3382	spro_rs22685	ypo3657	sodium/panthothenate symporter
plu_rs22320	0.230101	0.0176321	b0598	cko_rs10870	rod_rs03060	efer_rs12600	pc1_rs11700	stm0600	spro_rs13530	ypo2234	carbon starvation protein A
plu_rs22860	0.230244	0.0178358	b0588	cko_rs10920	rod_rs02995	efer_rs12650	pc1_rs07625	stm0590	spro_rs17580	ypo1533	ABC transporter ATP-binding protein
plu_rs24135	0.230925	0.0179789	b3640	cko_rs21715	rod_rs20575	efer_rs19640	pc1_rs20500	stm3731	spro_rs24880	ypo0047	dUTP diphosphatase
plu_rs02570	0.23179	0.0181823	b4383	cko_rs14600	rod_rs24165	efer_rs22345	pc1_rs03000	stm4569	spro_rs03420	ypo0439	phosphopentomutase
