## Supplementary Table S12 for "Small RNA directs symbiosis, virulence, and natural products biosynthesis in entomopathogenic bacteria"

### Sheet: degust-4
Supplementary Table S12. Significantly affected genes in X. szentirmaii ∆arcZ.
			log2 fold change						Raw read count
Geneid	old Geneid	product	WT	∆arcZ	ArcZ knock- in	FDR	AveExpr	P value	X. szentirmaii WT		∆arcZ		ArcZ knock-in		Gene cluster annotation
Xsze_RS09355	Xsze_01901	peptide synthetase	0	-4.06743	0.475331	6.95897e-05	9.45435	4.28191e-07	118667	79120	10228	5605	151076	128247	Xsze_RS09355	regulators
Xsze_RS09360	Xsze_01902	SMP-30/gluconolactonase/LRE family protein	0	-3.317	0.336341	5.13392e-05	8.42606	1.51341e-07	44358	38324	6825	4294	56129	51798	Xsze_RS09360	SM related
Xsze_RS09425	Xsze_01915	class I SAM-dependent methyltransferase	0	-4.40724	0.374416	5.13392e-05	7.72853	1.84009e-07	42571	24882	2308	1724	47435	39813	Xsze_01915
Xsze_RS10840	Xsze_02209	3-deoxy-7-phosphoheptulonate synthase	0	-2.09908	-0.248093	0.000262909	6.51731	4.58143e-06	10202	8805	3210	2613	9208	7447	PHZ
Xsze_RS16670	Xsze_03397	non-ribosomal peptide synthetase	0	-2.77878	0.358238	8.80033e-05	4.70887	6.35615e-07	3144	2416	635	432	3704	3618	Xsze_RS16670
Xsze_RS16870	Xsze_03440	non-ribosomal peptide synthetase	0	-2.94105	0.0434944	0.00112624	8.12905	5.84877e-05	47821	22884	6663	4654	48891	25385	GXP
Xsze_RS17110	Xsze_03487	hypothetical protein	0	-2.433	0.346656	8.80033e-05	7.80768	6.4979e-07	22664	21015	6498	4310	30531	27172	PXA
Xsze_RS17115	Xsze_03488	non-ribosomal peptide synthetase	0	-4.45043	0.265141	3.18089e-05	8.73245	2.37419e-08	80383	56662	4836	3343	92161	76322	PXA
Xsze_RS18030	Xsze_03680	non-ribosomal peptide synthetase	0	-3.13997	0.120643	0.000555987	7.66968	1.73789e-05	23463	25814	4570	2940	23604	32449	Xsze_RS18030
Xsze_RS18035	Xsze_03681	non-ribosomal peptide synthetase	0	-2.271	0.26472	0.00315159	6.66869	0.000358364	8912	10628	3249	2160	9609	15182	Xsze_RS18035
Xsze_RS17120	Xsze_03490	hypothetical protein	0	-7.56936	0.832039	4.92323e-05	4.61913	9.69379e-08	8541	5897	71	31	13551	12537
Xsze_RS00440	Xsze_00085	molecular chaperone HtpG	0	-2.47136	0.350016	0.000931106	11.4668	4.03334e-05	393730	198209	80751	52954	435364	309627
Xsze_RS01245	Xsze_00251	molecular chaperone	0	-1.60587	0.414402	0.000625311	3.84669	2.13926e-05	1242	1056	647	364	1618	1547
Xsze_RS04235	Xsze_00851	LuxR family transcriptional regulator	0	-2.91418	0.374795	5.13392e-05	6.49072	1.21119e-07	10612	8924	1954	1463	13922	12271
Xsze_RS10390	Xsze_02115	LuxR family transcriptional regulator	0	-3.41982	-0.139526	4.91602e-05	4.94089	8.46964e-08	4792	3699	611	432	4270	3669
Xsze_RS11980	Xsze_02438	transcriptional regulator	0	-1.94326	0.597386	7.31005e-05	5.7282	4.68613e-07	5090	3740	1833	1190	7469	6254
Xsze_RS13275	Xsze_02704	ANR family transcriptional regulator	0	2.3209	0.211335	0.00519002	-0.871006	0.000791979	20	16	164	84	19	25
Xsze_RS13320	Xsze_02713	XRE family transcriptional regulator	0	2.33895	0.427583	0.00241566	4.82631	0.000235442	750	1108	7067	4954	1314	1191
Xsze_RS15160	Xsze_03095	helix-turn-helix domain-containing protein	0	-3.17888	-0.231618	5.95439e-05	6.98811	2.78448e-07	17534	16098	2932	2010	15348	14339
Xsze_RS15790	Xsze_03223	LysR family transcriptional regulator	0	-3.14188	0.186995	6.95897e-05	10.0485	4.19124e-07	140155	113913	22676	15401	150727	146868
Xsze_RS16700	Xsze_03403	molecular chaperone	0	-2.24355	-0.37153	0.000787209	4.51147	2.95313e-05	2465	2577	863	552	2088	1945
Xsze_RS18135	Xsze_03702	transcriptional regulator LrhA	0	3.60665	0.0235954	6.15345e-05	10.2205	3.02902e-07	35233	27409	619905	394557	35156	30389	hexA
Xsze_RS17040	NA	hypothetical protein	0	-6.68534	-1.595	0.000341262	3.26132	7.5158e-06	3830	3896	45	56	1289	1374
Xsze_RS08475	NA	hypothetical protein	0	-3.41898	-0.178416	0.000739275	1.3571	2.65651e-05	459	269	50	37	360	292
Xsze_RS17785	NA	hypothetical protein	0	-3.29733	0.224971	0.0014106	-0.516901	8.88788e-05	80	92	13	9	109	97
Xsze_RS00435	NA	hypothetical protein	0	-2.72762	0.245718	0.00214898	3.80813	0.000186196	2199	1006	367	238	2208	1542
Xsze_RS14380	NA	hypothetical protein	0	-2.34516	-0.186654	0.00861098	3.94109	0.00184597	1388	1993	465	391	1325	1718
Xsze_RS10025	NA	IS6 family transposase	0	-2.34313	-0.0155562	0.00125833	5.73351	7.46486e-05	5139	5914	1652	1235	5330	6000
Xsze_RS16420	NA	hypothetical protein	0	-2.10483	0.530843	0.0023393	-1.21517	0.000222403	41	33	13	9	57	54
Xsze_RS18580	NA	hypothetical protein	0	-2.01537	0.0391612	0.00523841	0.718161	0.000801892	151	162	59	42	153	181
Xsze_RS21420	NA	type I toxin-antitoxin system SymE family toxin	0	-1.85324	-2.64432	0.000161557	4.34898	1.8291e-06	3655	3285	1442	1095	615	536
Xsze_RS17045	NA	hypothetical protein	0	-1.57582	0.645868	0.00572583	-0.239229	0.000941387	63	62	27	28	100	103
Xsze_RS00200	Xsze_00038	DUF2829 domain-containing protein	0	-3.37131	0.0124899	0.00556997	8.09098	0.000896569	21065	59133	5372	3843	31145	44883
Xsze_RS00310	Xsze_00060	GTP cyclohydrolase II	0	-1.67342	0.497195	0.00660546	3.10352	0.00121495	686	675	353	214	836	1199
Xsze_RS00315	Xsze_00061	hypothetical protein	0	-2.26282	0.507288	0.00660546	1.55596	0.00121472	280	246	72	73	313	489
Xsze_RS00320	Xsze_00062	MFS transporter	0	-2.73151	0.52802	0.00656994	2.00718	0.00119821	343	476	90	68	489	743
Xsze_RS00325	Xsze_00063	hypothetical protein	0	-3.39484	0.325215	0.00214898	3.97979	0.000186707	1743	2150	281	203	2103	2987
Xsze_RS00680	Xsze_00136	radical SAM protein	0	-3.93989	0.120849	0.00184495	4.18857	0.000139507	2237	3168	273	185	2654	3368
Xsze_RS00685	Xsze_00137	ATP-grasp domain-containing protein	0	-1.98215	0.376989	0.000412552	3.71574	1.06616e-05	1190	1115	489	289	1601	1493
Xsze_RS00935	Xsze_00185	hypothetical protein	0	-4.40394	-0.0132027	6.95897e-05	8.83762	4.24884e-07	74306	78462	5975	3742	75805	81176
Xsze_RS00940	Xsze_00186	hypothetical protein	0	-4.61789	-0.0159277	5.13392e-05	8.41773	2.02172e-07	58464	61603	3929	2608	60613	62540
Xsze_RS01680	Xsze_00338	hypothetical protein	0	-2.17781	-0.12051	0.000494071	6.73493	1.43491e-05	13801	8667	3539	2792	12238	8831
Xsze_RS01685	Xsze_00339	membrane protein	0	-2.75238	-0.186169	0.000416463	5.1947	1.08651e-05	5712	3332	1070	658	4557	3452
Xsze_RS01845	Xsze_00368	tryptophanase	0	2.12322	0.244695	0.000262909	5.18813	4.82042e-06	1350	1196	9487	5524	1656	1464
Xsze_RS01850	Xsze_00369	hypothetical protein	0	1.99431	-0.120733	0.000163782	3.849	2.05585e-06	640	495	3682	2330	607	473
Xsze_RS01990	Xsze_00399	DegT/DnrJ/EryC1/StrS family aminotransferase	0	-2.35702	0.478855	6.67843e-05	7.15193	3.58563e-07	15092	11620	4133	2748	19569	18566
Xsze_RS02210	Xsze_00448	amino acid ABC transporter substrate-binding protein	0	-2.44005	0.159696	0.00643894	5.96503	0.001163	8752	4772	2795	802	8705	6373
Xsze_RS02215	Xsze_00449	omptin family outer membrane protease	0	-2.34329	0.0178272	0.00305603	3.67275	0.000345242	1848	924	408	283	1742	1091
Xsze_RS02455	Xsze_00492	DUF1471 domain-containing protein	0	-2.51668	-0.536215	0.00295432	10.7358	0.000325753	169618	253396	53204	42362	149594	148467
Xsze_RS02515	Xsze_00504	DEAD/DEAH family ATP-dependent RNA helicase	0	-2.08049	-0.644007	0.00104754	7.46924	5.03694e-05	26704	15206	7043	5384	14454	12169
Xsze_RS02835	Xsze_00571	4-hydroxyphenylacetate 3-monooxygenase	0	-2.87109	0.0362723	0.000262909	3.57562	5.03998e-06	1447	1323	296	204	1456	1485
Xsze_RS03140	Xsze_00629	LuxE family acyl-protein synthetase	0	-2.7321	0.0696618	0.000262909	11.3321	5.02573e-06	297168	278070	64741	49189	311423	313563
Xsze_RS03145	Xsze_00630	iron-sulfur cluster assembly scaffold protein	0	-3.1779	0.160481	8.97319e-05	8.07464	6.84639e-07	36207	29464	5233	4224	38084	37399
Xsze_RS03150	Xsze_00631	cysteine desulfurase	0	-3.29345	0.199148	0.000210565	9.59696	3.10951e-06	111003	82662	13287	11991	114510	112735
Xsze_RS03155	Xsze_00632	fatty acyl-AMP ligase	0	-3.15942	0.203407	0.000149897	9.53817	1.54951e-06	105845	74876	14170	11744	107736	104010
Xsze_RS03160	Xsze_00633	hypothetical protein	0	-2.68632	0.141044	0.000121672	6.18901	1.04773e-06	8899	7046	1878	1378	8857	9175
Xsze_RS03165	Xsze_00634	NAD(P)/FAD-dependent oxidoreductase	0	-2.71021	0.0978989	0.000161557	9.11109	1.79749e-06	65289	56923	14442	10233	65982	69033
Xsze_RS03595	Xsze_00723	serine/threonine protein kinase	0	-2.54574	-0.0117914	0.00303644	4.41758	0.000342282	1995	2722	610	441	2260	2518
Xsze_RS03600	Xsze_00724	GTP cyclohydrolase II	0	-2.56871	0.201454	0.00473507	3.212	0.000686428	818	1163	279	156	1052	1263
Xsze_RS03660	Xsze_00737	MULTISPECIES: ATP-dependent protease subunit HslV	0	-1.71444	0.302826	0.00458977	7.64701	0.000649256	25214	11266	7697	5677	26857	17017
Xsze_RS04240	Xsze_00852	hypothetical protein	0	-4.08375	0.145882	5.13392e-05	10.5103	1.35547e-07	264297	180530	21018	13450	279045	223820
Xsze_RS04245	Xsze_00853	MFS transporter	0	-4.27549	-0.0438836	3.18089e-05	8.42525	2.73696e-08	64164	49286	4656	3080	59412	53574
Xsze_RS04250	Xsze_00854	carbamoyltransferase	0	-4.40396	0.296773	0.00023398	12.2817	3.68564e-06	1062817	565534	67970	33816	1132663	852260
Xsze_RS04255	Xsze_00855	hypothetical protein	0	-4.46258	0.330597	0.000226698	11.0429	3.51513e-06	469655	232552	27484	14022	492786	371999
Xsze_RS04260	Xsze_00856	argininosuccinate synthase	0	-4.68208	0.2122	9.94655e-05	9.5788	7.83386e-07	183870	91599	8465	5114	174333	137666
Xsze_RS04265	Xsze_00857	cysteine synthase family protein	0	-4.49309	0.0323009	4.14947e-05	9.60951	6.12769e-08	161212	108425	9066	6433	147937	131839
Xsze_RS04270	Xsze_00858	ATP-grasp domain-containing protein	0	-4.40657	0.201177	7.31005e-05	8.69678	4.85777e-07	91343	48127	4905	3354	90053	68564
Xsze_RS04275	Xsze_00859	hypothetical protein	0	-3.82795	0.124864	5.95439e-05	7.28864	2.6244e-07	28592	17302	2415	1713	27517	22686
Xsze_RS04285	Xsze_00861	50S ribosomal protein L36	0	3.97391	0.0661056	0.000366974	2.37823	8.2192e-06	112	136	2709	2333	128	138
Xsze_RS04290	Xsze_00862	type B 50S ribosomal protein L31	0	3.76214	-0.276359	0.000154454	2.28929	1.63463e-06	129	134	2666	2019	106	119
Xsze_RS04340	Xsze_00872	NAD(P)/FAD-dependent oxidoreductase	0	-3.06484	0.396687	5.95439e-05	6.1747	2.74348e-07	8672	7504	1545	1024	10986	10983
Xsze_RS04350	Xsze_00874	LysE family translocator	0	-3.57016	0.197434	5.13392e-05	6.51534	1.99098e-07	14788	9815	1640	1055	16488	12372
Xsze_RS04860	Xsze_00978	hypothetical protein	0	2.77561	0.0111765	0.000186254	2.38866	2.61296e-06	196	138	1695	1303	183	163
Xsze_RS04865	Xsze_00979	alpha,alpha-phosphotrehalase	0	2.45124	0.235587	0.00052042	8.68577	1.52424e-05	16734	10664	122299	74042	18793	14048
Xsze_RS04870	Xsze_00980	PTS trehalose transporter subunit IIBC	0	2.34478	0.317807	0.00125833	7.87215	7.61356e-05	10175	5753	63195	40383	11551	8385
Xsze_RS05145	Xsze_01032	hypothetical protein	0	-2.74408	-0.89122	0.000846484	2.00871	3.52333e-05	564	559	124	96	318	307
Xsze_RS05270	Xsze_01058	coenzyme F390 synthetase	0	-2.25945	0.275949	0.00070049	5.34499	2.48266e-05	4277	3524	1346	823	4429	5327
Xsze_RS05275	Xsze_01059	MBL fold metallo-hydrolase	0	-3.18184	0.274902	0.000161557	4.46134	1.77317e-06	2982	2274	490	281	3209	3326
Xsze_RS05280	Xsze_01060	SDR family NAD(P)-dependent oxidoreductase	0	-3.54769	0.311281	0.000420641	5.02407	1.10777e-05	4921	3553	716	288	5127	5602
Xsze_RS05285	Xsze_01061	ketoacyl-ACP synthase III	0	-4.2741	0.31726	0.00033182	5.51566	7.10517e-06	8363	5806	760	271	8765	9127
Xsze_RS07350	Xsze_01488	hypothetical protein	0	-2.98161	-0.0780011	0.00205793	1.40676	0.000174541	397	256	48	62	383	256
Xsze_RS07545	Xsze_01528	hypothetical protein	0	2.18709	-0.218286	0.00125833	0.769655	7.4971e-05	60	71	480	307	59	56
Xsze_RS07780	Xsze_01576	glyoxylate bypass operon transcriptional repressor IclR	0	2.18113	-0.0596936	0.000197182	6.42698	2.8148e-06	3324	3039	22118	15924	3287	3034
Xsze_RS07895	Xsze_01601	radical SAM protein	0	-5.45244	0.535084	0.00025605	2.91592	4.22234e-06	1516	1346	62	27	2026	2273
Xsze_RS07900	Xsze_01602	hypothetical protein	0	-3.27183	0.410504	0.000846484	2.89995	3.55612e-05	916	838	164	81	1100	1334
Xsze_RS07905	Xsze_01603	hypothetical protein	0	-3.24987	0.495572	0.00199373	1.6231	0.000165367	357	346	63	35	438	610
Xsze_RS07910	Xsze_01604	hypothetical protein	0	-1.61606	0.486489	0.0042182	3.8574	0.000565819	1193	1075	574	403	1420	1919
Xsze_RS08020	Xsze_01627	gluconate permease	0	-5.26341	0.400428	3.18089e-05	7.00872	2.63598e-08	25834	21891	894	745	34828	30380
Xsze_RS08025	Xsze_01628	SDR family oxidoreductase	0	-3.99085	0.417231	3.18089e-05	6.0978	3.91446e-08	10622	8346	892	675	13529	12488
Xsze_RS08555	Xsze_01738	alpha/beta hydrolase	0	-2.64544	0.15865	0.000168223	6.15873	2.19439e-06	7848	7459	2071	1224	8957	8747
Xsze_RS08560	Xsze_01740	hypothetical protein	0	2.21268	0.131524	0.000386024	2.56185	9.12092e-06	236	180	1548	1007	232	239
Xsze_RS08690	Xsze_01766	aldehyde dehydrogenase family protein	0	-3.96757	0.336018	0.000163782	7.01478	2.01358e-06	17656	18446	2016	1119	21710	25637
Xsze_RS09035	Xsze_01837	hypothetical protein	0	3.3406	-0.333875	6.67843e-05	3.43518	3.61618e-07	332	321	5240	3527	314	225
Xsze_RS09165	Xsze_01863	hypothetical protein	0	-1.84238	0.354399	0.00235819	5.96524	0.000226618	6627	4301	2971	1231	8081	6172
Xsze_RS09175	Xsze_01865	hypothetical protein	0	-5.5374	0.103201	0.00100708	3.38781	4.68469e-05	1986	2441	62	63	2207	2708
Xsze_RS09180	Xsze_01866	hypothetical protein	0	-3.9709	0.214208	0.00202817	3.18626	0.000168723	1152	1477	112	106	1359	1794
Xsze_RS09485	Xsze_01929	hypothetical protein	0	-2.25981	-0.2577	0.00920829	0.133537	0.00202387	101	142	41	24	118	87
Xsze_RS09605	Xsze_01952	hypothetical protein	0	2.08648	0.155211	0.000494071	6.63876	1.42128e-05	3759	3398	25194	15675	4099	4141
Xsze_RS09810	Xsze_01989	hypothetical protein	0	-1.90789	0.206816	0.00266844	3.41403	0.000283066	1260	706	362	309	1395	920
Xsze_RS09815	Xsze_01990	hypothetical protein	0	-2.66965	0.00660493	0.00454291	0.456453	0.000636109	221	104	43	22	187	137
Xsze_RS09985	Xsze_02024	DUF2000 domain-containing protein	0	-2.13204	0.236857	0.00243936	-0.230073	0.000240142	93	66	24	23	101	92
Xsze_RS09990	Xsze_02025	hypothetical protein	0	-2.00031	0.309292	0.000625311	1.22064	2.12222e-05	233	184	82	55	289	245
Xsze_RS10020	Xsze_02032	hypothetical protein	0	-3.24926	0.246202	0.000755967	7.46408	2.77231e-05	18462	24363	3682	2344	22641	30156
Xsze_RS10385	Xsze_02114	cytosine permease	0	-2.34645	0.377861	0.000763258	6.89385	2.81784e-05	15613	8255	3835	2169	17624	13092
Xsze_RS10395	Xsze_02116	type VI secretion system contractile sheath small subunit	0	-2.47786	-0.0773791	0.000170394	5.35943	2.34852e-06	5259	3815	1392	775	4990	3873
Xsze_RS10400	Xsze_02117	type VI secretion system contractile sheath large subunit	0	-2.35269	-0.0685702	0.000121672	6.80167	1.02954e-06	13150	10529	3906	2307	12806	10552
Xsze_RS10405	Xsze_02118	type VI secretion system baseplate subunit TssK	0	-2.28083	0.0749099	0.000121672	5.67187	1.04812e-06	6041	4349	1759	1064	6113	5105
Xsze_RS10410	Xsze_02119	DotU family type IV/VI secretion system protein	0	-2.05736	0.0197754	0.000245043	4.65334	3.92021e-06	2934	2008	944	612	2845	2290
Xsze_RS10415	Xsze_02120	hypothetical protein	0	-2.24699	-0.00293213	0.000127602	6.9905	1.16202e-06	15232	10938	4498	2786	14357	12336
Xsze_RS10455	Xsze_02129	hypothetical protein	0	-2.23933	-0.00556936	0.00190152	2.08621	0.000150231	572	320	152	92	519	381
Xsze_RS10535	Xsze_02146	hypothetical protein	0	-2.05821	-0.0176928	0.00402929	0.506505	0.000534528	177	105	50	37	137	147
Xsze_RS10915	Xsze_02224	MFS transporter	0	-3.12819	0.211224	0.000294854	2.29721	6.02335e-06	677	501	119	61	715	690
Xsze_RS11190	Xsze_02282	hypothetical protein	0	-2.10001	-0.260152	0.000220719	4.77756	3.31378e-06	3166	2554	969	785	2723	2220
Xsze_RS11520	Xsze_02346	hypothetical protein	0	-2.39195	-0.351955	0.00482978	1.92187	0.000709668	394	480	146	75	332	371
Xsze_RS11550	Xsze_02352	MARTX multifunctional-autoprocessing repeats-in-toxin holotoxin RtxA	0	2.26728	-0.627899	0.000262909	12.5441	4.77823e-06	276933	218955	1997923	1203244	183164	148764
Xsze_RS11610	Xsze_02364	alpha/beta fold hydrolase	0	2.37953	0.213214	0.000168223	7.38892	2.16427e-06	6357	4851	45521	31204	6823	6488
Xsze_RS11630	Xsze_02367	class I SAM-dependent methyltransferase	0	-3.05445	0.27943	0.000331127	5.57902	7.00885e-06	5289	5630	1002	743	6548	7182
Xsze_RS11655	Xsze_02372	hypothetical protein	0	2.79189	-0.0433837	0.00112624	-0.460037	5.82798e-05	21	25	247	177	27	19
Xsze_RS11895	Xsze_02420	hypothetical protein	0	-4.32239	-1.47494	0.00320341	2.93604	0.000369407	1424	2177	123	107	616	692
Xsze_RS11975	Xsze_02437	secretion protein HlyD	0	-1.69958	0.373252	0.000139359	6.13598	1.35963e-06	6569	5054	2930	1820	8588	6957
Xsze_RS11990	Xsze_02440	tRNA dihydrouridine(16) synthase DusC	0	-2.77048	-0.826811	0.000593175	2.84118	1.92713e-05	1007	974	203	179	648	509
Xsze_RS12345	Xsze_02517	membrane protein	0	-2.59733	-0.00990753	0.000555561	4.47714	1.72288e-05	3139	1898	596	474	2968	2132
Xsze_RS12625	Xsze_02574	NADAR family protein	0	-2.30295	-0.144866	0.00165989	2.63452	0.000112556	856	498	194	159	730	518
Xsze_RS12630	Xsze_02575	thioesterase	0	-3.06638	0.249144	0.000163782	4.54075	1.95891e-06	3237	2209	444	402	3531	3078
Xsze_RS12635	Xsze_02576	alpha/beta hydrolase	0	-2.45457	0.187449	0.000149897	4.13747	1.53701e-06	2048	1553	471	390	2276	1949
Xsze_RS12645	Xsze_02578	hypothetical protein	0	-2.09108	0.0771726	0.00039513	2.87354	9.60805e-06	736	672	248	187	831	706
Xsze_RS13150	Xsze_02676	hypothetical protein	0	1.95177	-0.342768	0.00178972	1.01129	0.000129696	89	79	513	350	94	48
Xsze_RS13235	Xsze_02693	DUF4224 domain-containing protein	0	2.02884	0.130898	0.000943296	1.1168	4.17175e-05	83	75	492	362	93	86
Xsze_RS13240	Xsze_02694	DEAD/DEAH box helicase	0	2.01908	0.467463	0.00231459	4.13372	0.000214001	522	692	3989	2460	929	775
Xsze_RS13245	Xsze_02695	hypothetical protein	0	2.23742	0.261974	0.0080926	1.48894	0.00166712	75	123	787	415	103	135
Xsze_RS13250	Xsze_02698	hypothetical protein	0	2.82284	0.502361	0.000626979	1.99395	2.1604e-05	111	112	1336	775	160	167
Xsze_RS13255	Xsze_02700	phosphoadenosine phosphosulfate reductase	0	2.43818	0.241378	0.00116487	2.35917	6.41463e-05	180	155	1653	821	224	186
Xsze_RS13260	Xsze_02701	class I SAM-dependent methyltransferase	0	2.92249	0.577682	0.00559443	-0.082699	0.000905048	18	36	342	177	46	32
Xsze_RS13270	Xsze_02703	VRR-NUC domain-containing protein	0	2.57259	0.358929	0.00220599	-0.998582	0.000195493	14	16	149	93	23	17
Xsze_RS13280	Xsze_02705	hypothetical protein	0	2.63038	0.381655	0.00133509	0.521371	8.28065e-05	43	43	469	253	63	53
Xsze_RS13285	Xsze_02706	hypothetical protein	0	2.49856	0.207398	0.00100338	4.51371	4.61807e-05	664	827	7218	4069	923	833
Xsze_RS13295	Xsze_02708	hypothetical protein	0	2.87517	0.440051	0.000943296	3.45447	4.11229e-05	272	352	3942	2163	451	410
Xsze_RS13300	Xsze_02709	DUF2815 family protein	0	2.61306	0.309691	0.00631856	6.40019	0.00112593	1975	3430	24463	17371	3303	3338
Xsze_RS13305	Xsze_02710	DUF2800 domain-containing protein	0	2.4522	0.317206	0.00322998	5.72435	0.000376023	1381	2067	15462	9281	2200	2118
Xsze_RS13310	Xsze_02711	hypothetical protein	0	2.62376	0.303741	0.000750072	4.22518	2.72707e-05	521	638	6003	3512	762	699
Xsze_RS13315	Xsze_02712	hypothetical protein	0	2.30811	0.272786	0.00165548	4.52167	0.000111642	654	906	6052	3973	1039	866
Xsze_RS13335	Xsze_02716	DNA primase	0	2.00874	0.345674	0.00617219	5.49909	0.00106964	1320	1924	9585	7106	1997	2165
Xsze_RS13465	Xsze_02741	hypothetical protein	0	2.08276	0.242199	0.00895095	6.85209	0.00195189	3341	4964	25409	19838	4727	5262
Xsze_RS14385	Xsze_02935	hypothetical protein	0	-2.10123	0.0564617	0.00233136	4.91464	0.00021904	2829	2996	1011	781	2814	3492
Xsze_RS14480	Xsze_02954	endoribonuclease GhoS	0	-4.76397	-1.32007	0.00603845	1.02929	0.00103886	392	658	30	18	191	226
Xsze_RS14490	Xsze_02956	RNA ligase RtcB family protein	0	-2.03727	-0.511642	0.000286339	6.31082	5.63798e-06	8926	8290	3334	2254	7268	5416
Xsze_RS14635	Xsze_02986	linear amide C-N hydrolase	0	-2.90676	0.158699	0.00101857	5.2626	4.78826e-05	3995	4764	919	629	4648	5467
Xsze_RS14875	Xsze_03037	hexose-6-phosphate:phosphate antiporter	0	2.23456	0.22834	0.000988117	9.59318	4.47486e-05	27716	24960	216701	121963	30949	32832
Xsze_RS15170	Xsze_03097	hypothetical protein	0	-2.8658	-0.0112452	5.13392e-05	5.59212	1.7775e-07	6177	5154	1178	873	6213	5413
Xsze_RS15840	Xsze_03232	bifunctional acetaldehyde-CoA/alcohol dehydrogenase	0	-3.33139	-0.864468	0.000625311	7.11465	2.13429e-05	27724	17506	3368	2401	17385	9082
Xsze_RS15960	Xsze_03257	hypothetical protein	0	-2.9262	0.100676	0.00176757	0.658556	0.000126162	198	164	29	34	193	210
Xsze_RS16220	Xsze_03306	hypothetical protein	0	-2.36552	0.260632	7.38114e-05	7.5913	5.08668e-07	20447	17459	5794	3961	24281	22618
Xsze_RS16245	Xsze_03312	hypothetical protein	0	-2.81223	0.400453	0.00392232	6.73583	0.000512561	19972	6403	2402	1782	20766	11278
Xsze_RS16250	Xsze_03313	type II toxin-antitoxin system Phd/YefM family antitoxin	0	-2.11472	0.173591	0.000210565	6.50565	3.10759e-06	10204	7208	2885	2316	11345	8828
Xsze_RS16315	Xsze_03327	peptidase M15	0	-2.63991	-0.129282	0.000386024	6.9059	9.07649e-06	14082	13294	3183	2605	12392	13521
Xsze_RS16320	Xsze_03328	alkene reductase	0	-3.43164	-0.10189	0.000170071	7.51916	2.29973e-06	27020	23126	3229	2851	23529	24624
Xsze_RS16415	Xsze_03344	hypothetical protein	0	-1.75258	0.677129	0.00320341	5.76215	0.000369775	6050	2903	1945	1350	9143	5298
Xsze_RS16425	Xsze_03345	1-(5-phosphoribosyl)-5-((5-phosphoribosylamino)methylideneamino)imidazole-4-carboxamide isomerase	0	-2.61306	0.345656	0.000396844	3.72213	9.97519e-06	1722	1032	326	254	1890	1654
Xsze_RS16440	Xsze_03348	adenylosuccinate synthase	0	-3.21677	0.189874	0.00125833	2.54941	7.55597e-05	971	512	120	83	1051	668
Xsze_RS16445	Xsze_03349	NUDIX domain-containing protein	0	-2.68683	0.0897005	0.00130844	1.66709	8.01877e-05	444	273	91	54	481	307
Xsze_RS17035	Xsze_03475	hypothetical protein, partial	0	-4.00601	-1.53461	0.000249174	2.59009	4.04763e-06	1350	1262	126	88	459	475
Xsze_RS17090	Xsze_03484	amino acid adenylation domain-containing protein	0	3.10014	-0.0811656	5.13392e-05	5.6038	1.62914e-07	1579	1346	20949	12774	1556	1306
Xsze_RS17125	Xsze_03491	PAS domain S-box protein	0	-2.01997	0.577807	0.000136938	4.7397	1.28074e-06	2565	1959	834	630	3595	3346
Xsze_RS17270	Xsze_03522	alpha/beta hydrolase	0	-2.08444	0.0288555	0.00717299	5.15929	0.00139646	2986	4041	1403	799	3154	4265
Xsze_RS17295	Xsze_03527	HutD family protein	0	2.18666	0.173021	0.000139359	4.97077	1.37198e-06	1177	1020	7952	5315	1335	1226
Xsze_RS17370	Xsze_03544	hypothetical protein	0	-2.23784	0.0975367	0.00377773	1.66906	0.00048349	277	361	104	71	351	343
Xsze_RS17530	Xsze_03576	hypothetical protein	0	-4.35545	0.0121765	0.000451375	4.41182	1.25536e-05	3358	3661	284	173	3347	4005
Xsze_RS17535	Xsze_03577	oxidoreductase	0	-3.23508	0.113646	0.000895518	3.53645	3.8351e-05	1346	1552	247	158	1550	1679
Xsze_RS17540	Xsze_03578	ATP-grasp domain-containing protein	0	-2.36864	-0.0305062	0.00231459	3.26824	0.000211464	987	1039	310	207	925	1143
Xsze_RS17690	Xsze_03607	amidase	0	-1.56042	0.474587	0.00116487	5.27892	6.31823e-05	3055	2960	1566	1133	4111	4538
Xsze_RS17730	Xsze_03617	hexitol phosphatase HxpB	0	-2.51478	0.317801	0.0002982	3.38689	6.23849e-06	1193	910	254	229	1575	1146
Xsze_RS17770	Xsze_03628	DUF2829 domain-containing protein	0	-2.16406	0.226964	0.00515371	3.47865	0.000782633	939	1194	393	232	1138	1436
Xsze_RS17775	Xsze_03629	DUF2829 domain-containing protein	0	-3.23722	-0.265203	0.000911962	1.0875	3.92797e-05	331	249	46	34	315	192
Xsze_RS17780	Xsze_03630	NupC/NupG family nucleoside CNT transporter	0	-5.26139	0.32447	3.18089e-05	7.20957	3.8517e-08	34791	22574	1214	734	40890	32114
Xsze_RS17790	Xsze_03632	chitin-binding protein	0	-4.34842	0.268295	0.000262909	4.07521	5.04723e-06	2505	2741	220	124	3211	3314
Xsze_RS17795	Xsze_03633	glyoxalase	0	-2.04072	0.2911	0.00173114	3.46114	0.000121857	1328	735	377	266	1523	1042
Xsze_RS18025	Xsze_03679	hypothetical protein	0	-2.44641	-0.19724	0.00649769	0.530958	0.00117819	150	176	59	23	141	151
Xsze_RS18235	Xsze_03724	cyclic peptide export ABC transporter	0	-2.52787	0.569605	0.00559443	0.994961	0.000907391	162	219	42	43	255	325
Xsze_RS18575	Xsze_03793	hypothetical protein	0	-2.23437	-0.0914084	0.000447014	3.52587	1.22123e-05	1327	1068	440	242	1181	1141
Xsze_RS18585	Xsze_03794	hypothetical protein	0	-3.87717	0.53045	0.000529734	4.86609	1.5852e-05	5413	2670	398	287	7054	4607
Xsze_RS18590	Xsze_03795	sulfite exporter TauE/SafE family protein	0	-2.88794	0.587846	0.00314	3.65642	0.000356273	1957	841	288	181	2708	1505
Xsze_RS18770	Xsze_03829	RpoE-regulated lipoprotein	0	-2.30609	0.067345	0.000341262	4.54114	7.55933e-06	2898	1909	768	501	3011	2169
Xsze_RS18790	Xsze_03833	peptidase M4 family protein	0	2.0442	-0.58363	0.00039513	2.3031	9.72508e-06	215	209	1298	1006	152	140
Xsze_RS18795	Xsze_03834	hypothetical protein	0	1.79847	-0.524036	0.00204367	7.06186	0.000172025	5390	6651	29557	24955	4669	4030
Xsze_RS19215	Xsze_03921	hypothetical protein	0	-3.10688	-0.808279	0.00534425	0.854272	0.00082657	253	289	54	29	134	192
Xsze_RS19240	Xsze_03925	hypothetical protein	0	-4.51521	0.261129	0.00178972	0.482503	0.000130999	227	222	15	10	235	335
Xsze_RS19260	Xsze_03930	hypothetical protein	0	-2.7005	0.223285	0.00125833	1.89206	7.61876e-05	497	307	77	85	552	408
Xsze_RS19270	Xsze_03932	threo-3-hydroxy-L-aspartate ammonia-lyase	0	-1.856	0.326574	0.000386024	3.94801	8.9056e-06	1598	1094	591	385	1991	1488
Xsze_RS19495	Xsze_03977	SDR family oxidoreductase	0	-3.93986	0.380952	0.000170071	6.41261	2.30222e-06	16063	8579	1235	789	19399	12825
Xsze_RS19500	Xsze_03978	AMP-dependent synthetase	0	-2.25138	0.219086	0.00189752	1.04899	0.000148513	222	181	74	39	306	188
Xsze_RS20540	Xsze_04189	hypothetical protein	0	-4.60315	0.196207	0.00178972	9.30141	0.0001308	63753	171307	6688	4836	97596	160132
Xsze_RS20545	Xsze_04190	hypothetical protein	0	-4.18329	0.0680994	0.00095186	9.89807	4.28724e-05	116082	189053	13568	8536	126204	205815
Xsze_RS20915	Xsze_04275	hypothetical protein	0	-4.21558	-0.0298834	0.000703202	6.2606	2.50958e-05	9919	15124	1065	710	11439	13680
Xsze_RS21325	Xsze_04354	MULTISPECIES: site-specific tyrosine recombinase XerC	0	-1.02749	-2.42281	0.00046985	5.85406	1.31831e-05	7882	7535	6368	3858	1487	1509
Xsze_RS21425	Xsze_04372	hypothetical protein	0	-1.97679	-3.47686	0.000163782	6.40778	1.96393e-06	17409	18536	7079	5059	1741	1628
Xsze_RS21490	Xsze_04385	XRE family transcriptional regulator	0	-1.58806	-2.32842	0.000226698	7.00845	3.50989e-06	19691	18605	9905	7002	4174	3757
